# Comparing Brain Asymmetries Independently of Brain Size

**DOI:** 10.1101/2021.12.09.471897

**Authors:** Camille Michèle Williams, Hugo Peyre, Roberto Toro, Franck Ramus

## Abstract

Studies examining cerebral asymmetries typically divide the L-R Measure (e.g., Left– Right Volume) by the L+R Measure to obtain an Asymmetry Index (AI). However, contrary to widespread belief, such a division fails to render the AI independent from the L+R Measure and/or from total brain size. As a result, variations in brain size may bias correlation estimates with the AI or group differences in AI. We investigated how to analyze brain asymmetries in to distinguish global from regional effects, and report unbiased group differences in cerebral asymmetries.

We analyzed the extent to which the L+R Measure, Total Cerebral Measure (TCM, e.g., Total Brain Volume), and L-R TCM predict regional asymmetries. As a case study, we assessed the consequences of omitting each of these predictors on the magnitude and significance of sex differences in asymmetries.

We found that the L+R Measure, the TCM, and the L-R TCM predicted the AI of more than 89% of regions and that their relationships were generally linear. Removing any of these predictors changed the significance of sex differences in 33% of regions and the magnitude of sex differences across 13-42% of regions. Although we generally report similar sex and age effects on cerebral asymmetries to those of previous large-scale studies, properly adjusting for regional and global brain size revealed additional sex and age effects on brain asymmetry.

**Highlights:**

- The typical Asymmetry Index (AI) scales with the size of a region and brain size.
- Omitting the Left+Right Measure influences reported sex differences in asymmetries.
- Omitting brain size or asymmetry influences reported sex differences in asymmetries.
- We report sex and age effects on AIs independent of regional and global brain size.
