## Supplemental Tables for "Comparing Brain Asymmetries Independently of Brain Size": Supplemental_Tables_B_Q1_Regression_Results.xlsx

### Sheet: Q1_Global_Measures
Table 1. The Effect of the Bilateral Measure, the Total Cerebral Measure, and the Asymmetry of the Total Cerebral Measure on Regional Asymmetries across Global Asymmetry Indicies (AIs)
	Intercept			Left + Right			Left - Right Total Brain Volume			Total Brain Volume
Global AI	Estimate	p	sig (yes/no)	Estimate	p	sig (yes/no)	Estimate	p	sig (yes/no)	Estimate	p	sig (yes/no)
Cerebellum Grey Matter Volume (FAST)	0.001	0.28	0	-3.2e-07	6.7e-205	1	1.3e-07	6.5e-51	1	1.1e-08	1.3e-26	1
Total Cortical Surface Area	-0.0016	6.5e-08	1	-6.1e-08	1.4e-42	1	2.2e-07	0	1	6.8e-09	9.3e-29	1
Cortical Grey Matter Volume	-0.0041	8.4e-21	1	-9.6e-09	1.9e-05	1	1.7e-06	0	1	1.2e-08	3.5e-38	1
Total Mean Cortical Thickness	0.0075	3.3e-08	1	-3e-05	6.1e-20	1	1.2e-06	0	1	7.3e-09	7.9e-62	1
Total Subcortical Volumes	-0.0118	7.5e-86	1	1.8e-07	2.2e-15	1	1.7e-07	3.8e-229	1	-6.5e-09	3.5e-13	1
Cerebellum White Matter Volume (ASEG)	0.0202	2.1e-21	1	-2.1e-06	3.7e-262	1	3.4e-07	4.4e-67	1	5.9e-08	8.5e-156	1
Cerebellum Grey Matter Volume (ASEG)	0.0044	4.3e-05	1	-1e-07	2.9e-21	1	1.9e-07	1e-82	1	-8.4e-09	4e-13	1
Cerebral White Matter Volume (ASEG)	-0.002	5.5e-08	1	-4.8e-09	0.0061	1	2.9e-07	0	1	2.3e-09	0.011	1
Cerebral Grey Matter Volume (ASEG)	0.0048	1.6e-29	1	6.3e-09	0.004	1	-1.7e-06	0	1	-1.1e-08	2.4e-33	1
Total Brain Volume	-0.00139259	0.00261098	1	-1.42816e-09	0.000266544	1
N.B. AI = (Left - Right Measure) / (Left + Right Measure))		Sum	9		Sum	10		Sum	9		Sum	9
		%	90		%	100		%	100		%	100
	Left + Right	Left - Right Total Cerebral Measure	Total Cerebral Measure
Global	10	9	9
Vol	128	135	126
SA	66	60	69
MT	67	73	66
Total	271	277	270
%	0.885621	0.908197	0.885246

### Sheet: Q1_Volume_Results
Table 2. The Effect of the Bilateral Measure, the Total Cerebral Measure, and the Asymmetry of the Total Cerebral Measure on Regional Asymmetries across Volume Asymmetry Indicies (AIs)
	Intercept			Left + Right			Left - Right Total Brain Volume			Total Brain Volume
Regional AI	Estimate	p	sig (yes/no)	Estimate	p	sig (yes/no)	Estimate	p	sig (yes/no)	Estimate	p	sig (yes/no)
lateralventricle	0.01714	0.0015	1	5.4e-07	1e-49	1	8.1e-07	1.2e-56	1	1.3e-08	0.0036	1	1
inflatvent	-0.06902	1.7e-09	1	2.3e-05	3.1e-31	1	-1.6e-07	0.13	0	4.3e-08	9.3e-06	1	2
caudate	-0.00603	1.7e-05	1	-4.4e-07	0.013	1	1.6e-07	6.1e-36	1	-7.7e-09	6.9e-09	1	3
putamen	-0.0201	5.1e-59	1	3.8e-07	0.0071	1	1.7e-07	3.2e-50	1	9e-09	1.1e-11	1	4
pallidum	0.02238	5.2e-43	1	2.9e-07	0.54	0	1.9e-07	6.9e-37	1	-1.1e-08	1.4e-09	1	5
accumbensarea	-0.17542	0	1	0.00016	0	1	2.7e-09	0.94	0	-4.7e-08	9e-33	1	6
ventraldc	0.00276	0.0074	1	8.7e-07	1e-05	1	7.7e-08	4.5e-16	1	8.4e-10	0.55	0	7
choroidplexus	0.03273	1e-09	1	1.4e-05	4e-35	1	3e-07	2.7e-09	1	-4.4e-08	1.6e-21	1	8
grey matter in iiv cerebellum	-0.07349	8.7e-217	1	5.8e-06	5.6e-42	1	-3.5e-08	0.099	0	-1.1e-08	2.8e-07	1	9
grey matter in v cerebellum	0.00827	0.00044	1	2.7e-06	1.1e-14	1	1.3e-07	6.2e-09	1	-1.7e-08	1.1e-14	1	10
grey matter in vi cerebellum	0.0073	0.00061	1	4.5e-07	0.00021	1	2.2e-07	4.5e-28	1	-1.3e-09	0.54	0	11
grey matter in crus i cerebellum	0.00557	0.014	1	-8.3e-08	0.27	0	2.8e-07	5.2e-39	1	-3.6e-08	3.3e-61	1	12
grey matter in crus ii cerebellum	0.01116	3.8e-07	1	4.3e-08	0.67	0	1.8e-08	0.38	0	7.9e-11	0.97	0	13
grey matter in viib cerebellum	-0.02021	3.7e-17	1	3e-07	0.13	0	2.6e-07	7.6e-31	1	-1e-08	2.9e-06	1	14
grey matter in viiia cerebellum	-0.00499	0.082	0	-4.2e-06	2.5e-77	1	9.1e-08	0.00073	1	2.7e-08	1.9e-24	1	15
grey matter in viiib cerebellum	-0.02539	2.2e-14	1	-8.2e-06	5.7e-120	1	-9.2e-08	0.0032	1	5.5e-08	3.8e-73	1	16
grey matter in ix cerebellum	-0.06348	2.1e-162	1	2.2e-06	1.4e-14	1	-4.7e-08	0.028	1	-1.6e-09	0.43	0	17
grey matter in x cerebellum	0.05925	6.1e-64	1	-5.9e-05	4.8e-121	1	1e-07	0.0014	1	3.4e-08	1.6e-24	1	18
lateralnucleus	-0.01378	1.1e-12	1	7.7e-06	1.3e-05	1	2.9e-07	3.2e-58	1	-9.6e-09	3.4e-05	1	19
basalnucleus	-0.03325	1.3e-51	1	1.8e-05	2.3e-09	1	3.8e-07	9.5e-76	1	-6e-09	0.02	1	20
accessorybasalnucleus	-0.03356	2.2e-37	1	1.6e-05	0.0024	1	3.9e-07	7.3e-58	1	-6e-09	0.042	1	21
anterioramygdaloidareaaaa	-0.0255	3.9e-13	1	5.6e-05	0.05	0	2.1e-07	1.7e-10	1	-2.4e-08	7.9e-12	1	22
centralnucleus	-0.03826	1.3e-12	1	-0.0001	0.0019	1	3e-07	2e-09	1	1e-08	0.049	1	23
medialnucleus	-0.04699	7.9e-09	1	0.0004	1.2e-08	1	1e-08	0.89	0	-5.5e-08	5.8e-15	1	24
corticalnucleus	-0.06393	2.1e-31	1	0.002	5.6e-232	1	-5.8e-08	0.25	0	-9.4e-08	3e-81	1	25
corticoamygdaloidtransitio	-0.03015	5.6e-19	1	2.9e-05	0.00087	1	4.3e-07	4.4e-41	1	-2.6e-09	0.47	0	26
paralaminarnucleus	-0.03735	7.4e-48	1	0.00036	4e-39	1	3.6e-07	1.2e-51	1	-2e-08	2.5e-11	1	27
wholeamygdala	-0.02519	2.8e-40	1	1.9e-06	0.0058	1	3.3e-07	1.2e-76	1	-5e-09	0.03	1	28
hippocampaltail	-0.03177	2.6e-40	1	3.2e-05	1.5e-56	1	2.2e-07	3.4e-23	1	-2.1e-08	9.3e-19	1	29
subiculumbody	-0.00337	0.18	0	2.7e-05	2.6e-10	1	2e-07	7.9e-19	1	-1.4e-08	9.7e-08	1	30
ca1body	-0.06762	3.8e-46	1	0.0003	1.6e-204	1	-6.2e-08	0.15	0	-5.4e-08	3.8e-38	1	31
subiculumhead	-0.00871	0.0028	1	1.3e-05	0.028	1	2.9e-07	1e-25	1	-3.3e-09	0.26	0	32
hippocampalfissure	-0.04662	2.3e-28	1	-6.7e-05	8.1e-15	1	-8e-08	0.036	1	2.8e-08	1.6e-15	1	33
presubiculumhead	-0.00954	0.00078	1	2.5e-05	0.0092	1	2.8e-07	1.5e-26	1	-3.2e-09	0.29	0	34
ca1head	-0.01984	5.9e-20	1	3.8e-06	0.041	1	2.2e-07	6.3e-27	1	-4.7e-09	0.045	1	35
presubiculumbody	0.05252	8.2e-60	1	6.1e-05	2.2e-18	1	3.5e-07	5.9e-32	1	-3.3e-08	9.5e-25	1	36
parasubiculum	-0.0044	0.43	0	0.00034	4.1e-46	1	3.7e-07	9.4e-13	1	-3.5e-08	7.3e-12	1	37
molecularlayerhphead	-0.01454	1.2e-07	1	4.3e-06	0.32	0	1.3e-07	3.5e-07	1	1.9e-09	0.5	0	38
molecularlayerhpbody	-0.01436	3e-05	1	5.6e-05	3.5e-17	1	1.1e-07	0.00028	1	-2.5e-08	5.3e-14	1	39
gcmldghead	-0.02935	8.3e-30	1	-2e-05	0.0044	1	1.6e-07	4.7e-11	1	1.6e-08	5.6e-09	1	40
ca3body	-0.05044	2.9e-30	1	0.0004	4.6e-186	1	-6.6e-08	0.099	0	-8.2e-08	7.3e-94	1	41
gcmldgbody	-0.0162	2.6e-10	1	4.5e-05	9.3e-09	1	1.7e-07	6.3e-13	1	-1.5e-08	5.5e-09	1	42
ca4head	-0.03215	1.7e-36	1	-1.9e-05	0.034	1	1.7e-07	2.5e-13	1	1.9e-08	4.2e-12	1	43
ca4body	-0.02794	2.8e-26	1	6.1e-05	4.5e-11	1	1.1e-07	6.3e-06	1	-1.3e-08	2.2e-07	1	44
fimbria	0.02713	0.00066	1	-0.00017	6.7e-12	1	6.7e-07	9.2e-19	1	3.5e-08	1.1e-06	1	45
ca3head	-0.03731	1.2e-29	1	6.7e-07	0.94	0	1.4e-07	5e-06	1	6.3e-09	0.059	0	46
hata	-0.0219	2.8e-06	1	0.00011	2.6e-05	1	3.9e-07	3.4e-19	1	-2.6e-08	4.7e-09	1	47
wholehippocampus	-0.01748	3.1e-37	1	2.1e-06	3.2e-19	1	2e-07	7.6e-57	1	-1.1e-08	3.8e-12	1	48
mgn	0.02295	2.4e-10	1	4.8e-05	0.00036	1	1.5e-07	8.2e-06	1	-4.2e-08	1.3e-34	1	49
lgn	-0.01963	2.1e-08	1	-5.8e-05	1.5e-13	1	4.1e-07	8e-37	1	-2.7e-08	1.1e-16	1	50
pui	-0.06561	1.6e-122	1	-0.00013	9.9e-84	1	3.4e-07	6.8e-41	1	3.5e-08	2.1e-37	1	51
pum	-0.03236	1.9e-57	1	7.9e-06	9.1e-11	1	1.7e-07	1.5e-21	1	-1.1e-08	3.6e-07	1	52
lsg	0.05105	5.3e-15	1	-0.00069	6.1e-41	1	4.8e-07	9.2e-15	1	4.3e-08	9.1e-14	1	53
vpl	0.03026	1.6e-64	1	-1.3e-05	2.5e-24	1	2.6e-07	3.4e-56	1	-9.5e-09	2.7e-06	1	54
cm	0.0161	2.2e-19	1	2.9e-05	2.9e-13	1	1.2e-07	9.7e-13	1	-1.6e-08	2.3e-15	1	55
vla	-0.00422	0.0033	1	1.7e-06	0.24	0	2.2e-07	8.1e-59	1	-1.1e-08	4.8e-10	1	56
pua	-0.06056	1.4e-172	1	1.1e-05	0.066	0	2.3e-07	7.7e-33	1	3.8e-09	0.092	0	57
mdm	0.01884	2.1e-25	1	-1.2e-05	7.5e-20	1	6.9e-08	1.3e-05	1	-3.1e-09	0.068	0	58
pf	0.00879	0.00026	1	-9.8e-05	8.5e-07	1	3.1e-08	0.17	0	-1e-09	0.7	0	59
vamc	-0.04787	2.1e-106	1	0.00049	5.9e-36	1	6.7e-08	0.001	1	-9.7e-10	0.69	0	60
mdl	0.019	5.4e-15	1	6.8e-06	0.16	0	2.3e-07	4.3e-27	1	-2.6e-08	5.9e-29	1	61
cem	-0.05891	3.7e-107	1	0.00019	1.3e-33	1	4.5e-08	0.07	0	-1.6e-09	0.5	0	62
va	0.00149	0.5	0	2.1e-07	0.95	0	1.8e-07	2.5e-17	1	-4.7e-09	0.067	0	63
mvre	0.0056	0.23	0	-0.006	0	1	-2.2e-08	0.61	0	9.9e-08	4.7e-135	1	64
vm	0.04041	1.1e-73	1	-0.0013	1e-112	1	2.3e-07	6.5e-29	1	6.1e-09	0.013	1	65
cl	-0.0422	1.6e-16	1	0.0003	2.9e-12	1	-3.1e-07	7.4e-11	1	7.3e-09	0.11	0	66
pul	-0.09075	1.7e-129	1	-2e-05	0.0055	1	5e-07	8.6e-47	1	1.3e-08	0.00019	1	67
pt	0.05893	4.3e-133	1	0.00054	0.0047	1	2.3e-07	4e-26	1	-2.4e-08	5.6e-21	1	68
av	-0.06264	5.3e-70	1	0.00026	2e-122	1	-1.2e-07	0.00012	1	-5.1e-08	1.3e-54	1	69
pc	-0.04227	7.5e-31	1	0.0025	2.9e-09	1	7.9e-08	0.02	1	1.6e-08	4e-06	1	70
vlp	0.00475	8.5e-05	1	-5.4e-06	1.6e-08	1	2.2e-07	1.2e-83	1	-6.4e-09	2.1e-05	1	71
lp	0.05948	7.3e-79	1	-0.00019	3.8e-75	1	-2e-08	0.49	0	2.5e-08	9.7e-16	1	72
ld	-0.02477	0.013	1	7.3e-05	0.26	0	-8e-07	1.3e-17	1	2.4e-08	0.0052	1	73
wholethalamus	-0.00543	7.8e-10	1	-2.9e-07	0.012	1	1.9e-07	2.8e-128	1	-7.3e-09	2.9e-10	1	74
gsfrontomargin	0.0796	2.7e-91	1	-5.1e-07	0.55	0	1.6e-06	0	1	3.4e-08	1.9e-17	1	75
gsoccipitalinf	0.13265	3.9e-148	1	1.1e-05	3.9e-74	1	1.8e-06	4.2e-313	0	-8.2e-08	4.8e-55	1	76
gsparacentral	0.06773	6.9e-76	1	-2e-06	0.00026	1	2.7e-06	0	1	1.5e-08	1.6e-05	1	77
gssubcentral	0.03657	3e-26	1	-3.5e-06	1.8e-11	1	1.3e-06	0	1	2.3e-08	4.5e-09	1	78
gstransvfrontopol	-0.19589	0	1	-9.4e-07	0.23	0	2.1e-06	0	1	1.3e-08	0.0018	1	79
gscingulant	-0.14382	0	1	4.5e-06	4.7e-56	1	8.6e-07	3.6e-242	1	-2.6e-08	3.1e-13	1	80
gscingulmidant	-0.05697	1e-30	1	2.5e-05	5.1e-249	1	2.2e-06	0	1	-1.2e-07	7.9e-123	1	81
gscingulmidpost	0.0079	0.036	1	4e-06	2.5e-10	1	1.2e-06	3.2e-255	1	-6.5e-08	3.2e-53	1	82
gcingulpostdorsal	-0.02257	1.4e-07	1	9.1e-08	0.93	0	1.2e-06	1.6e-183	1	4.7e-08	3.9e-22	1	83
gcingulpostventral	-0.08914	1.6e-71	1	2.9e-06	0.16	0	2.3e-06	0	1	2.8e-08	3e-09	1	84
gcuneus	-0.0074	0.02	1	1.4e-06	0.00014	1	2.5e-06	0	1	5.9e-09	0.057	0	85
gfrontinfopercular	-0.00082	0.83	0	4.4e-06	4e-18	1	1.5e-06	0	1	-1.5e-08	0.00042	1	86
gfrontinforbital	0.15038	2.4e-126	1	-7e-05	1.8e-307	1	1.5e-06	2.9e-136	1	6.2e-08	1.3e-26	1	87
gfrontinftriangul	0.11961	2.1e-90	1	-1.3e-05	5.6e-66	1	1.7e-06	3.6e-200	1	3.6e-08	1.9e-10	1	88
gfrontmiddle	0.02938	2.3e-21	1	-3.1e-06	9.9e-98	1	2e-06	0	1	7.3e-08	1e-79	1	89
gfrontsup	0.01531	2.1e-13	1	-1.4e-07	0.067	0	1.9e-06	0	1	3.1e-08	3.8e-28	1	90
ginslgscentins	0.03315	9.7e-17	1	-9.3e-06	1.2e-18	1	1.7e-06	0	1	-2.8e-10	0.94	0	91
ginsularshort	0.06943	8.9e-107	1	-2.1e-05	2.8e-226	1	1.7e-06	0	1	4.9e-08	2.9e-46	1	92
goccipitalmiddle	-0.0103	0.014	1	-4.8e-06	2.1e-42	1	2.4e-06	0	1	2.6e-08	3e-08	1	93
goccipitalsup	-0.06182	2.1e-60	1	-6.3e-06	1.6e-33	1	2.7e-06	0	1	3e-08	1.1e-15	1	94
goctemplatfusifor	0.01193	0.0041	1	-6.3e-06	2.3e-79	1	2.1e-06	0	1	3e-08	5.1e-11	1	95
goctempmedlingual	-0.02129	9.7e-08	1	7e-07	0.0087	1	3.2e-06	0	1	3.7e-08	1.3e-22	1	96
goctempmedparahip	-0.01124	0.0069	1	8.9e-06	1.4e-147	1	2.6e-06	0	1	-3e-08	2.1e-16	1	97
gorbital	-0.10179	0	1	5.9e-07	0.0034	1	1.9e-06	0	1	3.4e-08	2.1e-40	1	98
gparietinfangular	-0.06888	1.8e-64	1	-7.1e-06	6.5e-162	1	2e-06	0	1	7.3e-08	5.7e-62	1	99
gparietinfsupramar	0.02326	1.7e-09	1	2.5e-06	1.8e-23	1	1.6e-06	0	1	8.4e-09	0.056	0	100
gparietalsup	0.0525	1.4e-51	1	-1.5e-07	0.55	0	2.4e-06	0	1	3.7e-08	2.6e-24	1	101
gpostcentral	0.04535	4.8e-33	1	-4.7e-07	0.21	0	2.7e-06	0	1	1.4e-08	0.00042	1	102
gprecentral	-0.01803	2.4e-11	1	-2.7e-06	4.6e-39	1	2.3e-06	0	1	4e-08	5.3e-41	1	103
gprecuneus	0.0484	1.6e-64	1	9.6e-07	1.5e-05	1	2e-06	0	1	-4.3e-09	0.18	0	104
grectus	0.04966	4.1e-43	1	8.7e-06	4.8e-34	1	1.7e-06	0	1	-1.2e-08	0.00042	1	105
gsubcallosal	0.27059	1.8e-237	1	7.4e-05	0	1	1.7e-06	3.5e-109	1	-2.1e-07	2e-137	1	106
gtempsupgttransv	0.08517	5.9e-52	1	5.2e-05	2e-214	1	1.4e-06	1.8e-162	1	-8e-08	3.1e-50	1	107
gtempsuplateral	0.05507	7.4e-82	1	5e-06	6.2e-78	1	1.7e-06	0	1	-3.6e-08	7.2e-29	1	108
gtempsupplanpolar	-0.11158	3.8e-141	1	8.1e-06	6.6e-21	1	2.5e-06	0	1	3.8e-08	3.4e-15	1	109
gtempsupplantempo	-0.00554	0.31	0	4.8e-05	0	1	9.9e-07	8.5e-83	1	-1e-07	1.7e-73	1	110
gtemporalinf	0.04818	1.2e-36	1	2.4e-06	2.8e-24	1	1.7e-06	0	1	-4.6e-08	3e-25	1	111
gtemporalmiddle	-0.07279	3.3e-134	1	4.9e-06	4.6e-144	1	1.8e-06	0	1	-4.6e-08	5.3e-37	1	112
latfisanthorizont	-0.07957	1.6e-25	1	-0.00026	0	1	4.2e-07	4.5e-09	1	1.9e-07	7e-177	1	113
latfisantvertical	0.14338	8.1e-50	1	-7.5e-05	8.7e-53	1	5e-07	4.5e-08	1	3e-08	0.00043	1	114
latfispost	-0.243	0	1	3.1e-05	2e-292	1	7.8e-07	7.6e-166	1	-8.4e-09	0.0062	1	115
poleoccipital	-0.28318	0	1	-1.2e-06	0.00067	1	3.1e-06	0	1	5e-08	1.1e-44	1	116
poletemporal	-0.06459	1.1e-96	1	2.2e-06	1.4e-16	1	2e-06	0	1	1.7e-08	8.2e-09	1	117
scalcarine	0.02426	1.1e-13	1	1.4e-06	1.2e-05	1	1.2e-06	6.7e-302	1	-2.1e-08	1.5e-11	1	118
scentral	0.04534	2.5e-61	1	-1.1e-06	0.00029	1	1.8e-06	0	1	1.1e-08	1.6e-05	1	119
scingulmarginalis	-0.08258	2.1e-107	1	-1.7e-05	2e-72	1	9.9e-07	4.5e-178	1	4.1e-08	7.7e-25	1	120
scircularinsulaant	-0.05613	2.9e-36	1	-2.7e-05	4.2e-48	1	4.8e-07	4.7e-31	1	5.3e-08	7.7e-34	1	121
scircularinsulainf	0.09226	2.9e-176	1	1.2e-05	7.9e-64	1	1.6e-06	0	1	-3.2e-08	1.2e-22	1	122
scircularinsulasup	0.09313	1.1e-239	1	-1.3e-05	2.2e-95	1	7e-07	1.1e-160	1	3.9e-08	3.9e-35	1	123
scollattransvant	0.02054	1.5e-05	1	-1.7e-05	1.7e-82	1	1.2e-06	1.1e-160	1	2.2e-08	2.6e-06	1	124
scollattransvpost	0.05894	1.1e-14	1	-8e-05	2.8e-150	1	7e-07	1.7e-22	1	7.2e-08	7.7e-25	1	125
sfrontinf	0.04204	4.1e-18	1	-2.3e-06	2.3e-05	1	9.3e-07	2.9e-92	1	2e-08	0.00017	1	126
sfrontmiddle	-0.24105	0	1	-2.2e-05	4e-295	1	1e-06	2.1e-95	1	1.2e-07	1.1e-95	1	127
sfrontsup	0.07051	5.7e-63	1	-2.2e-06	4.7e-09	1	1.3e-06	1.1e-232	1	1.4e-08	0.003	1	128
sintermprimjensen	-0.07142	1.8e-08	1	0.00015	0	1	4.5e-07	0.00017	1	-1.9e-07	2.8e-58	1	129
sintraparietptrans	-0.01031	0.012	1	-8.6e-06	3.4e-113	1	1.1e-06	2.1e-174	1	3.3e-08	2e-14	1	130
socmiddlelunatus	0.09877	7.6e-47	1	-1.6e-05	6.6e-35	1	7.5e-07	2.8e-31	1	-1.2e-08	0.067	0	131
socsuptransversal	0.00289	0.58	0	-1.6e-05	2.2e-60	1	1e-06	7.2e-96	1	2.2e-08	1.3e-05	1	132
soccipitalant	0.05093	3.9e-10	1	1.9e-05	2.3e-24	1	6.9e-07	3.1e-19	1	-1.1e-07	1.8e-44	1	133
soctemplat	-0.03646	6.2e-10	1	1.3e-06	0.31	0	7.8e-07	4.1e-45	1	-4.1e-08	4e-11	1	134
soctempmedlingual	0.04931	1.3e-44	1	5.7e-06	3e-27	1	9e-07	1.9e-162	1	-3.6e-08	7.6e-22	1	135
sorbitallateral	-0.09184	3.5e-32	1	-4.4e-05	4.7e-35	1	8.1e-07	1.5e-28	1	5.2e-08	4.6e-12	1	136
sorbitalmedolfact	-0.11984	9.5e-261	1	-2.5e-05	7.4e-53	1	7.3e-07	2.8e-114	1	8e-08	2.8e-106	1	137
sorbitalhshaped	0.0502	2e-77	1	-3.4e-06	6.4e-12	1	8.7e-07	5.3e-259	1	-2.1e-09	0.48	0	138
sparietooccipital	-0.02199	3e-09	1	3.6e-06	1.2e-17	1	7.1e-07	3.5e-92	1	-3.1e-08	2.5e-16	1	139
spericallosal	-0.05854	3.3e-16	1	-1.4e-05	1.7e-18	1	1.9e-06	9.4e-169	1	6.6e-08	1e-20	1	140
spostcentral	0.06318	5.6e-51	1	-3e-06	9.5e-13	1	1.3e-06	9.7e-229	1	5e-08	9.4e-28	1	141
sprecentralinfpart	-0.00476	0.32	0	-1.7e-06	0.013	1	7.9e-07	1.3e-68	1	1.5e-08	0.0016	1	142
sprecentralsuppart	-0.00571	0.27	0	-5.5e-06	3.2e-11	1	9.6e-07	2.1e-86	1	3.2e-08	2.7e-10	1	143
ssuborbital	0.35066	0	1	6.8e-05	1.1e-183	1	5.6e-07	2.7e-13	1	-1.1e-07	1.4e-48	1	144
ssubparietal	-0.17823	3.5e-267	1	-8.2e-06	1.1e-19	1	5.1e-07	2.5e-26	1	7e-08	4.8e-40	1	145
stemporalinf	0.09667	1e-93	1	2.5e-05	2.1e-192	1	1.1e-06	2.7e-126	1	-9.5e-08	8.7e-72	1	146
stemporalsup	-0.0583	1.5e-91	1	8.7e-07	2.6e-08	1	9.5e-07	1.6e-270	1	1.1e-08	0.0018	1	147
stemporaltransverse	0.15502	5.2e-88	1	9.3e-05	2.5e-129	1	5e-07	4.5e-12	1	-1e-07	1.7e-52	1	148
N.B. AI = (Left - Right Measure) / (Left + Right Measure))			138		Sum	128		Sum	135		Sum	126
			93.2432		%	86.4865		%	91.2162		%	85.1351

### Sheet: Q1_SA_Results
Table 3. The Effect of the Bilateral Measure, the Total Cerebral Measure, and the Asymmetry of the Total Cerebral Measure on Regional Asymmetries in Cortical Surface Area Asymmetry Indicies (AIs)
	Intercept			Left + Right			Left - Right Total Surface Area			Total Surface Area
Regional AI	Estimate	p	sig (yes/no)	Estimate	p	sig (yes/no)	Estimate	p	sig (yes/no)	Estimate	p	sig (yes/no)
area of gsfrontomargin	0.1042	1.2e-184	1	3.1e-05	1.7e-34	1	4.9e-06	6.8e-50	1	-1.1e-07	5.6e-05	1
area of gsoccipitalinf	0.1413	5.2e-193	1	5.1e-05	2.1e-155	1	8e-06	5.7e-75	1	-7.5e-07	3.9e-97	1
area of gsparacentral	0.0694	4.7e-96	1	-2.1e-06	0.23	0	4.4e-06	1.2e-47	1	-7.4e-08	0.0031	1
area of gssubcentral	0.0235	1.2e-10	1	-3.7e-05	1.7e-85	1	4.5e-06	2.9e-41	1	4.3e-07	2.9e-39	1
area of gstransvfrontopol	-0.2068	0	1	-2.2e-05	1.3e-13	1	6.3e-06	2.5e-61	1	1.2e-07	0.00052	1
area of gscingulant	-0.1476	0	1	2e-05	3.2e-89	1	2.8e-06	4.5e-28	1	-3.4e-07	8.1e-30	1
area of gscingulmidant	-0.0021	0.59	0	2.9e-05	2.3e-46	1	-1.2e-06	0.0009	1	-5.4e-07	3.2e-55	1
area of gscingulmidpost	0.0536	2.6e-51	1	-6.8e-06	0.00096	1	1.9e-07	0.57	1	-4.6e-07	3.9e-48	1
area of gcingulpostdorsal	0.0232	1.6e-06	1	2.1e-05	2e-05	1	3e-06	3.3e-12	1	1.4e-07	0.00062	1
area of gcingulpostventral	-0.0087	0.051	0	3.5e-06	0.61	0	4.4e-06	1.2e-26	1	6.6e-08	0.039	1
area of gcuneus	-0.0248	5e-18	1	1.1e-05	5.1e-39	1	7.1e-06	6.9e-157	0	-2.7e-07	1.4e-36	1
area of gfrontinfopercular	-0.0045	0.32	0	1.3e-05	6.6e-09	1	4.3e-06	4.7e-25	1	-9.7e-08	0.0036	1
area of gfrontinforbital	0.0825	2e-40	1	-0.0002	4.3e-171	1	3.4e-06	2.5e-09	1	3.7e-07	6.2e-20	1
area of gfrontinftriangul	0.0987	1.6e-53	1	-4.1e-05	6.3e-48	1	8.5e-06	1.4e-46	1	2.5e-07	1.1e-08	1
area of gfrontmiddle	0.0311	9e-20	1	-1.1e-05	1.6e-67	1	9.6e-06	1.1e-214	0	5.4e-07	6.7e-63	1
area of gfrontsup	0.0093	9.1e-05	1	-1.6e-06	3.5e-06	1	5.1e-06	3.4e-120	0	3.1e-07	4.6e-36	1
area of ginslgscentins	0.0884	3.4e-79	1	-0.00012	5.7e-188	1	4.9e-06	3.2e-29	1	3.2e-07	1.5e-20	1
area of ginsularshort	0.0457	4.2e-22	1	-0.00031	0	1	6.5e-06	6e-50	1	1.5e-06	0	1
area of goccipitalmiddle	0.0049	0.27	0	-2.5e-05	2.2e-86	1	9.6e-06	3.3e-122	0	3.2e-07	1.3e-18	1
area of goccipitalsup	-0.041	1.3e-29	1	-2.8e-06	0.064	0	7.1e-06	2.8e-99	1	3.6e-08	0.19	0
area of goctemplatfusifor	-0.0159	0.00035	1	-2.6e-05	6.9e-72	1	7.7e-06	4.6e-78	1	3.4e-07	1.7e-22	1
area of goctempmedlingual	0.0278	3e-19	1	5.1e-07	0.41	0	8e-06	5.5e-173	0	-4.9e-08	0.026	1
area of goctempmedparahip	0.0674	4.7e-63	1	-2.1e-05	6.7e-43	1	3e-06	2.6e-16	1	9.5e-08	0.00025	1
area of gorbital	-0.0543	7.2e-145	1	-1.2e-05	1.2e-42	1	5.1e-06	1.1e-152	0	2.3e-07	1e-27	1
area of gparietinfangular	-0.0714	2.6e-64	1	-2.5e-05	1.3e-140	1	6.2e-06	1.3e-56	1	5.8e-07	9.8e-67	1
area of gparietinfsupramar	0.0213	2.1e-07	1	2e-05	6.3e-95	1	5.5e-06	4.1e-49	1	-1.6e-07	6.4e-06	1
area of gparietalsup	0.0542	1.2e-47	1	6.8e-06	7.1e-15	1	8e-06	5.8e-117	0	1e-07	0.00029	1
area of gpostcentral	0.05	1.4e-51	1	8.3e-06	2e-10	1	5.4e-06	1.9e-70	1	-1e-07	0.0004	1
area of gprecentral	-0.0099	0.00065	1	-7.7e-06	2.8e-15	1	6.3e-06	2.9e-122	0	1.6e-07	7.3e-11	1
area of gprecuneus	0.036	1e-27	1	6.9e-06	1.2e-16	1	4.8e-06	1.7e-55	1	-1.2e-07	6.4e-06	1
area of grectus	-0.0103	0.0016	1	0.00015	0	1	2.3e-06	1.1e-15	1	-6.4e-07	3.3e-139	1
area of gsubcallosal	0.273	1.5e-187	1	0.00014	4.4e-138	1	1.6e-05	1.3e-77	1	-9.9e-07	1.1e-52	1
area of gtempsupgttransv	0.1193	3.1e-102	1	0.00023	0	1	6.6e-06	3.8e-38	1	-7.5e-07	1.6e-84	1
area of gtempsuplateral	0.0239	9.4e-16	1	6.5e-06	2.6e-06	1	4.4e-06	1.7e-57	1	2.2e-08	0.4	0
area of gtempsupplanpolar	-0.1649	4.4e-227	1	-0.00014	3.7e-319	0	8.4e-06	3.4e-70	1	1.4e-06	0	1
area of gtempsupplantempo	0.0493	1.1e-22	1	0.00019	0	1	2.9e-06	5.2e-10	1	-1.3e-06	2.4e-240	1
area of gtemporalinf	0.0327	5.1e-16	1	1.6e-05	1e-48	1	8.8e-06	1.1e-123	0	-4.3e-07	1.3e-35	1
area of gtemporalmiddle	-0.0846	3.9e-171	1	2.2e-05	1.5e-128	1	5.7e-06	1.8e-92	1	-3.6e-07	1.7e-37	1
area of latfisanthorizont	-0.1192	2e-71	1	-0.00014	1.8e-53	1	5.2e-06	2.8e-17	1	3.7e-07	9.1e-17	1
area of latfisantvertical	0.1623	7.2e-57	1	-0.00026	1.6e-124	1	4.8e-06	2.8e-07	1	3.8e-07	1.1e-09	1
area of latfispost	-0.2249	0	1	7.5e-05	0	1	3e-06	1.3e-33	1	-8.1e-08	0.00011	1
area of poleoccipital	-0.2517	0	1	-2.2e-05	1e-169	1	6.4e-06	2.3e-136	0	4.8e-07	2.9e-109	1
area of poletemporal	-0.0659	1.4e-137	1	6.7e-06	8.2e-07	1	5.8e-06	3.3e-132	0	1e-07	2.1e-06	1
area of scalcarine	0.0579	5e-83	1	9e-06	6.3e-67	1	7.7e-06	2.1e-168	0	-3.8e-07	2e-77	1
area of scentral	0.0225	8.8e-26	1	-3.4e-06	5.3e-09	1	2.8e-06	9.1e-52	1	9.8e-08	3.1e-10	1
area of scingulmarginalis	-0.0525	1.1e-53	1	-4e-05	2.3e-85	1	3.3e-06	3.9e-26	1	2.5e-07	1.9e-22	1
area of scircularinsulaant	-0.0802	1.2e-70	1	-0.00015	3.9e-263	1	3.9e-06	6.7e-21	1	8.7e-07	7.8e-162	1
area of scircularinsulainf	0.0889	1.1e-227	1	6.7e-06	8.7e-05	1	3.4e-06	6.2e-49	1	-7.3e-08	0.00013	1
area of scircularinsulasup	0.1305	0	1	-3.9e-05	5.2e-153	1	2.9e-06	2.5e-38	1	3.1e-07	1.6e-50	1
area of scollattransvant	0.0042	0.34	0	-7.2e-05	0	1	6.5e-06	1.1e-56	1	4.5e-07	1e-51	1
area of scollattransvpost	0.0621	1e-19	1	-0.00016	7.3e-153	1	4.4e-06	1.8e-12	1	5.6e-07	8.1e-35	1
area of sfrontinf	0.0362	3.9e-16	1	-4.2e-06	0.0014	1	8.7e-06	1e-100	0	1.3e-07	0.0003	1
area of sfrontmiddle	-0.2295	0	1	-3.5e-05	1.1e-140	1	9.1e-06	3.1e-98	1	6.1e-07	1.9e-56	1
area of sfrontsup	0.0625	8.3e-62	1	-9.7e-06	7.1e-25	1	6.7e-06	3.8e-84	1	1.6e-07	7.2e-07	1
area of sintermprimjensen	-0.073	8.6e-07	1	0.00035	0	1	6.3e-06	3.9e-06	1	-1.5e-06	6.5e-54	1
area of sintraparietptrans	-0.0168	3.8e-05	1	-1.3e-05	6.7e-52	1	7.8e-06	1.2e-96	1	1.6e-07	3.4e-07	1
area of socmiddlelunatus	0.0951	1.1e-47	1	-3e-05	4.9e-34	1	8.3e-06	1.4e-42	1	-4e-08	0.37	0
area of socsuptransversal	-0.0159	0.0018	1	-3.4e-05	2.9e-60	1	5.9e-06	2e-36	1	2.5e-07	6.2e-13	1
area of soccipitalant	0.0056	0.46	0	1.6e-05	0.00014	1	9.1e-06	9.8e-39	1	-2.9e-07	1.4e-08	1
area of soctemplat	-0.0453	2e-14	1	-1.7e-05	2.8e-09	1	8e-06	4e-49	1	-6.4e-08	0.15	0
area of soctempmedlingual	0.0462	1.4e-48	1	-1.9e-05	1.4e-67	1	6.3e-06	6.3e-104	0	1.7e-07	3.7e-12	1
area of sorbitallateral	-0.1344	6.8e-66	1	-1.7e-06	0.82	0	7.1e-06	8.8e-23	1	2.4e-07	5.5e-06	1
area of sorbitalmedolfact	-0.055	1.3e-59	1	-7.8e-05	1.8e-136	1	5.1e-06	2.3e-60	1	4.9e-07	1.1e-84	1
area of sorbitalhshaped	0.0417	2.1e-61	1	-2.1e-05	3.7e-56	1	4.5e-06	3.4e-83	1	1e-07	1.2e-06	1
area of sparietooccipital	-0.0165	8e-06	1	1e-05	4.6e-26	1	3.9e-06	2.8e-30	1	-3e-07	3e-26	1
area of spericallosal	-0.052	1e-17	1	5.2e-06	0.038	1	3.5e-06	1.2e-10	1	2.2e-08	0.64	0
area of spostcentral	0.0372	5.2e-22	1	-2e-07	0.82	0	6.1e-06	9.5e-66	1	1.9e-07	6.1e-10	1
area of sprecentralinfpart	-0.0221	1.6e-06	1	-1.4e-06	0.41	0	4.1e-06	3.8e-22	1	8.6e-08	0.011	1
area of sprecentralsuppart	-0.0279	3.5e-08	1	-2e-05	3.8e-26	1	5.3e-06	5.3e-30	1	3.4e-07	9.6e-22	1
area of ssuborbital	0.4207	0	1	-0.00023	6.2e-282	1	3.5e-06	6.5e-07	1	5.9e-07	6.1e-29	1
area of ssubparietal	-0.1215	3.9e-121	1	-2.1e-05	7.5e-23	1	2.2e-06	2.5e-06	1	4.5e-07	6.7e-31	1
area of stemporalinf	0.0856	2.5e-69	1	5.2e-05	1e-166	1	8.4e-06	5.3e-78	1	-6.4e-07	1.2e-62	1
area of stemporalsup	-0.0523	3.3e-83	1	1.7e-06	3.4e-05	1	4.5e-06	3.8e-71	1	7e-08	0.0036	1
area of stemporaltransverse	0.2099	1.7e-166	1	0.00015	1.1e-82	1	3.6e-06	3.2e-07	1	-8.3e-07	2e-60	1
N.B. AI = (Left - Right Measure) / (Left + Right Measure))		Sum	68		Sum	66		Sum	60		Sum	69
		%	91.8919		%	89.1892		%	81.0811		%	93.2432

### Sheet: Q1_MT_Results
Table 4. The Effect of the Bilateral Measure, the Total Cerebral Measure, and the Asymmetry of the Total Cerebral Measure on Regional Asymmetries in Cortical Mean Thicknesses Asymmetry Indicies (AIs)
	Intercept			Left + Right			Left - Right Total Mean Cortical Thickness			Total Mean Cortical Thickness
Regional AI	Estimate	p	sig (yes/no)	Estimate	p	sig (yes/no)	Estimate	p	sig (yes/no)	Estimate	p	sig (yes/no)
mean thickness of gsfrontomargin	-0.03487	2.5e-13	1	-0.01484	7.7e-97	1	0.00242	0	1	0.00029	2.4e-90	1
mean thickness of gsoccipitalinf	0.03845	1e-14	1	-0.02612	3.9e-268	1	0.00195	0	1	0.00021	1.5e-39	1
mean thickness of gsparacentral	-0.0135	0.0082	1	-0.00185	0.00084	1	0.00399	0	1	8.2e-05	7.6e-07	1
mean thickness of gssubcentral	0.01097	0.0047	1	-0.00225	0.00023	1	0.00209	0	1	2.3e-05	0.098	0
mean thickness of gstransvfrontopol	-0.01125	0.013	1	0.01521	4.1e-129	1	0.00307	0	1	-0.00016	4.3e-26	1
mean thickness of gscingulant	-0.02848	3.5e-17	1	0.0066	1.2e-28	1	0.0017	0	1	-4.8e-06	0.64	0
mean thickness of gscingulmidant	-0.11035	3.7e-70	1	0.04527	0	1	0.00439	0	1	-0.00041	3.4e-101	1
mean thickness of gscingulmidpost	0.01165	0.0018	1	0.00756	2.3e-28	1	0.0024	0	1	-0.00015	4.3e-31	1
mean thickness of gcingulpostdorsal	-0.0061	0.11	0	-0.00665	1.1e-28	1	0.00159	0	1	9.3e-05	5.6e-14	1
mean thickness of gcingulpostventral	-0.03609	6.8e-08	1	0.01008	4.1e-50	1	0.00375	0	1	-7.4e-05	0.00014	1
mean thickness of gcuneus	-0.04476	6.4e-27	1	0.00022	0.76	0	0.0033	0	1	0.00016	4.2e-38	1
mean thickness of gfrontinfopercular	0.01219	0.00043	1	0.00405	1.3e-10	1	0.00235	0	1	-7.4e-05	1.2e-08	1
mean thickness of gfrontinforbital	0.03288	4.3e-09	1	-0.01012	4.4e-45	1	0.00242	0	1	8.9e-05	7.1e-07	1
mean thickness of gfrontinftriangul	-0.00288	0.47	0	-0.00018	0.79	0	0.00239	0	1	2.8e-05	0.053	0
mean thickness of gfrontmiddle	-0.0146	3.3e-09	1	0.00615	3.6e-31	1	0.00256	0	1	-3.7e-05	0.00045	1
mean thickness of gfrontsup	-0.01584	2.3e-14	1	0.00037	0.36	0	0.00246	0	1	4.6e-05	1.8e-07	1
mean thickness of ginslgscentins	0.0182	0.0083	1	-0.01038	5.8e-65	1	0.00352	0	1	7.3e-05	0.00025	1
mean thickness of ginsularshort	0.05452	5.3e-18	1	-0.01532	4.6e-163	1	0.00294	0	1	0.0002	3e-29	1
mean thickness of goccipitalmiddle	-0.00303	0.35	0	-0.00555	1.2e-15	1	0.00274	0	1	4.9e-05	0.00014	1
mean thickness of goccipitalsup	-0.01097	0.016	1	0.00622	2.7e-17	1	0.00359	0	1	-5.7e-05	0.00023	1
mean thickness of goctemplatfusifor	0.07386	5.5e-87	1	-0.00804	3.4e-36	1	0.00263	0	1	-3.2e-05	0.025	1
mean thickness of goctempmedlingual	-0.04417	4e-22	1	-0.00128	0.046	1	0.00449	0	1	0.00012	1.3e-20	1
mean thickness of goctempmedparahip	-0.03787	1.2e-12	1	0.00931	8e-77	1	0.00382	0	1	-8.5e-05	6.5e-08	1
mean thickness of gorbital	0.00472	0.17	0	-0.00586	1.6e-21	1	0.00278	0	1	6.3e-05	3.8e-07	1
mean thickness of gparietinfangular	0.03506	5.1e-29	1	-0.00889	3.8e-43	1	0.00257	0	1	3.4e-05	0.0096	1
mean thickness of gparietinfsupramar	0.00177	0.56	0	0.00132	0.045	1	0.00237	0	1	-2.9e-05	0.027	1
mean thickness of gparietalsup	0.01473	1.7e-06	1	-0.01068	9e-90	1	0.00309	0	1	0.00011	7.2e-23	1
mean thickness of gpostcentral	0.00311	0.5	0	-0.01796	4.5e-193	1	0.00418	0	1	0.00023	4e-54	1
mean thickness of gprecentral	0.0002	0.96	0	-0.006	6.8e-36	1	0.00339	0	1	0.00011	6.8e-15	1
mean thickness of gprecuneus	-0.01473	5.8e-06	1	-0.00032	0.57	0	0.00228	0	1	5.3e-05	1.7e-05	1
mean thickness of grectus	0.02732	1.5e-08	1	-0.01231	1.8e-73	1	0.00311	0	1	0.00014	2e-20	1
mean thickness of gsubcallosal	-0.0198	0.12	0	-0.03889	0	1	0.00564	0	1	0.00047	1.6e-43	1
mean thickness of gtempsupgttransv	-0.00129	0.85	0	0.00198	0.0019	1	0.00299	0	1	-5.2e-05	0.0088	1
mean thickness of gtempsuplateral	0.01498	1.4e-05	1	0.0091	2.7e-66	1	0.00263	0	1	-0.00019	6.1e-45	1
mean thickness of gtempsupplanpolar	-0.05435	5.4e-16	1	0.00386	3.1e-14	1	0.00577	0	1	0.00012	2.2e-09	1
mean thickness of gtempsupplantempo	0.04585	4.1e-18	1	0.01187	6.7e-56	1	0.00226	0	1	-0.0003	4.8e-61	1
mean thickness of gtemporalinf	0.05988	6.5e-61	1	-0.00864	4.1e-44	1	0.00207	0	1	5.9e-06	0.63	0
mean thickness of gtemporalmiddle	-0.00448	0.14	0	0.01181	4.7e-95	1	0.0026	0	1	-0.00018	2.5e-53	1
mean thickness of latfisanthorizont	-0.01687	0.026	1	0.02654	8.3e-209	1	0.00154	3.8e-227	1	-0.00031	1.4e-49	1
mean thickness of latfisantvertical	-0.01219	0.09	0	-0.01732	3.8e-100	1	0.00177	0	1	0.00026	2.4e-38	1
mean thickness of latfispost	-0.0008	0.84	0	0.01299	4e-82	1	0.00197	0	1	-0.0002	7.2e-48	1
mean thickness of poleoccipital	-0.03676	4.4e-15	1	0.01603	9.9e-117	1	0.00457	0	1	-6.3e-05	9.9e-06	1
mean thickness of poletemporal	0.01892	5.3e-06	1	0.00111	0.035	1	0.00267	0	1	-6.1e-05	4.7e-06	1
mean thickness of scalcarine	-0.03087	7.6e-16	1	-0.00484	2e-10	1	0.00265	0	1	9.4e-05	2.6e-15	1
mean thickness of scentral	0.02916	1.1e-15	1	0.0011	0.12	0	0.00382	0	1	-5.2e-05	7.1e-05	1
mean thickness of scingulmarginalis	0.00029	0.94	0	0.00961	4.4e-44	1	0.00197	0	1	-0.00014	1.1e-29	1
mean thickness of scircularinsulaant	0.02489	6.1e-06	1	-0.00874	1e-40	1	0.00154	0	1	6.9e-05	8.5e-06	1
mean thickness of scircularinsulainf	0.02424	3.4e-08	1	-0.00612	4.2e-33	1	0.00406	0	1	6.8e-05	3.9e-07	1
mean thickness of scircularinsulasup	-0.04125	6.6e-42	1	-0.00511	1.8e-18	1	0.00174	0	1	0.00015	4.4e-59	1
mean thickness of scollattransvant	-0.05916	1.2e-25	1	0.02693	0	1	0.00294	0	1	-0.00023	1e-50	1
mean thickness of scollattransvpost	0.02014	0.002	1	0.00055	0.53	0	0.00097	3.1e-123	1	-9.6e-05	3.9e-07	1
mean thickness of sfrontinf	-0.0117	0.00019	1	0.00237	0.0015	1	0.00131	0	1	2.2e-05	0.051	0
mean thickness of sfrontmiddle	-0.05289	2.9e-49	1	0.02329	2.7e-222	1	0.00146	0	1	-0.00015	1.5e-37	1
mean thickness of sfrontsup	-0.00534	0.04	1	-0.0006	0.3	0	0.00173	0	1	4.2e-05	1.8e-05	1
mean thickness of sintermprimjensen	0.01931	0.015	1	0.05592	0	1	0.00184	1.2e-297	1	-0.00076	1.2e-251	1
mean thickness of sintraparietptrans	0.03122	1.6e-24	1	-0.00499	2.9e-13	1	0.00165	0	1	-7.3e-06	0.51	0
mean thickness of socmiddlelunatus	0.02469	7.6e-07	1	-0.02087	1.1e-144	1	0.00087	6.3e-170	1	0.00015	2.5e-25	1
mean thickness of socsuptransversal	0.0156	9e-05	1	-0.00843	4.8e-30	1	0.00114	0	1	5.5e-05	1.7e-05	1
mean thickness of soccipitalant	0.06848	2.6e-30	1	-0.00827	3.5e-22	1	0.001	1.3e-156	1	-8.2e-05	3.7e-06	1
mean thickness of soctemplat	0.01485	0.0056	1	-0.0061	1.3e-14	1	0.0012	1.3e-298	1	3.2e-05	0.028	1
mean thickness of soctempmedlingual	0.02151	7.6e-07	1	-0.01112	3.3e-65	1	0.00172	0	1	0.00011	1.9e-15	1
mean thickness of sorbitallateral	-0.06333	1.4e-21	1	0.03071	1.6e-265	1	0.00153	2.2e-294	1	-0.0002	6e-27	1
mean thickness of sorbitalmedolfact	-0.01645	0.0016	1	-0.0119	5.2e-65	1	0.00246	0	1	0.00019	1.5e-45	1
mean thickness of sorbitalhshaped	-0.0044	0.29	0	0.0036	7.2e-10	1	0.00167	0	1	-2.3e-05	0.044	1
mean thickness of sparietooccipital	-0.00052	0.89	0	-0.00284	3.1e-05	1	0.00151	0	1	2.7e-05	0.032	1
mean thickness of spericallosal	-0.08478	1.3e-15	1	-0.01096	7e-45	1	0.00623	0	1	0.00035	3.7e-36	1
mean thickness of spostcentral	0.01463	6e-05	1	-0.01343	2.9e-80	1	0.00219	0	1	0.00016	4.6e-35	1
mean thickness of sprecentralinfpart	0.00404	0.26	0	0.00386	2e-07	1	0.00152	0	1	-4e-05	0.0018	1
mean thickness of sprecentralsuppart	0.01061	0.014	1	-0.00382	1.9e-08	1	0.00169	0	1	4.8e-05	0.00071	1
mean thickness of ssuborbital	0.04633	1.8e-06	1	-0.06417	0	1	0.00235	2.0e-322	0	0.00068	8e-153	1
mean thickness of ssubparietal	0.01661	3.8e-05	1	-0.00402	5.1e-09	1	0.00083	4e-236	1	-2.3e-05	0.06	0
mean thickness of stemporalinf	-0.03207	1.5e-09	1	0.0058	1e-14	1	0.00287	0	1	-6.9e-06	0.64	0
mean thickness of stemporalsup	-0.00966	0.00033	1	0.0042	1.1e-09	1	0.00227	0	1	-6.5e-05	5e-10	1
mean thickness of stemporaltransverse	0.0157	0.1	0	0.01114	2.3e-46	1	0.00206	1.3e-263	1	-0.00027	4.7e-22	1
N.B. AI = (Left - Right Measure) / (Left + Right Measure))		Sum	57		Sum	67		Sum	73		Sum	66
		%	77.027		%	90.5405		%	98.6486		%	89.1892
