## Supplemental Tables for "Comparing Brain Asymmetries Independently of Brain Size": Supplemental_Tables_D_Q3_Sex_Beta_Z-Scores_Significance.xlsx

### Sheet: Table 1. Global Measures
Table 1. Sex Differences in Asymmetry across Global Regions by Model and Differences in the Magnitude of the Sex Beta between the Full and Partial Models (Z-scores).
	Full Model			No Left + Right Measure			No Total Cerebral Measure			No Total Cerebral Measure AI			Z-Scores
Region	Beta	SE	p	Beta	SE	p	Beta	SE	p	Beta	SE	p	Full vs No LR	sig	Full vs No TBV AI	sig	Full vs No TBV	sig
Cerebellum GMV FAST	0.071	0.0124	1e-08	0.078	0.0051	2.1e-51	-0.031	0.0153	0.045	0.082	0.012	3.6e-11	-0.522083	0	-0.132638	0	5.17927	1
Cortical TSA	0.119	0.0114	1.5e-25	0.368	0.0047	0	0.111	0.0143	9.5e-15	0.17	0.012	8.8e-44	-20.1932	1	-0.299328	0	0.437446	0
Cortical GMV	-0.09	0.0052	3.2e-66	0.909	0.0022	0	-0.042	0.0066	2.6e-10	0.041	0.012	0.00079	-176.932	1	-3.16973	1	-5.71267	1
Cortical MCT	-0.128	0.0079	7.6e-60	0.775	0.0032	0	-0.079	0.0099	1.5e-15	-0.022	0.012	0.075	-105.942	1	-4.53468	1	-3.86872	1
Subseg	0.073	0.012	1.4e-09	0.161	0.005	1.8e-222	-0.177	0.0153	5.7e-31	0.096	0.012	3.4e-15	-6.76923	1	-0.237733	0	12.8571	1
Cerebellum WMV	0.037	0.0122	0.0027	0.086	0.0051	1.9e-63	-0.059	0.0153	0.00013	0.051	0.012	2.1e-05	-3.70564	1	-0.266977	0	4.90582	1
Cerebellum GMV ASEG	0.135	0.0123	6e-28	0.095	0.005	4.6e-79	0.137	0.0153	3.5e-19	0.146	0.012	2.3e-33	3.01263	1	-0.0750765	0	-0.101879	0
Cerebral WMV	0.124	0.011	1.4e-29	0.42	0.0046	0	0.095	0.0139	1.2e-11	0.181	0.012	9.2e-52	-24.8258	1	-0.314337	0	1.63602	0
Cerebral GMV ASEG	0.089	0.0052	3.1e-65	-0.924	0.0022	0	0.048	0.0066	2.8e-13	-0.048	0.012	6.3e-05	179.412	1	2.83756	1	4.87957	1
Total Brain Volume	0.143823	0.0121862	4.31869e-32	0.120514	0.0101644	2.26453e-32							1.46885	0
N.B. GMV : Grey Matter Volume; WMV: White Matter Volume														8		3		6
	Number of significant differences between models
	Full vs No L+R Measure	Full vs No TCM AI	Full vs No TCM
Global Measures	8	3	6
Volumes	13	11	72
Surface Areas	58	0	51
Mean Thicknesses	51	25	0
Total	130	39	129
%	42.4837	12.7869	42.2951
N.B. L:Left, R: Right, TCM: Total Cerebral Measure, AI: Asymmetry Index

### Sheet: Table 2. Volumes
Table 2. Sex Differences in Asymmetry across Volumes by Model and Differences in the Magnitude of the Sex Beta between the Full and Partial Models (Z-scores).
	Full Model			No Left + Right Measure			No Total Cerebral Measure			No Total Cerebral Measure AI			Z-Scores
Region	Beta	SE	p	Beta	SE	p	Beta	SE	p	Beta	SE	p	Full vs No LR	sig	Full vs No TBV AI	sig	Full vs No TBV	sig
lateralventricle	0.02097	0.0126	0.095	-0.026	0.0122	0.031	-0.00131	0.0107	0.9	0.02957	0.012	0.017	2.6781	1	-0.267558	0	1.34783	0
inflatvent	-0.11608	0.0128	1.4e-19	-0.15	0.0122	3.1e-34	-0.10738	0.0107	1.5e-23	-0.11728	0.013	1.1e-20	1.91825	0	0.0101715	0	-0.521482	0
caudate	0.14096	0.0121	3.5e-31	0.14	0.0121	1.5e-31	0.13822	0.0106	1.8e-38	0.14914	0.012	9.8e-36	0.056101	0	-0.0546682	0	0.170331	0
putamen	-0.01133	0.0122	0.35	-0.014	0.0121	0.25	-0.04053	0.0111	0.00025	-0.00283	0.012	0.81	0.155388	0	-0.678701	0	1.77035	0
pallidum	-0.04833	0.0122	7.2e-05	-0.049	0.0122	6.5e-05	-0.01345	0.0112	0.23	-0.04228	0.012	0.00042	0.0388329	0	-0.137484	0	-2.1061	1
accumbensarea	0.15959	0.0116	9.7e-43	0.24	0.012	2.9e-87	0.17809	0.0099	1e-71	0.15717	0.011	4.1e-43	-4.81782	1	0.0153556	0	-1.2131	0
ventraldc	-0.01981	0.0122	0.1	-0.023	0.0122	0.059	-0.01993	0.0115	0.084	-0.01702	0.012	0.16	0.184891	0	-0.133232	0	0.00715745	0
choroidplexus	0.06662	0.0132	4.2e-07	9.7e-05	0.0122	0.99	0.10436	0.0112	1.8e-20	0.07255	0.013	1.9e-08	3.70098	1	-0.0804165	0	-2.18008	1
grey matter in iiv cerebellum	-0.01099	0.0124	0.37	0.00083	0.0124	0.95	0.02036	0.0105	0.053	-0.01206	0.012	0.32	-0.674032	0	0.0618586	0	-1.92942	0
grey matter in v cerebellum	0.00834	0.0124	0.5	0.012	0.0124	0.35	0.04778	0.0107	7.7e-06	0.0136	0.012	0.26	-0.208711	0	-0.285802	0	-2.40806	1
grey matter in vi cerebellum	0.03178	0.0125	0.011	0.038	0.0123	0.002	0.026	0.0105	0.013	0.03971	0.012	0.0012	-0.354682	0	-0.190483	0	0.354062	0
grey matter in crus i cerebellum	0.15307	0.0123	1.9e-35	0.15	0.0122	3.2e-34	0.20123	0.0104	2.5e-83	0.16549	0.012	1.7e-42	0.177208	0	-0.0748434	0	-2.98992	1
grey matter in crus ii cerebellum	-0.02527	0.0124	0.042	-0.024	0.0123	0.047	-0.01818	0.0105	0.082	-0.02035	0.012	0.094	-0.072714	0	-0.20646	0	-0.436351	0
grey matter in viib cerebellum	0.05191	0.0124	2.9e-05	0.053	0.0123	1.5e-05	0.0631	0.0104	1.4e-09	0.06266	0.012	2.8e-07	-0.0624081	0	-0.168297	0	-0.691426	0
grey matter in viiia cerebellum	-0.12103	0.0125	5e-22	-0.16	0.0123	2.2e-39	-0.1416	0.0103	5.4e-43	-0.11522	0.012	7.7e-21	2.22218	1	-0.0501311	0	1.27	0
grey matter in viiib cerebellum	-0.20465	0.0124	3.2e-61	-0.25	0.0123	8.4e-91	-0.24448	0.0102	2.4e-125	-0.20432	0.012	1.4e-63	2.59652	1	-0.00161215	0	2.48067	1
grey matter in ix cerebellum	-0.03652	0.0127	0.0039	-0.012	0.0123	0.32	-0.01932	0.0103	0.06	-0.0331	0.012	0.0076	-1.38688	0	-0.0964663	0	-1.05187	0
grey matter in x cerebellum	-0.09615	0.0123	5.4e-15	-0.099	0.0124	1.7e-15	-0.12652	0.0106	1.2e-32	-0.0922	0.012	1.8e-14	0.163177	0	-0.0424654	0	1.87038	0
lateralnucleus	-0.15837	0.0122	1.2e-38	-0.16	0.0122	3e-39	-0.11422	0.0112	1.4e-24	-0.14623	0.012	4.4e-33	0.0944741	0	-0.0827325	0	-2.66584	1
basalnucleus	-0.15171	0.0122	1.2e-35	-0.15	0.0122	9.3e-37	-0.11671	0.0111	1.2e-25	-0.13791	0.012	1.3e-29	-0.0991109	0	-0.099676	0	-2.12199	1
accessorybasalnucleus	-0.09043	0.0122	1.3e-13	-0.088	0.0122	5.2e-13	-0.06037	0.0108	2.2e-08	-0.07843	0.012	1.4e-10	-0.140842	0	-0.151185	0	-1.8449	0
anterioramygdaloidareaaaa	-0.04255	0.0122	0.0005	-0.042	0.0122	0.00063	0.00372	0.0106	0.73	-0.0377	0.012	0.002	-0.0318778	0	-0.122398	0	-2.86294	1
centralnucleus	-0.12734	0.0122	2.1e-25	-0.13	0.0122	1.4e-25	-0.10522	0.0105	1.9e-23	-0.12257	0.012	1e-23	0.154172	0	-0.0387252	0	-1.37423	0
medialnucleus	0.01249	0.0123	0.31	0.018	0.0122	0.14	0.0527	0.0102	2.7e-07	0.01254	0.012	0.31	-0.318051	0	-0.00284651	0	-2.51642	1
corticalnucleus	-0.04325	0.0122	0.00037	0.0046	0.0122	0.71	0.07657	0.0102	6.2e-14	-0.04393	0.012	0.0003	-2.77337	1	0.0149147	0	-7.53481	1
corticoamygdaloidtransitio	-0.06183	0.0122	4.3e-07	-0.058	0.0122	1.7e-06	-0.04294	0.0106	5.4e-05	-0.05172	0.012	2.4e-05	-0.221985	0	-0.190254	0	-1.16881	0
paralaminarnucleus	-0.07392	0.0122	1.4e-09	-0.087	0.0122	8.4e-13	-0.03396	0.0113	0.0026	-0.0628	0.012	2.8e-07	0.758111	0	-0.17382	0	-2.403	1
wholeamygdala	-0.15482	0.0122	4.3e-37	-0.15	0.0122	5.8e-37	-0.11809	0.0111	1.5e-26	-0.14083	0.012	8.1e-31	-0.279365	0	-0.098969	0	-2.22688	1
hippocampaltail	0.09926	0.0122	3.7e-16	0.11	0.0122	7.4e-18	0.12175	0.0107	4.3e-30	0.10609	0.012	2.9e-18	-0.622486	0	-0.0639578	0	-1.38592	0
subiculumbody	0.01725	0.0123	0.16	0.025	0.0122	0.042	0.04147	0.0106	8.8e-05	0.02359	0.012	0.055	-0.44735	0	-0.238309	0	-1.49163	0
ca1body	0.00592	0.0122	0.63	0.057	0.0122	2.9e-06	0.07704	0.0102	3.7e-14	0.00486	0.012	0.69	-2.96057	1	0.0807165	0	-4.47234	1
subiculumhead	-0.08449	0.0123	6.3e-12	-0.08	0.0122	4.7e-11	-0.05519	0.0105	1.4e-07	-0.07661	0.012	4.5e-10	-0.259174	0	-0.101558	0	-1.81175	0
hippocampalfissure	-0.00814	0.0124	0.51	0.0099	0.0122	0.42	-0.04921	0.0107	4.7e-06	-0.00946	0.012	0.45	-1.03706	0	0.0846342	0	2.50758	1
presubiculumhead	-0.08394	0.0122	7e-12	-0.082	0.0122	2.2e-11	-0.05879	0.0107	4.1e-08	-0.07589	0.012	5.6e-10	-0.112442	0	-0.10473	0	-1.54984	0
ca1head	-0.05322	0.0123	1.5e-05	-0.05	0.0122	4.1e-05	-0.02943	0.0107	0.0058	-0.04521	0.012	0.00023	-0.185867	0	-0.170959	0	-1.45926	0
presubiculumbody	0.03927	0.0123	0.0014	0.051	0.0122	3.3e-05	0.08481	0.0104	4.6e-16	0.04751	0.012	0.00011	-0.677085	0	-0.167902	0	-2.82726	1
parasubiculum	-0.0321	0.0122	0.0085	-0.04	0.0122	0.0012	0.01228	0.0106	0.25	-0.02675	0.012	0.028	0.457881	0	-0.181968	0	-2.746	1
molecularlayerhphead	-0.09321	0.0123	3.8e-14	-0.09	0.0122	1.4e-13	-0.07242	0.0106	7.5e-12	-0.08904	0.012	4.4e-13	-0.185289	0	-0.0463923	0	-1.28039	0
molecularlayerhpbody	0.01792	0.0123	0.14	0.026	0.0122	0.032	0.05396	0.0105	2.9e-07	0.02058	0.012	0.093	-0.466398	0	-0.110946	0	-2.22852	1
gcmldghead	-0.00742	0.0122	0.54	-0.0092	0.0122	0.45	-0.03572	0.0107	0.00088	-0.0026	0.012	0.83	0.103168	0	-0.386405	0	1.74396	0
ca3body	-0.04355	0.0121	0.00033	-0.016	0.0122	0.18	0.08137	0.0103	3.4e-15	-0.04461	0.012	0.00023	-1.60334	0	0.0229329	0	-7.86143	1
gcmldgbody	0.06625	0.0124	8.9e-08	0.076	0.0122	5e-10	0.07998	0.0105	2.3e-14	0.07121	0.012	8.7e-09	-0.560493	0	-0.0686205	0	-0.845007	0
ca4head	-0.01126	0.0122	0.36	-0.011	0.0122	0.36	-0.043	0.0109	8.1e-05	-0.00588	0.012	0.63	-0.0150695	0	-0.397252	0	1.9401	0
ca4body	0.03112	0.0123	0.011	0.037	0.0122	0.0024	0.05087	0.0106	1.6e-06	0.03435	0.012	0.005	-0.339408	0	-0.0885276	0	-1.21634	0
fimbria	-0.00105	0.0124	0.93	-0.01	0.0123	0.4	-0.02861	0.0103	0.0056	0.00515	0.012	0.68	0.512434	0	-0.461759	0	1.70969	0
ca3head	-0.03348	0.0123	0.0064	-0.033	0.0122	0.0068	-0.03491	0.0106	0.00094	-0.03004	0.012	0.014	-0.0277068	0	-0.105975	0	0.0880688	0
hata	0.00405	0.0123	0.74	0.0094	0.0122	0.44	0.03544	0.0104	0.00064	0.01059	0.012	0.39	-0.308815	0	-0.402938	0	-1.94879	0
wholehippocampus	-0.00546	0.0123	0.66	0.0084	0.0122	0.49	0.03209	0.0107	0.0028	0.0062	0.012	0.61	-0.800034	0	-0.846507	0	-2.30329	1
mgn	0.12667	0.0122	3.2e-25	0.13	0.0122	7.3e-26	0.15963	0.0105	5.6e-52	0.12947	0.012	2.3e-26	-0.193005	0	-0.0215313	0	-2.04768	1
lgn	0.00412	0.0122	0.74	-0.0032	0.0122	0.79	0.04816	0.0104	3.8e-06	0.01317	0.012	0.28	0.424264	0	-0.504111	0	-2.74714	1
pui	0.06761	0.0121	2.6e-08	0.087	0.0122	6.7e-13	-0.00954	0.0108	0.38	0.07689	0.012	2.5e-10	-1.12845	0	-0.119225	0	4.75682	1
pum	-0.01536	0.0123	0.21	-0.025	0.0122	0.044	0.00902	0.0113	0.43	-0.00844	0.012	0.49	0.556445	0	-0.463893	0	-1.45964	0
lsg	0.15994	0.0124	3.4e-38	0.18	0.0122	2e-51	0.08023	0.0107	8.1e-14	0.16497	0.012	1.3e-40	-1.15318	0	-0.0304046	0	4.86679	1
vpl	0.15813	0.0122	3e-38	0.17	0.0121	1.4e-45	0.15678	0.0114	5e-43	0.16898	0.012	2.5e-43	-0.690805	0	-0.0640421	0	0.0808514	0
cm	-0.10963	0.0123	4.3e-19	-0.12	0.0122	5.3e-22	-0.0583	0.0113	2.7e-07	-0.10414	0.012	2.1e-17	0.598583	0	-0.0523536	0	-3.07316	1
vla	0.07669	0.0122	3.7e-10	0.075	0.0122	9e-10	0.09232	0.0114	6.8e-16	0.08813	0.012	6.4e-13	0.0979517	0	-0.128582	0	-0.936079	0
pua	0.10811	0.0124	2.3e-18	0.1	0.0122	1e-16	0.08673	0.0115	5.1e-14	0.11653	0.012	4.3e-21	0.466215	0	-0.0718504	0	1.2642	0
mdm	0.06276	0.0124	4.2e-07	0.041	0.0122	0.00083	0.05423	0.0104	1.7e-07	0.06559	0.012	1.2e-07	1.25091	0	-0.0423958	0	0.527066	0
pf	-0.18488	0.0122	2.3e-51	-0.18	0.0122	7.5e-48	-0.15347	0.0112	1.9e-42	-0.18323	0.012	1.2e-50	-0.282843	0	-0.00898518	0	-1.89658	0
vamc	-0.11013	0.0123	3.5e-19	-0.13	0.0122	3.5e-26	-0.09353	0.0114	2.9e-16	-0.10746	0.012	2.2e-18	1.14695	0	-0.0246853	0	-0.989833	0
mdl	0.17177	0.0122	4.1e-45	0.17	0.0122	2.2e-45	0.18913	0.0106	2e-70	0.17892	0.012	7.8e-49	0.102588	0	-0.0398694	0	-1.07415	0
cem	-0.00782	0.0123	0.53	0.012	0.0122	0.33	-0.00162	0.0103	0.88	-0.00645	0.012	0.6	-1.14406	0	-0.0986422	0	-0.38646	0
va	0.03472	0.0124	0.0049	0.034	0.0122	0.0056	0.03785	0.0115	0.001	0.0406	0.012	0.001	0.0413902	0	-0.138511	0	-0.185078	0
mvre	-0.07492	0.012	4e-10	-0.18	0.0122	2.1e-47	-0.18981	0.0099	1.2e-81	-0.07501	0.012	3.5e-10	6.14052	1	0.00118477	0	7.38526	1
vm	-0.009	0.0123	0.46	0.041	0.0122	0.00081	-0.01809	0.0115	0.11	-0.00106	0.012	0.93	-2.88613	1	-0.643145	0	0.53983	0
cl	-0.08607	0.0122	2e-12	-0.091	0.0122	8.2e-14	-0.07223	0.0105	6.8e-12	-0.09035	0.012	1.5e-13	0.285741	0	0.0469453	0	-0.859826	0
pul	0.20012	0.0123	2e-59	0.2	0.0121	4.2e-61	0.13861	0.0109	7.3e-37	0.20969	0.012	5.8e-65	0.00695492	0	-0.0455605	0	3.74269	1
pt	0.05303	0.0123	1.6e-05	0.048	0.0122	8.6e-05	0.08703	0.0113	1.1e-14	0.06018	0.012	9.8e-07	0.290344	0	-0.116404	0	-2.0356	1
av	0.17939	0.0121	1.5e-49	0.17	0.0122	2.1e-45	0.21665	0.0105	5.5e-94	0.17607	0.012	6.4e-48	0.546475	0	0.0188118	0	-2.32575	1
pc	-0.00713	0.0123	0.56	0.001	0.0122	0.93	-0.03072	0.0104	0.0031	-0.00543	0.012	0.66	-0.469284	0	-0.126439	0	1.46454	0
vlp	0.10596	0.0122	3e-18	0.11	0.0121	8e-20	0.10956	0.0113	4.5e-22	0.11962	0.012	1.1e-22	-0.235118	0	-0.113606	0	-0.216487	0
lp	-0.09695	0.0122	1.7e-15	-0.11	0.0122	2.8e-18	-0.11504	0.0105	1e-27	-0.0971	0.012	1.4e-15	0.756372	0	0.00153275	0	1.12386	0
ld	-0.05096	0.0123	3.3e-05	-0.05	0.0122	5.1e-05	-0.05118	0.0102	5.7e-07	-0.05718	0.012	3.1e-06	-0.0554136	0	0.106347	0	0.013768	0
wholethalamus	0.16021	0.0121	7.6e-40	0.16	0.0121	8.4e-41	0.16714	0.0115	8.3e-48	0.17691	0.012	1.1e-47	0.0122721	0	-0.0941783	0	-0.415141	0
gsfrontomargin	0.00589	0.012	0.62	0.0065	0.0119	0.59	-0.03467	0.0108	0.0014	0.03724	0.012	0.0024	-0.0360947	0	-0.801264	0	2.51233	1
gsoccipitalinf	-0.02978	0.012	0.013	-0.05	0.012	2.6e-05	0.04961	0.0108	4.7e-06	-0.00209	0.012	0.86	1.19147	0	-2.27328	1	-4.91751	1
gsparacentral	-0.00174	0.0113	0.88	-0.0055	0.0113	0.63	-0.0231	0.0097	0.017	0.05226	0.012	2e-05	0.235285	0	-1.00996	0	1.4343	0
gssubcentral	-0.0871	0.012	3.8e-13	-0.081	0.012	1.1e-11	-0.09902	0.011	2.4e-19	-0.05765	0.012	2.4e-06	-0.359446	0	-0.500122	0	0.73224	0
gstransvfrontopol	0.0436	0.0118	0.00022	0.044	0.0118	0.00019	0.01941	0.0105	0.064	0.08091	0.012	3.4e-11	-0.0239697	0	-0.456302	0	1.53147	0
gscingulant	0.09425	0.012	4.4e-15	0.088	0.012	3.2e-13	0.11148	0.0112	2e-23	0.11752	0.012	4.5e-22	0.368285	0	-0.196985	0	-1.04967	0
gscingulmidant	0.0194	0.0118	0.1	0.07	0.0119	4.8e-09	0.13825	0.0101	3.6e-42	0.05279	0.012	1.4e-05	-3.01935	1	-0.617273	0	-7.65183	1
gscingulmidpost	-0.08641	0.012	6.4e-13	-0.083	0.012	5.5e-12	0.00843	0.0107	0.43	-0.06067	0.012	6.3e-07	-0.200936	0	-0.416199	0	-5.89888	1
gcingulpostdorsal	-0.12666	0.0121	1.3e-25	-0.13	0.0121	1.4e-25	-0.14768	0.0107	5.5e-43	-0.10547	0.012	5.9e-18	0.195185	0	-0.199601	0	1.30135	0
gcingulpostventral	-0.11777	0.012	7.6e-23	-0.12	0.0119	2.8e-23	-0.12196	0.0106	2e-30	-0.08267	0.012	1.9e-11	0.131953	0	-0.420176	0	0.261691	0
gcuneus	0.07362	0.0113	8.4e-11	0.068	0.0113	1.5e-09	0.04953	0.0101	9.2e-07	0.13202	0.012	5.4e-27	0.351676	0	-0.440746	0	1.58948	0
gfrontinfopercular	-0.01238	0.012	0.3	-0.0069	0.012	0.57	0.00823	0.0105	0.43	0.01711	0.012	0.16	-0.322912	0	-1.4111	0	-1.29255	0
gfrontinforbital	0.02952	0.0119	0.013	0.037	0.0121	0.0025	-0.03308	0.0103	0.0014	0.04701	0.012	8.8e-05	-0.440748	0	-0.360672	0	3.97751	1
gfrontinftriangul	0.03208	0.012	0.0077	0.033	0.0121	0.0064	-0.00874	0.0105	0.4	0.05361	0.012	1e-05	-0.0539861	0	-0.391906	0	2.56002	1
gfrontmiddle	0.01903	0.0115	0.098	-0.0011	0.0115	0.92	-0.07241	0.0103	2.2e-12	0.06679	0.012	4.3e-08	1.23774	0	-0.704707	0	5.92295	1
gfrontsup	-0.08692	0.0109	1.8e-15	-0.088	0.0109	9.8e-16	-0.11734	0.01	6.1e-32	-0.02168	0.012	0.076	0.070062	0	-2.68855	1	2.05649	1
ginslgscentins	0.11244	0.0119	3.1e-21	0.12	0.0119	3.7e-23	0.08858	0.0105	4.1e-17	0.14448	0.012	2.2e-32	-0.449221	0	-0.221012	0	1.50346	0
ginsularshort	-0.08022	0.0116	5.7e-12	-0.031	0.0117	0.0088	-0.12817	0.0107	6.2e-33	-0.04182	0.012	0.00056	-2.98742	1	-0.884813	0	3.0384	1
goccipitalmiddle	0.09409	0.0116	6.3e-16	0.097	0.0117	7.1e-17	0.05144	0.0105	9.8e-07	0.13661	0.012	3.2e-29	-0.176623	0	-0.310135	0	2.72587	1
goccipitalsup	-0.07857	0.0114	5.4e-12	-0.075	0.0114	6.2e-11	-0.09909	0.01	5.7e-23	-0.02616	0.012	0.032	-0.221436	0	-1.83662	0	1.35317	0
goctemplatfusifor	0.06006	0.0117	3.2e-07	0.065	0.0118	3e-08	0.01747	0.0105	0.097	0.09595	0.012	2.7e-15	-0.297283	0	-0.371299	0	2.70917	1
goctempmedlingual	-0.09278	0.0112	1.1e-16	-0.092	0.0112	1.9e-16	-0.11678	0.0096	8.9e-34	-0.03471	0.012	0.0045	-0.0492449	0	-1.59217	0	1.62698	0
goctempmedparahip	-0.01395	0.0115	0.22	-0.0068	0.0116	0.55	0.03223	0.0097	0.00094	0.03319	0.012	0.0062	-0.437729	0	-1.34203	0	-3.06954	1
gorbital	-0.04109	0.011	0.00019	-0.042	0.011	0.00015	-0.08835	0.0101	1.9e-18	0.02072	0.012	0.089	0.058497	0	-2.63482	1	3.16469	1
gparietinfangular	0.0675	0.0117	8.9e-09	0.052	0.0118	1.3e-05	-0.02983	0.0104	0.004	0.10296	0.012	1.9e-17	0.932771	0	-0.342203	0	6.21755	1
gparietinfsupramar	-0.21458	0.0119	7.5e-73	-0.22	0.0119	3.6e-73	-0.18299	0.0107	1.8e-65	-0.18241	0.012	8.2e-51	0.32206	0	-0.175987	0	-1.97399	1
gparietalsup	-0.05758	0.0116	7e-07	-0.057	0.0115	5.9e-07	-0.0945	0.0099	9e-22	-0.01094	0.012	0.38	-0.0355081	0	-2.92505	1	2.42094	1
gpostcentral	-0.07083	0.0115	8.6e-10	-0.071	0.0114	3.9e-10	-0.069	0.0098	1.5e-12	-0.0168	0.012	0.17	0.0104984	0	-2.65386	1	-0.121118	0
gprecentral	-0.02353	0.0111	0.034	-0.036	0.0111	0.0013	-0.08117	0.0097	8.6e-17	0.03757	0.012	0.0021	0.79438	0	-1.55965	0	3.91016	1
gprecuneus	0.10193	0.0115	7.9e-19	0.11	0.0114	2.8e-20	0.08457	0.0101	4.4e-17	0.14881	0.012	5.8e-34	-0.498367	0	-0.314096	0	1.13423	0
grectus	-0.04233	0.0118	0.00032	-0.043	0.0118	0.00023	-0.01575	0.0104	0.13	-0.00382	0.012	0.75	0.0401493	0	-3.10491	1	-1.68988	0
gsubcallosal	0.00075	0.012	0.95	-0.039	0.0122	0.0012	0.11613	0.0109	1.7e-26	0.0172	0.012	0.15	2.32285	1	-0.784366	0	-7.11721	1
gtempsupgttransv	-0.04134	0.012	0.00057	-0.016	0.0121	0.19	0.04957	0.0103	1.4e-06	-0.02149	0.012	0.075	-1.48697	0	-0.806471	0	-5.74862	1
gtempsuplateral	-0.18003	0.0116	2e-54	-0.17	0.0116	1.3e-50	-0.09216	0.0104	7.4e-19	-0.13636	0.012	3.4e-29	-0.611404	0	-0.319103	0	-5.64011	1
gtempsupplanpolar	-0.17167	0.0117	6.5e-49	-0.18	0.0116	4.8e-53	-0.17674	0.0106	3.3e-62	-0.12925	0.012	2.9e-26	0.505592	0	-0.326865	0	0.321137	0
gtempsupplantempo	-0.13689	0.0118	2.9e-31	-0.17	0.0121	5.6e-43	-0.02213	0.0105	0.036	-0.12292	0.012	2.2e-25	1.95903	0	-0.113131	0	-7.26547	1
gtemporalinf	-0.03678	0.0119	0.002	-0.044	0.0119	0.00021	0.01423	0.0109	0.19	-0.00373	0.012	0.76	0.429018	0	-2.65017	1	-3.16095	1
gtemporalmiddle	-0.06015	0.0115	1.7e-07	-0.075	0.0116	1.3e-10	0.00048	0.0107	0.96	-0.01443	0.012	0.23	0.909129	0	-2.47779	1	-3.85983	1
latfisanthorizont	-0.01837	0.0116	0.11	-0.00045	0.0122	0.97	-0.16	0.01	1.6e-57	-0.01426	0.012	0.22	-1.06448	0	-0.223585	0	9.24758	1
latfisantvertical	0.02036	0.0122	0.096	0.016	0.0123	0.18	-0.00481	0.0104	0.64	0.02429	0.012	0.047	0.25167	0	-0.144583	0	1.57006	0
latfispost	-0.18443	0.0119	3.5e-54	-0.23	0.012	8.1e-79	-0.13617	0.0107	4.4e-37	-0.16505	0.012	4.8e-43	2.69645	1	-0.117115	0	-3.01566	1
poleoccipital	-0.0491	0.0111	9e-06	-0.043	0.0109	9.8e-05	-0.0991	0.0101	9.7e-23	0.00528	0.012	0.67	-0.392107	0	-4.42409	1	3.3317	1
poletemporal	-0.24517	0.0114	6.8e-102	-0.25	0.0114	4.8e-104	-0.21909	0.0101	6.6e-104	-0.19568	0.012	5.2e-58	0.29959	0	-0.252485	0	-1.71235	0
scalcarine	-0.07286	0.012	1.3e-09	-0.075	0.012	3.3e-10	-0.02046	0.0105	0.051	-0.0458	0.012	0.00018	0.126101	0	-0.571538	0	-3.28625	1
scentral	-0.0644	0.0114	1.8e-08	-0.065	0.0114	1.6e-08	-0.07026	0.01	2.3e-12	-0.01302	0.012	0.29	0.0372161	0	-2.969	1	0.386431	0
scingulmarginalis	0.02514	0.0121	0.037	0.015	0.0121	0.22	-0.03305	0.0106	0.0018	0.0459	0.012	0.00016	0.592567	0	-0.437346	0	3.61736	1
scircularinsulaant	-0.02179	0.0123	0.075	-0.00051	0.0122	0.97	-0.07706	0.011	2.2e-12	-0.01366	0.012	0.27	-1.22834	0	-0.442289	0	3.34945	1
scircularinsulainf	-0.03366	0.0118	0.0042	-0.048	0.0118	4.5e-05	0.01868	0.0106	0.077	0.0058	0.012	0.63	0.859315	0	-3.00113	1	-3.29973	1
scircularinsulasup	-0.00725	0.0121	0.55	0.024	0.0121	0.05	-0.05838	0.0113	2.2e-07	0.01165	0.012	0.34	-1.82621	0	-1.12521	0	3.08831	1
scollattransvant	0.00458	0.0121	0.7	0.012	0.0121	0.31	-0.02012	0.0106	0.058	0.02418	0.012	0.047	-0.433614	0	-0.724891	0	1.53547	0
scollattransvpost	-0.06444	0.0121	1.1e-07	-0.05	0.0122	3.9e-05	-0.10243	0.0105	1.5e-22	-0.05707	0.012	2.5e-06	-0.840373	0	-0.126331	0	2.37132	1
sfrontinf	-0.01587	0.0122	0.19	-0.017	0.0122	0.17	-0.03125	0.0108	0.0037	-0.00099	0.012	0.94	0.0654943	0	-1.21568	0	0.943931	0
sfrontmiddle	-0.00652	0.012	0.59	0.0049	0.0122	0.69	-0.10351	0.0108	8.5e-22	0.00803	0.012	0.5	-0.667346	0	-1.0077	0	6.00767	1
sfrontsup	-0.03444	0.0121	0.0043	-0.037	0.0121	0.0023	-0.04183	0.0107	9.8e-05	-0.01068	0.012	0.38	0.149603	0	-1.4722	0	0.457517	0
sintermprimjensen	0.00863	0.012	0.47	-0.015	0.0123	0.22	0.09104	0.0104	2.3e-18	0.0113	0.012	0.35	1.37512	0	-0.161985	0	-5.18969	1
sintraparietptrans	0.07381	0.012	8.4e-10	0.06	0.0121	6.1e-07	0.01741	0.0105	0.098	0.09414	0.012	8.4e-15	0.810378	0	-0.214222	0	3.53711	1
socmiddlelunatus	0.05573	0.0122	4.9e-06	0.066	0.0122	6.9e-08	0.05238	0.0107	1e-06	0.06419	0.012	1.4e-07	-0.595245	0	-0.129478	0	0.20644	0
socsuptransversal	0.11787	0.0121	2.3e-22	0.11	0.0122	8.8e-21	0.06602	0.0105	3.5e-10	0.13241	0.012	1.3e-27	0.458015	0	-0.109355	0	3.23646	1
soccipitalant	0.0724	0.0122	2.8e-09	0.07	0.0122	8e-09	0.12802	0.0106	1.9e-33	0.07867	0.012	1e-10	0.139103	0	-0.0787586	0	-3.44147	1
soctemplat	0.07014	0.0123	1e-08	0.068	0.0122	2.3e-08	0.08862	0.0111	1.6e-15	0.08006	0.012	6.6e-11	0.123526	0	-0.12247	0	-1.1154	0
soctempmedlingual	0.08109	0.0121	2e-11	0.082	0.0121	1.3e-11	0.11139	0.0107	3.7e-25	0.1004	0.012	1.7e-16	-0.0531791	0	-0.190949	0	-1.87588	0
sorbitallateral	-0.04517	0.0122	0.00022	-0.035	0.0122	0.0037	-0.07034	0.0107	5.6e-11	-0.03703	0.012	0.0024	-0.589449	0	-0.208782	0	1.55108	0
sorbitalmedolfact	0.03311	0.0121	0.0063	0.05	0.0121	4.1e-05	-0.07391	0.0111	2.6e-11	0.04908	0.012	5.7e-05	-0.987028	0	-0.315928	0	6.51762	1
sorbitalhshaped	-0.01897	0.012	0.11	-0.021	0.012	0.077	-0.01154	0.0107	0.28	0.00574	0.012	0.64	0.119619	0	-1.85759	0	-0.462133	0
sparietooccipital	-0.02493	0.0122	0.04	-0.028	0.0122	0.024	0.02122	0.0108	0.049	-0.01011	0.012	0.41	0.177936	0	-0.935333	0	-2.83241	1
spericallosal	-0.05195	0.0121	1.9e-05	-0.042	0.0121	0.00051	-0.0872	0.0108	7.6e-16	-0.03188	0.012	0.0092	-0.581464	0	-0.58858	0	2.1734	1
spostcentral	-0.13598	0.0121	2.1e-29	-0.14	0.012	8e-32	-0.15998	0.0106	8.9e-52	-0.11199	0.012	5.1e-20	0.235896	0	-0.212976	0	1.49195	0
sprecentralinfpart	-0.0788	0.0122	1e-10	-0.079	0.0122	7.3e-11	-0.0762	0.0106	6.7e-13	-0.06586	0.012	7e-08	0.0115919	0	-0.193191	0	-0.160874	0
sprecentralsuppart	-0.03687	0.0122	0.0024	-0.035	0.0122	0.0041	-0.06081	0.0106	1.1e-08	-0.02269	0.012	0.063	-0.108384	0	-0.550425	0	1.48128	0
ssuborbital	0.06938	0.0121	1e-08	0.05	0.0122	4.4e-05	0.12949	0.0104	1.8e-35	0.07446	0.012	7.8e-10	1.12787	0	-0.0673412	0	-3.76741	1
ssubparietal	-0.01493	0.0122	0.22	-0.017	0.0122	0.17	-0.07908	0.0107	1.9e-13	-0.00716	0.012	0.56	0.119976	0	-0.549277	0	3.95318	1
stemporalinf	-0.00193	0.012	0.87	-0.02	0.0121	0.093	0.0801	0.011	2.8e-13	0.01569	0.012	0.19	1.06036	0	-0.892022	0	-5.03906	1
stemporalsup	-0.00735	0.012	0.54	-0.0066	0.012	0.59	-0.02042	0.0109	0.061	0.01809	0.012	0.14	-0.0441942	0	-1.1719	0	0.806222	0
stemporaltransverse	0.03212	0.0122	0.0083	0.049	0.0122	5.6e-05	0.10716	0.0103	1.6e-25	0.03702	0.012	0.0023	-0.978358	0	-0.12571	0	-4.69983	1
														13		11		72

### Sheet: Table 3. Surface Areas
Table 3. Sex Differences in Asymmetry across Surface Areas by Model and Differences in the Magnitude of the Sex Beta between the Full and Partial Models (Z-scores).
	Full Model			No Left + Right Measure			No Total Cerebral Measure			No Total Cerebral Measure AI			Z-Scores
Region	Beta	SE	p	Beta	SE	p	Beta	SE	p	Beta	SE	p	Full vs No LR	sig	Full vs No TBV AI	sig	Full vs No TBV	sig
area of gsfrontomargin	0.0017	0.012	0.89	0.026	0.0061	1.9e-05	0.01913	0.011	0.093	0.0139	0.012	0.26	-1.80516	0	-0.664369	0	-1.07072	0
area of gsoccipitalinf	0.05	0.012	4.2e-05	-0.022	0.0061	0.00029	0.13904	0.011	5.9e-36	0.0645	0.012	1.3e-07	5.34862	1	-0.221014	0	-5.46968	1
area of gsparacentral	0.0417	0.012	0.0007	-0.013	0.0061	0.034	0.04782	0.011	1.3e-05	0.0528	0.012	1.8e-05	4.06346	1	-0.205	0	-0.375949	0
area of gssubcentral	-0.0653	0.012	9.5e-08	-0.028	0.0061	4.9e-06	-0.11172	0.011	1.1e-22	-0.0547	0.012	8.1e-06	-2.77088	1	-0.189283	0	2.85156	1
area of gstransvfrontopol	0.1122	0.012	6e-20	0.02	0.0061	0.00099	0.0748	0.011	1.4e-11	0.1246	0.012	3.5e-24	6.8492	1	-0.0990601	0	2.29746	1
area of gscingulant	0.0771	0.012	2.9e-10	0.075	0.0061	4.3e-34	0.11365	0.011	3e-23	0.0854	0.012	2.8e-12	0.156001	0	-0.0962442	0	-2.24525	1
area of gscingulmidant	0.0084	0.012	0.5	-0.032	0.0062	3.1e-07	0.08569	0.011	6.3e-15	0.0056	0.012	0.65	2.99103	1	0.211443	0	-4.74789	1
area of gscingulmidpost	-0.0747	0.012	1.2e-09	-0.15	0.0061	4.9e-136	0.01604	0.011	0.14	-0.074	0.012	1.7e-09	5.59376	1	-0.00933748	0	-5.57411	1
area of gcingulpostdorsal	-0.0571	0.012	3.6e-06	0.033	0.0062	6.8e-08	-0.06259	0.011	1.5e-08	-0.0514	0.012	2.9e-05	-6.6706	1	-0.107991	0	0.337248	0
area of gcingulpostventral	-0.1414	0.012	1.7e-30	-0.024	0.0061	7.4e-05	-0.12261	0.011	6.2e-29	-0.1323	0.012	6.5e-27	-8.72122	1	-0.0685019	0	-1.15426	0
area of gcuneus	0.0446	0.012	0.00025	-0.018	0.0061	0.004	0.09826	0.011	9.2e-20	0.0651	0.012	1.1e-07	4.65032	1	-0.309683	0	-3.29631	1
area of gfrontinfopercular	0.0128	0.012	0.3	0.0089	0.0062	0.15	0.02502	0.011	0.02	0.0208	0.012	0.092	0.288738	0	-0.333148	0	-0.750669	0
area of gfrontinforbital	0.0653	0.012	9e-08	0.0012	0.0062	0.84	0.00153	0.011	0.89	0.0697	0.012	1.1e-08	4.74568	1	-0.0622124	0	3.91736	1
area of gfrontinftriangul	0.0323	0.012	0.0085	-0.0012	0.0061	0.85	-0.00517	0.011	0.63	0.0434	0.012	0.0004	2.48859	1	-0.246511	0	2.30176	1
area of gfrontmiddle	-0.0251	0.012	0.039	0.013	0.0061	0.04	-0.10006	0.011	1.1e-19	-0.0015	0.012	0.9	-2.83031	1	-1.95148	0	4.60476	1
area of gfrontsup	-0.0716	0.012	4.5e-09	0.058	0.0061	1.2e-21	-0.11334	0.011	4.1e-23	-0.0532	0.012	1.4e-05	-9.62751	1	-0.337388	0	2.56407	1
area of ginslgscentins	0.1422	0.012	1.1e-31	-0.015	0.0061	0.013	0.06292	0.011	4.1e-09	0.1503	0.012	3.2e-35	11.6778	1	-0.0537213	0	4.87013	1
area of ginsularshort	-0.0276	0.011	0.013	-0.071	0.0061	3.1e-31	-0.20373	0.01	2.9e-87	-0.0175	0.011	0.12	3.45043	1	-0.48863	0	11.8478	1
area of goccipitalmiddle	0.1257	0.012	4.6e-25	-0.0001	0.0061	0.99	0.06176	0.011	2.1e-08	0.1434	0.012	8.3e-32	9.34522	1	-0.123001	0	3.9278	1
area of goccipitalsup	0.0444	0.012	0.0003	0.013	0.0061	0.031	0.0281	0.011	0.0096	0.0606	0.012	8.5e-07	2.33259	1	-0.262235	0	1.0013	0
area of goctemplatfusifor	0.1107	0.012	1.3e-19	0.021	0.0061	0.00081	0.04437	0.011	6.1e-05	0.1246	0.012	2.8e-24	6.66348	1	-0.111043	0	4.07462	1
area of goctempmedlingual	-0.1015	0.012	1e-16	-0.039	0.0061	2.5e-10	-0.06342	0.011	1.8e-09	-0.0803	0.012	7.6e-11	-4.6429	1	-0.26111	0	-2.33924	1
area of goctempmedparahip	0.0503	0.012	4.3e-05	0.0028	0.0062	0.65	0.01826	0.011	0.087	0.0564	0.012	4.5e-06	3.51669	1	-0.105788	0	1.9682	1
area of gorbital	0.1246	0.012	1.5e-24	0.035	0.0061	6.8e-09	0.06792	0.011	3.4e-09	0.1445	0.012	4.9e-32	6.65606	1	-0.137244	0	3.48182	1
area of gparietinfangular	0.1012	0.012	9.6e-17	0.03	0.0061	9.7e-07	-0.00326	0.011	0.77	0.1131	0.012	1.8e-20	5.28919	1	-0.104629	0	6.41693	1
area of gparietinfsupramar	-0.1787	0.012	1.1e-48	0.028	0.0061	3.4e-06	-0.1265	0.011	3.3e-30	-0.1665	0.012	1.9e-42	-15.355	1	-0.0730837	0	-3.20662	1
area of gparietalsup	-0.0031	0.012	0.8	0.059	0.0061	4.8e-22	-0.0216	0.011	0.042	0.0147	0.012	0.23	-4.61318	1	-0.938025	0	1.13645	0
area of gpostcentral	-0.0341	0.012	0.0054	0.0013	0.0061	0.84	-0.01147	0.011	0.3	-0.0201	0.012	0.1	-2.62974	1	-0.598045	0	-1.39015	0
area of gprecentral	-0.0051	0.012	0.68	0.0054	0.0061	0.38	-0.03257	0.011	0.004	0.0133	0.012	0.28	-0.780006	0	-1.02716	0	1.68747	0
area of gprecuneus	0.0449	0.012	0.00027	0.022	0.0061	0.00031	0.05801	0.011	1e-07	0.0569	0.012	3.9e-06	1.70116	0	-0.206357	0	-0.805341	0
area of grectus	-0.0109	0.012	0.36	0.044	0.0062	7.5e-13	0.10726	0.011	9.8e-23	-0.0048	0.012	0.69	-4.06455	1	-0.471976	0	-7.25851	1
area of gsubcallosal	-0.0339	0.012	0.0056	-0.028	0.0061	3.8e-06	0.04745	0.011	1.6e-05	-0.0195	0.012	0.11	-0.438289	0	-0.628917	0	-4.99729	1
area of gtempsupgttransv	-0.123	0.012	2.7e-24	-0.0074	0.0061	0.23	0.01685	0.01	0.1	-0.1129	0.012	1.1e-20	-8.5875	1	-0.0889586	0	-8.95298	1
area of gtempsuplateral	-0.18	0.012	9e-49	-0.015	0.0061	0.012	-0.15444	0.011	4.3e-43	-0.1668	0.012	5.2e-42	-12.2572	1	-0.0789327	0	-1.57014	0
area of gtempsupplanpolar	-0.1856	0.012	5.8e-54	0.043	0.0061	2.8e-12	-0.33157	0.011	8.3e-205	-0.1713	0.012	4.8e-46	-16.9819	1	-0.0832752	0	8.96687	1
area of gtempsupplantempo	-0.1002	0.012	1e-17	0.017	0.0061	0.0062	0.06517	0.011	1.4e-09	-0.0952	0.012	3.4e-16	-8.70636	1	-0.0521087	0	-10.1586	1
area of gtemporalinf	0.0348	0.012	0.0043	-0.0038	0.0061	0.53	0.08597	0.011	1.1e-14	0.053	0.012	1.5e-05	2.86745	1	-0.334919	0	-3.14335	1
area of gtemporalmiddle	-0.0624	0.012	2.9e-07	0.035	0.0061	9.9e-09	0.00422	0.011	0.71	-0.0463	0.012	0.00015	-7.23549	1	-0.33661	0	-4.09243	1
area of latfisanthorizont	0.0456	0.012	0.0002	0.02	0.0062	0.0013	-0.0093	0.011	0.39	0.0521	0.012	2.2e-05	1.89531	0	-0.121577	0	3.37248	1
area of latfisantvertical	0.0062	0.012	0.61	-0.0062	0.0062	0.32	-0.02933	0.01	0.0045	0.0102	0.012	0.4	0.91804	0	-0.25398	0	2.27458	1
area of latfispost	-0.1705	0.012	5.1e-46	0.093	0.0061	8.2e-53	-0.12595	0.011	1.6e-30	-0.1607	0.012	4.1e-41	-19.5744	1	-0.0608139	0	-2.73668	1
area of poleoccipital	-0.0309	0.012	0.011	0.025	0.0061	5.1e-05	-0.12848	0.011	4.3e-31	-0.0115	0.012	0.35	-4.15261	1	-1.16721	0	5.99429	1
area of poletemporal	-0.1095	0.012	3.9e-19	0.029	0.0061	2.8e-06	-0.11392	0.011	6.9e-24	-0.0902	0.012	2.4e-13	-10.2887	1	-0.2121	0	0.271518	0
area of scalcarine	-0.1131	0.012	1e-20	-0.088	0.0061	1.5e-47	0.01615	0.01	0.12	-0.0916	0.012	6.8e-14	-1.86459	0	-0.232728	0	-8.27438	1
area of scentral	0.0372	0.012	0.0024	0.027	0.0061	1.1e-05	-0.00078	0.011	0.94	0.0488	0.012	7.1e-05	0.757721	0	-0.230829	0	2.33309	1
area of scingulmarginalis	0.0958	0.012	5.1e-15	0.0078	0.0061	0.2	0.02726	0.011	0.012	0.1036	0.012	2.5e-17	6.5372	1	-0.0747895	0	4.21038	1
area of scircularinsulaant	-0.0429	0.012	0.00042	0.046	0.0062	5.1e-14	-0.16651	0.011	7.6e-52	-0.0358	0.012	0.0033	-6.58176	1	-0.188041	0	7.5933	1
area of scircularinsulainf	0.0594	0.012	1.4e-06	0.0067	0.0061	0.28	0.06666	0.011	1.9e-09	0.0703	0.012	1.1e-08	3.91489	1	-0.152839	0	-0.445978	0
area of scircularinsulasup	-0.0138	0.012	0.26	-0.026	0.0061	2.1e-05	-0.07455	0.011	6.4e-11	-0.0039	0.012	0.75	0.906293	0	-0.784603	0	3.73184	1
area of scollattransvant	0.0067	0.012	0.58	-0.023	0.0061	0.00018	-0.07443	0.01	8.6e-13	0.0188	0.012	0.12	2.2063	1	-0.542519	0	5.19382	1
area of scollattransvpost	-0.0775	0.012	2.3e-10	-0.018	0.0062	0.0035	-0.12327	0.011	5.5e-31	-0.0716	0.012	4.4e-09	-4.40511	1	-0.0812688	0	2.81163	1
area of sfrontinf	-0.0375	0.012	0.0023	-0.0011	0.0061	0.86	-0.04765	0.011	1.1e-05	-0.0211	0.012	0.087	-2.70402	1	-0.67563	0	0.62351	0
area of sfrontmiddle	-0.0251	0.012	0.039	-0.019	0.0061	0.0022	-0.09432	0.011	1.4e-17	-0.0088	0.012	0.47	-0.453147	0	-1.09537	0	4.25215	1
area of sfrontsup	-0.0269	0.012	0.028	-0.027	0.0061	1.2e-05	-0.04551	0.011	3.9e-05	-0.0117	0.012	0.34	0.00742863	0	-0.906934	0	1.1432	0
area of sintermprimjensen	0.0256	0.012	0.034	-0.0044	0.0062	0.47	0.10127	0.01	2.6e-22	0.029	0.012	0.016	2.22106	1	-0.108333	0	-4.84428	1
area of sintraparietptrans	0.0936	0.012	1.8e-14	-0.0055	0.0061	0.37	0.04674	0.011	1.4e-05	0.1096	0.012	3.9e-19	7.36178	1	-0.145118	0	2.87859	1
area of socmiddlelunatus	0.0357	0.012	0.0036	-0.029	0.0061	2.3e-06	0.032	0.011	0.0029	0.0464	0.012	0.00016	4.80633	1	-0.223258	0	0.227289	0
area of socsuptransversal	0.1025	0.012	7e-17	0.015	0.0061	0.012	0.03733	0.011	0.00042	0.1117	0.012	8.7e-20	6.50005	1	-0.0818923	0	4.00336	1
area of soccipitalant	0.0706	0.012	9.1e-09	-0.0028	0.0061	0.64	0.08324	0.011	5.6e-15	0.0805	0.012	5.8e-11	5.45262	1	-0.121637	0	-0.776469	0
area of soctemplat	0.0673	0.012	4.8e-08	-0.012	0.0061	0.043	0.06185	0.011	2.8e-08	0.0785	0.012	2e-10	5.89091	1	-0.141037	0	0.334791	0
area of soctempmedlingual	0.1227	0.012	1.1e-23	0.0086	0.0061	0.16	0.06964	0.011	4.1e-10	0.1391	0.012	9.1e-30	8.47607	1	-0.117464	0	3.25945	1
area of sorbitallateral	-0.0577	0.012	3e-06	0.011	0.0062	0.082	-0.06835	0.011	4.1e-10	-0.0495	0.012	6e-05	-5.08624	1	-0.160993	0	0.654224	0
area of sorbitalmedolfact	0.1112	0.012	6.8e-20	0.058	0.0061	5.7e-21	-0.00971	0.011	0.37	0.1234	0.012	4.4e-24	3.95203	1	-0.0984013	0	7.42744	1
area of sorbitalhshaped	0.0428	0.012	0.00046	-0.035	0.0061	1.1e-08	0.01023	0.011	0.35	0.0573	0.012	2.9e-06	5.77948	1	-0.247681	0	2.00076	1
area of sparietooccipital	0.002	0.012	0.87	-0.025	0.0062	6.1e-05	0.05529	0.011	3.8e-07	0.011	0.012	0.37	1.99896	1	-0.552866	0	-3.27358	1
area of spericallosal	-0.0447	0.012	0.00031	-3.4e-05	0.0062	1	-0.04004	0.011	0.00046	-0.0395	0.012	0.0014	-3.30687	1	-0.125961	0	-0.286262	0
area of spostcentral	-0.1465	0.012	8.1e-33	0.002	0.0061	0.74	-0.14679	0.011	3.5e-41	-0.1323	0.012	5.8e-27	-11.0315	1	-0.106893	0	0.0178146	0
area of sprecentralinfpart	-0.0852	0.012	4.5e-12	-0.01	0.0062	0.089	-0.07868	0.011	3e-13	-0.0774	0.012	3.3e-10	-5.56747	1	-0.0995854	0	-0.40052	0
area of sprecentralsuppart	-0.0003	0.012	0.98	0.026	0.0062	2.1e-05	-0.0487	0.011	8.5e-06	0.0086	0.012	0.49	-1.94713	0	-0.602839	0	2.97319	1
area of ssuborbital	0.0314	0.012	0.0095	-0.035	0.0062	1.1e-08	-0.03321	0.011	0.0018	0.0351	0.012	0.0037	4.91596	1	-0.099745	0	3.96896	1
area of ssubparietal	0.05	0.012	4.8e-05	0.05	0.0062	7.9e-16	-0.01862	0.011	0.089	0.0535	0.012	1.3e-05	0	0	-0.0638345	0	4.21529	1
area of stemporalinf	0.0103	0.012	0.4	0.016	0.0061	0.0072	0.08952	0.011	2.2e-16	0.0246	0.012	0.043	-0.423432	0	-0.522455	0	-4.86645	1
area of stemporalsup	0.0196	0.012	0.11	0.052	0.0061	1.2e-17	0.00292	0.011	0.79	0.0335	0.012	0.0065	-2.40688	1	-0.390621	0	1.02464	0
area of stemporaltransverse	0.0014	0.012	0.91	-0.043	0.0062	2.2e-12	0.08835	0.011	9.8e-17	0.0053	0.012	0.66	3.28718	1	-0.297294	0	-5.3413	1
														58		0		51

### Sheet: Table 4. Mean Thicknesses
Table 4. Sex Differences in Asymmetry across Mean Thicknesses by Model and Differences in the Magnitude of the Sex Beta between the Full and Partial Models (Z-scores).
	Full Model			No Left + Right Measure			No Total Cerebral Measure			No Total Cerebral Measure AI			Z-Scores
Region	Beta	SE	p	Beta	SE	p	Beta	SE	p	Beta	SE	p	Full vs No LR	sig	Full vs No TBV AI	sig	Full vs No TBV	sig
mean thickness of gsfrontomargin	0.0256	0.0094	0.0063	0.047	0.0047	9.7e-24	0.0396	0.0094	2.5e-05	0.11057	0.0061	3.1e-73	-2.03625	1	-0.76571	0	-1.05314	0
mean thickness of gsoccipitalinf	-0.0059	0.0096	0.54	-0.056	0.0048	2e-30	0.0025	0.0096	0.79	0.08617	0.0065	1.3e-40	4.66779	1	-1.0619	0	-0.618718	0
mean thickness of gsparacentral	0.0285	0.0085	0.0008	0.015	0.0042	0.00046	0.0265	0.0085	0.0018	0.03795	0.007	6.1e-08	1.4239	0	-0.242991	0	0.166378	0
mean thickness of gssubcentral	-0.0425	0.0093	5.4e-06	-0.0052	0.0047	0.27	-0.0422	0.0093	6.3e-06	0.01205	0.0072	0.094	-3.5796	1	-3.58376	1	-0.0228099	0
mean thickness of gstransvfrontopol	-0.0967	0.0089	1.5e-27	0.032	0.0045	4.8e-13	-0.0953	0.0089	9.8e-27	-0.07468	0.0066	2.8e-29	-12.9049	1	-0.292786	0	-0.11123	0
mean thickness of gscingulant	0.0437	0.0094	3.1e-06	0.037	0.0047	1.9e-15	0.0435	0.0094	3.4e-06	-0.01424	0.0065	0.028	0.637517	0	3.3957	1	0.0150448	0
mean thickness of gscingulmidant	0.0187	0.0085	0.028	0.071	0.0044	1.2e-57	0.0276	0.0086	0.0013	-0.14375	0.0059	2e-128	-5.46425	1	1.12812	0	-0.73604	0
mean thickness of gscingulmidpost	0.008	0.009	0.37	-0.025	0.0045	1.8e-08	0.0015	0.009	0.87	-0.07447	0.0069	3.4e-27	3.27957	1	1.09943	0	0.510688	0
mean thickness of gcingulpostdorsal	-0.0531	0.0096	3.6e-08	0.0036	0.0048	0.46	-0.0522	0.0096	6.1e-08	0.04848	0.0066	3e-13	-5.28271	1	-2.05539	1	-0.0662913	0
mean thickness of gcingulpostventral	0.0235	0.0094	0.012	0.02	0.0046	1.7e-05	0.0191	0.0093	0.04	-0.02793	0.0059	2.4e-06	0.334442	0	1.7452	0	0.332751	0
mean thickness of gcuneus	0.0031	0.0087	0.72	0.066	0.0043	1.4e-53	0.0186	0.0086	0.031	0.04773	0.0061	3.5e-15	-6.48144	1	-0.919895	0	-1.26705	0
mean thickness of gfrontinfopercular	0.0047	0.009	0.6	-0.006	0.0045	0.18	-0.0027	0.0089	0.76	-0.03617	0.0077	2.6e-06	1.06337	0	1.09651	0	0.584638	0
mean thickness of gfrontinforbital	-0.0682	0.0096	1.2e-12	-0.022	0.0048	3.9e-06	-0.0673	0.0096	2.4e-12	0.02636	0.0065	5.2e-05	-4.30443	1	-3.37068	1	-0.0662913	0
mean thickness of gfrontinftriangul	0.0043	0.0092	0.64	0.012	0.0046	0.011	0.0045	0.0092	0.63	0.01738	0.0076	0.022	-0.748597	0	-0.665148	0	-0.0153719	0
mean thickness of gfrontmiddle	0.0605	0.0077	6.1e-15	0.039	0.0039	1.3e-23	0.0611	0.0077	3.1e-15	-0.00067	0.0089	0.94	2.49092	1	7.91425	1	-0.0550992	0
mean thickness of gfrontsup	0.0747	0.0074	3.4e-24	0.036	0.0036	7.9e-23	0.0705	0.0073	7.1e-22	0.05686	0.0089	1.4e-10	4.70276	1	0.311129	0	0.404052	0
mean thickness of ginslgscentins	-0.0416	0.0094	9.4e-06	-0.026	0.0047	3.4e-08	-0.0389	0.0094	3.3e-05	0.02084	0.0059	0.00039	-1.48437	0	-2.73118	1	-0.203105	0
mean thickness of ginsularshort	-0.1434	0.0094	3.6e-52	-0.0079	0.0048	0.095	-0.1394	0.0094	2.7e-49	0.06199	0.0058	6.6e-27	-12.838	1	-3.27583	1	-0.300897	0
mean thickness of goccipitalmiddle	0.0267	0.0084	0.0015	-0.017	0.0042	5.6e-05	0.0289	0.0084	0.00058	0.01048	0.0081	0.2	4.65315	1	1.20766	0	-0.185195	0
mean thickness of goccipitalsup	-0.0392	0.0086	5e-06	0.013	0.0043	0.0017	-0.042	0.0085	8.8e-07	-0.02043	0.007	0.0036	-5.42897	1	-0.846781	0	0.231563	0
mean thickness of goctemplatfusifor	0.039	0.0088	8.8e-06	-0.078	0.0044	7.8e-71	0.0384	0.0088	1.2e-05	0.00342	0.0076	0.65	11.8918	1	3.76859	1	0.0482118	0
mean thickness of goctempmedlingual	-0.0529	0.008	3.6e-11	0.039	0.004	3.5e-23	-0.0463	0.008	6.6e-09	0.0436	0.0059	1.6e-13	-10.2747	1	-2.17696	1	-0.583363	0
mean thickness of goctempmedparahip	0.0232	0.0088	0.0087	0.021	0.0044	2.4e-06	0.0237	0.0088	0.0073	-0.03249	0.0059	4.4e-08	0.223607	0	1.65445	0	-0.0401765	0
mean thickness of gorbital	-0.1662	0.0085	1.5e-85	-0.0069	0.0042	0.1	-0.165	0.0085	2.4e-84	0.03395	0.0073	3.2e-06	-16.802	1	-5.71892	1	-0.0998268	0
mean thickness of gparietinfangular	0.0752	0.0085	7.5e-19	-0.061	0.0042	8.4e-48	0.0733	0.0085	4.5e-18	0.02715	0.0085	0.0014	14.3655	1	1.68896	0	0.158059	0
mean thickness of gparietinfsupramar	0.0643	0.0086	8.2e-14	-0.0058	0.0043	0.18	0.0648	0.0086	5.2e-14	-0.00315	0.0089	0.72	7.29062	1	7.36455	1	-0.0411109	0
mean thickness of gparietalsup	0.0243	0.0079	0.002	-0.027	0.0039	8.8e-12	0.0208	0.0079	0.0081	0.07032	0.0073	9.3e-22	5.82278	1	-0.650346	0	0.313275	0
mean thickness of gpostcentral	0.0724	0.0081	5.5e-19	-0.024	0.0041	7.5e-09	0.0643	0.0081	2.9e-15	0.09824	0.0067	3.8e-48	10.6184	1	-0.26214	0	0.707107	0
mean thickness of gprecentral	0.0097	0.0084	0.25	-0.008	0.0042	0.055	0.0072	0.0084	0.39	0.05928	0.0074	1.3e-15	1.88469	0	-0.828097	0	0.210448	0
mean thickness of gprecuneus	0.0964	0.0088	7.6e-28	0.024	0.0044	4.1e-08	0.0963	0.0088	8.2e-28	0.03063	0.0079	0.00011	7.3587	1	2.06376	1	0.0080353	0
mean thickness of grectus	-0.0013	0.009	0.88	-0.0082	0.0045	0.069	0.0056	0.009	0.53	0.04481	0.0063	1.1e-12	0.685728	0	-1.00886	0	-0.542115	0
mean thickness of gsubcallosal	-0.0471	0.0094	4.8e-07	-0.0048	0.0048	0.31	-0.0402	0.0094	1.7e-05	0.06735	0.0052	8.1e-38	-4.00772	1	-1.68302	0	-0.519046	0
mean thickness of gtempsupgttransv	0.0859	0.0096	2.6e-19	-0.0073	0.0048	0.13	0.0848	0.0095	6.7e-19	-0.02002	0.0061	0.0011	8.6834	1	4.77059	1	0.0814457	0
mean thickness of gtempsuplateral	0.0492	0.0086	1e-08	-0.0073	0.0043	0.09	0.0463	0.0086	8e-08	-0.11841	0.0079	4e-51	5.87618	1	1.41179	0	0.238443	0
mean thickness of gtempsupplanpolar	0.0554	0.0084	5.6e-11	0.047	0.0042	5.5e-30	0.061	0.0084	3.5e-13	-0.00557	0.006	0.35	0.894427	0	6.04925	1	-0.471405	0
mean thickness of gtempsupplantempo	-0.0372	0.0096	0.00011	-0.036	0.0048	6.5e-14	-0.038	0.0096	8.2e-05	-0.11058	0.0071	7.1e-55	-0.111803	0	0.661105	0	0.0589256	0
mean thickness of gtemporalinf	-0.0499	0.0093	6.8e-08	-0.056	0.0046	6.9e-34	-0.0487	0.0092	1.2e-07	-0.00384	0.007	0.58	0.587926	0	-4.57781	1	-0.0917314	0
mean thickness of gtemporalmiddle	0.058	0.0084	6.1e-12	0.0015	0.0042	0.72	0.0391	0.0084	3e-06	-0.13363	0.0078	6.5e-65	6.01609	1	1.43121	0	1.59099	0
mean thickness of latfisanthorizont	-0.0713	0.0099	7.6e-13	-0.0047	0.005	0.35	-0.0775	0.01	7.2e-15	-0.08209	0.0056	1.7e-48	-6.00488	1	0.130496	0	0.440604	0
mean thickness of latfisantvertical	0.0318	0.01	0.0014	0.015	0.005	0.0027	0.041	0.01	3.8e-05	0.07143	0.0058	3.3e-35	1.50264	0	-0.549451	0	-0.650538	0
mean thickness of latfispost	0.1173	0.0094	8.1e-36	-0.01	0.0047	0.034	0.1149	0.0094	2.8e-34	-0.0944	0.0071	3.3e-40	12.1128	1	2.23155	1	0.180538	0
mean thickness of poleoccipital	0.0049	0.0081	0.55	0.042	0.004	1.3e-25	-0.0011	0.008	0.89	-0.03671	0.0062	3.3e-09	-4.10679	1	1.10685	0	0.527026	0
mean thickness of poletemporal	-0.0627	0.0091	4.8e-12	-0.017	0.0045	0.00012	-0.062	0.0091	8.4e-12	-0.03564	0.0065	3.9e-08	-4.50164	1	-0.735658	0	-0.0543928	0
mean thickness of scalcarine	-0.0703	0.0091	8.5e-15	0.024	0.0044	4.8e-08	-0.0574	0.0089	1.4e-10	0.04651	0.0064	2.6e-13	-9.32932	1	-2.46477	1	-1.01346	0
mean thickness of scentral	-0.05	0.0077	7.6e-11	-0.015	0.0038	0.00012	-0.0516	0.0077	1.8e-11	-0.00868	0.0075	0.25	-4.07611	1	-3.56111	1	0.146931	0
mean thickness of scingulmarginalis	0.0132	0.0094	0.16	-0.015	0.0047	0.0013	0.0107	0.0094	0.26	-0.07171	0.0066	1.7e-27	2.68328	1	1.17403	0	0.18806	0
mean thickness of scircularinsulaant	-0.0151	0.0099	0.13	-0.01	0.005	0.035	-0.0149	0.0099	0.13	0.02331	0.0058	5.7e-05	-0.459833	0	-1.51667	0	-0.014285	0
mean thickness of scircularinsulainf	-0.0812	0.0083	1.1e-22	-0.0079	0.0041	0.053	-0.0734	0.0082	3.2e-19	0.01862	0.0063	0.0031	-7.91796	1	-4.89647	1	-0.668525	0
mean thickness of scircularinsulasup	0.1075	0.0092	3.5e-31	0.06	0.0046	1.9e-39	0.1269	0.0092	1.9e-43	0.08109	0.0066	1.1e-34	4.61797	1	0.323611	0	-1.49107	0
mean thickness of scollattransvant	0.0355	0.0091	0.0001	0.011	0.0047	0.015	0.0258	0.0091	0.0048	-0.09191	0.0054	1.9e-64	2.39209	1	1.3795	0	0.753729	0
mean thickness of scollattransvpost	-0.0446	0.0101	1.1e-05	-0.027	0.0051	1.2e-07	-0.0463	0.0101	4.7e-06	-0.0292	0.0059	7.7e-07	-1.55551	0	-0.498424	0	0.119018	0
mean thickness of sfrontinf	0.0012	0.0097	0.9	0.03	0.0048	5e-10	0.0028	0.0096	0.77	0.00891	0.0075	0.23	-2.66108	1	-0.585372	0	-0.117239	0
mean thickness of sfrontmiddle	0.0648	0.0095	1.1e-11	0.053	0.0048	4.8e-28	0.055	0.0095	8.2e-09	-0.08597	0.0067	2.9e-37	1.10863	0	1.74314	0	0.729436	0
mean thickness of sfrontsup	-0.0153	0.009	0.087	0.024	0.0045	6.4e-08	-0.0151	0.009	0.093	0.03299	0.0077	1.9e-05	-3.90567	1	-1.41217	0	-0.0157135	0
mean thickness of sintermprimjensen	-0.0309	0.0095	0.0011	-0.016	0.005	0.0015	-0.0309	0.0096	0.0013	-0.18212	0.0053	8.7e-251	-1.38792	0	0.829204	0	0	0
mean thickness of sintraparietptrans	-0.0761	0.0094	4.8e-16	-0.038	0.0047	5.2e-16	-0.0757	0.0094	6.5e-16	0.00333	0.0073	0.65	-3.62528	1	-7.96498	1	-0.0300897	0
mean thickness of socmiddlelunatus	0.0583	0.01	6.1e-09	-0.02	0.005	7.5e-05	0.0653	0.01	6.8e-11	0.05787	0.0059	2.1e-22	7.00336	1	0.00732193	0	-0.494975	0
mean thickness of socsuptransversal	0.0843	0.0099	2e-17	-0.02	0.005	6.6e-05	0.0867	0.0099	2e-18	0.02176	0.0065	0.0008	9.40403	1	2.61606	1	-0.17142	0
mean thickness of soccipitalant	0.0214	0.0101	0.034	-0.059	0.005	1e-31	0.0195	0.0101	0.053	-0.02829	0.006	2.6e-06	7.13407	1	1.65419	0	0.13302	0
mean thickness of soctemplat	-0.0045	0.01	0.65	-0.0082	0.005	0.1	-0.0032	0.01	0.75	0.01107	0.0058	0.056	0.330938	0	-1.04371	0	-0.0919239	0
mean thickness of soctempmedlingual	-0.0301	0.0097	0.002	-0.0094	0.0048	0.053	-0.0323	0.0097	0.00089	0.04806	0.0062	6.2e-15	-1.91265	0	-1.59415	0	0.160375	0
mean thickness of sorbitallateral	0.0398	0.0099	5.4e-05	0.031	0.005	4.7e-10	0.0355	0.0099	0.00033	-0.06319	0.0057	1.1e-28	0.793437	0	1.6102	0	0.307127	0
mean thickness of sorbitalmedolfact	-0.1049	0.0097	2.4e-27	0.041	0.0047	5.1e-18	-0.0851	0.0096	9.8e-19	0.07762	0.0055	5.9e-45	-13.536	1	-2.33331	1	-1.45083	0
mean thickness of sorbitalhshaped	-0.0193	0.0097	0.046	0.0062	0.0048	0.2	-0.0198	0.0097	0.041	-0.01627	0.0059	0.0055	-2.35617	1	-0.159961	0	0.0364488	0
mean thickness of sparietooccipital	-0.0033	0.0097	0.73	-0.0049	0.0048	0.31	-0.0021	0.0096	0.83	0.01448	0.0071	0.04	0.147838	0	-1.02016	0	-0.0879292	0
mean thickness of spericallosal	0.0183	0.0093	0.049	0.041	0.0046	1.1e-18	0.018	0.0093	0.054	0.05201	0.0053	1.2e-22	-2.18786	1	-0.638025	0	0.0228099	0
mean thickness of spostcentral	0.0444	0.0093	1.6e-06	-0.0063	0.0046	0.17	0.0345	0.0092	0.00019	0.08785	0.0071	5.5e-35	4.88653	1	-0.491845	0	0.756784	0
mean thickness of sprecentralinfpart	0.0018	0.0096	0.85	0.0042	0.0048	0.38	0.0014	0.0096	0.89	-0.01966	0.0073	0.0072	-0.223607	0	0.980865	0	0.0294628	0
mean thickness of sprecentralsuppart	-0.0365	0.0097	0.00018	-0.00089	0.0049	0.85	-0.0371	0.0097	0.00014	0.01932	0.0067	0.0041	-3.27678	1	-2.58207	1	0.0437386	0
mean thickness of ssuborbital	-0.02	0.0093	0.031	-4.4e-05	0.005	0.99	-0.0095	0.0093	0.31	0.13141	0.005	3.1e-151	-1.88997	0	-1.14932	0	-0.798346	0
mean thickness of ssubparietal	-0.085	0.0101	2.8e-17	-0.031	0.005	4e-10	-0.0851	0.0101	2.6e-17	-0.00953	0.0063	0.13	-4.79154	1	-5.43483	1	0.00700106	0
mean thickness of stemporalinf	-0.0068	0.0093	0.47	0.018	0.0046	0.00012	-0.0071	0.0093	0.44	-0.0155	0.0058	0.0079	-2.39026	1	0.481302	0	0.0228099	0
mean thickness of stemporalsup	0.0187	0.0084	0.025	-0.01	0.0042	0.013	0.0158	0.0083	0.059	-0.07939	0.008	4.2e-23	3.05596	1	1.22869	0	0.245578	0
mean thickness of stemporaltransverse	0.0916	0.0102	2.2e-19	-0.017	0.005	0.00091	0.0964	0.0102	2.8e-21	-0.05441	0.0059	2.9e-20	9.56021	1	2.63757	1	-0.332756	0
														51		25		0

### Sheet: Table 5. Sig. Contingency
Table 5. Number of Significant and Non-Significant Sex Effects between the Default Model and Other Models in Volumes (A), Cortical Surface Areas (B), and Cortical Meanthicknesses ©
A) Number of Signficant and Non-Significant Sex Effects between the Full Model and Other Models in Volumes
		Model without Total Cerebral Measure		Model without Left + Right Measure		Full Model without TCM AI
		N Significant Regions	N Non-significant Regions	N Significant Regions	N Non-significant Regions	N Significant Regions	N Non-significant Regions
Full Model	N Significant Regions	99	16	109	6	99	16
	N Non-significant Regions	28	11	0	31	0	31
B) Number of Signficant and Non-Significant Sex Effects between the Full Model and Other Models in Cortical Surface Areas
		Model without Total Cerebral Measure		Model without Left + Right Measure		Full Model without TCM AI
		N Significant Regions	N Non-significant Regions	N Significant Regions	N Non-significant Regions	N Significant Regions	N Non-significant Regions
Full Model	N Significant Regions	46	14	42	18	52	8
	N Non-significant Regions	12	2	0	3	0	12
C) Number of Signficant and Non-Significant Sex Effects between the Full Model and Other Models in Cortical Mean Thicknesses
		Model without Total Cerebral Measure		Model without Left + Right Measure		Full Model without TCM AI
		N Significant Regions	N Non-significant Regions	N Significant Regions	N Non-significant Regions	N Significant Regions	N Non-significant Regions
Full Model	N Significant Regions	54	4	42	16	48	10
	N Non-significant Regions	1	15	0	6	0	2
D) Number of Signficant and Non-Significant Sex Effects between the Full Model and Other Models in Global Measures
		Model without Total Cerebral Measure		Model without Left + Right Measure		Full Model without TCM AI
		N Significant Regions	N Non-significant Regions	N Significant Regions	N Non-significant Regions	N Significant Regions	N Non-significant Regions
Full Model	N Significant Regions	9	0	9	0	8	0
	N Non-significant Regions	0	0	0	0	1	0
E) Number of Signficant and Non-Significant Sex Effects between the Full Model and Other Models across All Global and Regional Measures
		Model without Total Cerebral Measure		Model without Left + Right Measure		Full Model without TCM AI
		N Significant Regions	N Non-significant Regions	N Significant Regions	N Non-significant Regions	N Significant Regions	N Non-significant Regions
Full Model	N Significant Regions	208	34	202	40	207	34
	N Non-significant Regions	41	28	0	40	1	45
F) Percentage of Signficant and Non-Significant Sex Effects between the Full Model and Other Models across All Global and Regional Measures
		Model without Total Cerebral Measure		Model without Left + Right Measure		Full Model without TCM AI
		% Significant Regions	% Non-significant Regions	% Significant Regions	% Non-significant Regions	% Significant Regions	% Non-significant Regions
Full Model	% Significant Regions	67.9739	11.1111	66.0131	13.0719	67.6471	11.1111
	% Non-significant Regions	13.3987	9.15033	0	13.0719	0.326797	14.7059
