## Supplemental Tables for "Comparing Brain Asymmetries Independently of Brain Size": Supplemental_Tables_E_Q3_R2_AIC_BIC.xlsx

### Sheet: Table 1. Volumes
Table 1. R2, AIC, BIC of the Models with varying Predictors across Volumes
Region	FM R2	No TBV R2	No TBV L-R R2	No L+R R2	Best R2	FM AIC	No TBV AIC	No TBV L-R AIC	No L+R AIC	Best AIC	FM BIC	No TBV BIC	No TBV L-R BIC	No L+R BIC	Best BIC
lateralventricle	0.0123792	0.012118	0.00565125	0.00683013	FM R2	109315	109325	113376	109531	FM AIC	109384	109385	113436	109591	FM BIC	1
inflatvent	0.00659202	0.00657823	0.00672798	0.00486632	No TBV L-R R2	109551	109551	113313	109617	No TBV AIC	109620	109611	113373	109677	No TBV BIC	2
caudate	0.012217	0.0122368	0.00842102	0.0121279	No TBV R2	109079	109077	113210	109081	No TBV AIC	109147	109137	113270	109141	No TBV BIC	3
putamen	0.00983	0.00899691	0.00405726	0.00968134	FM R2	109104	109136	113380	109109	FM AIC	109173	109196	113440	109169	No L+R BIC	4
pallidum	0.00716479	0.00588022	0.0030051	0.00718576	No L+R R2	109377	109426	113454	109375	No L+R AIC	109446	109486	113514	109435	No L+R BIC	5
accumbensarea	0.107702	0.107511	0.107431	0.0344301	FM R2	105349	105356	109018	108402	FM AIC	105417	105416	109078	108462	No TBV BIC	6
ventraldc	0.00457318	0.00459888	0.00274964	0.00412207	No TBV R2	109551	109549	113484	109567	No TBV AIC	109619	109609	113544	109627	No TBV BIC	7
choroidplexus	0.00774513	0.00698987	0.00697805	0.00318314	FM R2	109554	109582	113319	109730	FM AIC	109622	109642	113380	109790	FM BIC	8
grey matter in iiv cerebellum	0.00578756	0.00519985	0.00578319	0.000951241	FM R2	107467	107489	111113	107651	FM AIC	107536	107549	111173	107710	FM BIC	9
grey matter in v cerebellum	0.00343377	0.00240554	0.00253712	0.00190135	FM R2	107556	107594	111235	107613	FM AIC	107624	107654	111295	107673	FM BIC	10
grey matter in vi cerebellum	0.00531287	0.00531972	0.00225884	0.00505978	No TBV R2	107399	107398	111238	107408	No TBV AIC	107467	107458	111298	107468	No TBV BIC	11
grey matter in crus i cerebellum	0.0206381	0.0192993	0.0169143	0.020488	FM R2	106712	106763	110643	106717	FM AIC	106780	106823	110703	106777	No L+R BIC	12
grey matter in crus ii cerebellum	0.00183966	0.00183628	0.00196836	0.0018556	No TBV L-R R2	107435	107434	111159	107433	No L+R AIC	107503	107494	111219	107493	No L+R BIC	13
grey matter in viib cerebellum	0.0050535	0.00500693	0.00180842	0.00504995	FM R2	107083	107084	111003	107082	No L+R AIC	107151	107144	111063	107142	No L+R BIC	14
grey matter in viiia cerebellum	0.0147028	0.0145142	0.0140966	0.00775324	FM R2	106871	106878	110597	107137	FM AIC	106940	106937	110657	107196	No TBV BIC	15
grey matter in viiib cerebellum	0.030752	0.0299438	0.0302849	0.020333	FM R2	106553	106583	110120	106957	FM AIC	106621	106643	110180	107017	FM BIC	16
grey matter in ix cerebellum	0.00944314	0.00932798	0.00856199	0.00772921	FM R2	107351	107354	111009	107415	FM AIC	107419	107414	111069	107475	No TBV BIC	17
grey matter in x cerebellum	0.0164582	0.0158584	0.0161638	0.00219691	FM R2	106754	106776	110306	107297	FM AIC	106822	106835	110366	107357	FM BIC	18
lateralnucleus	0.0118711	0.00981198	0.00461079	0.0114815	FM R2	109336	109415	109618	109350	FM AIC	109404	109475	109678	109410	FM BIC	19
basalnucleus	0.0136488	0.0123715	0.00427544	0.012892	FM R2	109286	109335	109651	109315	FM AIC	109355	109395	109711	109375	FM BIC	20
accessorybasalnucleus	0.00829595	0.00761045	0.00135411	0.00801596	FM R2	109484	109510	109753	109494	FM AIC	109553	109570	109813	109554	FM BIC	21
anterioramygdaloidareaaaa	0.00316935	0.00167936	0.00207859	0.00308493	FM R2	109706	109763	109748	109709	FM AIC	109775	109823	109808	109769	No L+R BIC	22
centralnucleus	0.00383389	0.00353	0.00273239	0.00363074	FM R2	109610	109620	109651	109617	FM AIC	109678	109680	109711	109676	No L+R BIC	23
medialnucleus	0.00195708	0.00106648	0.00198272	0.00117319	No TBV L-R R2	109785	109818	109783	109814	No TBV L-R AIC	109853	109878	109843	109874	No TBV L-R BIC	24
corticalnucleus	0.0283792	0.0202982	0.0283824	0.00110197	No TBV L-R R2	108490	108809	108489	109559	No TBV L-R AIC	108559	108869	108549	109618	No TBV L-R BIC	25
corticoamygdaloidtransitio	0.00652578	0.0063011	0.00171312	0.00619811	FM R2	109522	109530	109708	109534	FM AIC	109591	109590	109768	109594	No TBV BIC	26
paralaminarnucleus	0.0113184	0.00950098	0.00522144	0.00733215	FM R2	109363	109433	109600	109518	FM AIC	109432	109493	109660	109578	FM BIC	27
wholeamygdala	0.0134531	0.0121293	0.00394384	0.0132694	FM R2	109280	109330	109650	109286	FM AIC	109348	109390	109710	109346	No L+R BIC	28
hippocampaltail	0.0109326	0.0105822	0.0086819	0.00471273	FM R2	109330	109343	109417	109572	FM AIC	109399	109403	109477	109632	FM BIC	29
subiculumbody	0.00385865	0.00349756	0.00190472	0.00291006	FM R2	109646	109659	109720	109681	FM AIC	109714	109719	109780	109741	FM BIC	30
ca1body	0.0242384	0.0214904	0.0242096	0.00101375	FM R2	108694	108802	108694	109602	FM AIC	108762	108862	108754	109662	No TBV L-R BIC	31
subiculumhead	0.00464575	0.00413847	0.00162423	0.00444513	FM R2	109635	109654	109751	109642	FM AIC	109703	109713	109811	109702	No L+R BIC	32
hippocampalfissure	0.00306029	0.00197828	0.00297672	0.00153684	FM R2	109736	109777	109738	109794	FM AIC	109805	109837	109798	109854	No TBV L-R BIC	33
presubiculumhead	0.00438771	0.00394813	0.00125998	0.00418006	FM R2	109565	109582	109686	109573	FM AIC	109634	109641	109746	109632	No L+R BIC	34
ca1head	0.00409216	0.00372728	0.00100615	0.00395923	FM R2	109628	109641	109747	109632	FM AIC	109696	109701	109807	109692	No L+R BIC	35
presubiculumbody	0.00745406	0.00620169	0.00404343	0.00569483	FM R2	109503	109551	109635	109570	FM AIC	109571	109611	109694	109630	FM BIC	36
parasubiculum	0.00695972	0.00563699	0.00562261	0.00184754	FM R2	109553	109604	109604	109751	FM AIC	109622	109664	109664	109811	FM BIC	37
molecularlayerhphead	0.0024849	0.00223048	0.00171634	0.00241836	FM R2	109722	109730	109750	109723	FM AIC	109790	109790	109810	109783	No L+R BIC	38
molecularlayerhpbody	0.00258082	0.00176969	0.00228348	0.000835857	FM R2	109624	109655	109635	109691	FM AIC	109693	109715	109695	109751	FM BIC	39
gcmldghead	0.0030133	0.00243915	0.00191432	0.00283523	FM R2	109684	109705	109726	109690	FM AIC	109753	109765	109786	109750	No L+R BIC	40
ca3body	0.0238673	0.0144167	0.0238413	0.00198989	FM R2	108740	109111	108740	109595	FM AIC	108808	109171	108800	109655	No TBV L-R BIC	41
gcmldgbody	0.00334306	0.00325777	0.0021506	0.00277918	FM R2	109663	109665	109708	109684	FM AIC	109731	109725	109768	109744	No TBV BIC	42
ca4head	0.00395935	0.00312591	0.00258794	0.00386981	FM R2	109642	109673	109694	109644	FM AIC	109710	109733	109754	109704	No L+R BIC	43
ca4body	0.00197944	0.00174055	0.00151607	0.000957303	FM R2	109716	109724	109733	109754	FM AIC	109784	109784	109793	109814	No TBV BIC	44
fimbria	0.00376075	0.00336829	0.00174821	0.00257535	FM R2	108238	108252	108314	108282	FM AIC	108306	108312	108374	108342	FM BIC	45
ca3head	0.00156834	0.00159282	0.00101893	0.00159134	No TBV R2	109666	109664	109687	109664	No TBV AIC	109735	109724	109747	109724	No TBV BIC	46
hata	0.00378052	0.00321956	0.00175335	0.00336346	FM R2	109513	109533	109590	109528	FM AIC	109581	109593	109650	109588	FM BIC	47
wholehippocampus	0.00947772	0.00849137	0.00301996	0.00745181	FM R2	109441	109478	109691	109519	FM AIC	109509	109538	109751	109579	FM BIC	48
mgn	0.00774133	0.00704363	0.00738899	0.00751486	FM R2	109531	109557	109544	109539	FM AIC	109600	109617	109604	109599	No L+R BIC	49
lgn	0.010876	0.00968662	0.00680883	0.00950295	FM R2	109324	109369	109482	109377	FM AIC	109393	109429	109542	109437	FM BIC	50
pui	0.0216812	0.0168006	0.0173921	0.0126855	FM R2	109006	109198	109175	109360	FM AIC	109075	109258	109235	109419	FM BIC	51
pum	0.00854066	0.00787792	0.00620628	0.00755306	FM R2	109503	109528	109593	109540	FM AIC	109571	109588	109653	109600	FM BIC	52
lsg	0.0112546	0.00701045	0.010027	0.00823778	FM R2	109422	109587	109469	109539	FM AIC	109491	109647	109529	109599	FM BIC	53
vpl	0.0213137	0.0213367	0.015601	0.0195685	No TBV R2	109010	109008	109234	109077	No TBV AIC	109078	109068	109294	109137	No TBV BIC	54
cm	0.00511668	0.00215472	0.00363613	0.00411297	FM R2	109659	109773	109716	109697	FM AIC	109727	109833	109775	109757	FM BIC	55
vla	0.00965274	0.00934956	0.00328371	0.00959774	FM R2	109471	109482	109718	109472	FM AIC	109539	109542	109778	109532	No L+R BIC	56
pua	0.00937057	0.00881727	0.00605976	0.00911689	FM R2	109456	109477	109584	109465	FM AIC	109525	109537	109644	109525	FM BIC	57
mdm	0.00577936	0.00576477	0.00538034	0.00329372	FM R2	109591	109590	109605	109686	No TBV AIC	109659	109650	109665	109746	No TBV BIC	58
pf	0.00739517	0.00636865	0.0072883	0.0063851	FM R2	109536	109575	109539	109575	FM AIC	109605	109635	109599	109635	No TBV L-R BIC	59
vamc	0.0093433	0.00902504	0.00900027	0.00616919	FM R2	109486	109497	109498	109609	FM AIC	109554	109557	109558	109668	FM BIC	60
mdl	0.0126834	0.0124889	0.0101739	0.0126905	No L+R R2	109273	109280	109370	109272	No L+R AIC	109342	109340	109430	109332	No L+R BIC	61
cem	0.00444029	0.00444451	0.00437836	0.000714964	No TBV R2	109665	109664	109667	109809	No TBV AIC	109734	109724	109727	109869	No TBV BIC	62
va	0.00212403	0.00213663	0.000374484	0.00214413	No L+R R2	109767	109765	109834	109765	No L+R AIC	109835	109825	109893	109825	No L+R BIC	63
mvre	0.0701232	0.0632762	0.0701469	0.00930867	No TBV L-R R2	106927	107210	106925	109376	No TBV L-R AIC	106996	107270	106985	109436	No TBV L-R BIC	64
vm	0.0251298	0.0250493	0.0220001	0.0125189	FM R2	108867	108869	108990	109363	FM AIC	108935	108929	109050	109423	No TBV BIC	65
cl	0.004293	0.00419206	0.00335997	0.00322498	FM R2	109674	109677	109709	109715	FM AIC	109743	109737	109769	109774	No TBV BIC	66
pul	0.019089	0.0161358	0.014517	0.0191143	No L+R R2	109103	109218	109282	109101	No L+R AIC	109172	109278	109342	109161	No L+R BIC	67
pt	0.00625969	0.00507235	0.00354948	0.00599843	FM R2	109592	109637	109696	109601	FM AIC	109660	109697	109756	109661	FM BIC	68
av	0.0216033	0.0206618	0.021068	0.00703607	FM R2	108950	108986	108970	109521	FM AIC	109019	109046	109030	109581	FM BIC	69
pc	0.00290414	0.00259782	0.0027878	0.00201235	FM R2	109717	109728	109720	109750	FM AIC	109785	109787	109780	109810	No TBV L-R BIC	70
vlp	0.0181946	0.018203	0.00916811	0.0175917	No TBV R2	109136	109134	109489	109158	No TBV AIC	109204	109194	109549	109218	No TBV BIC	71
lp	0.0111932	0.0109946	0.0112178	0.00291243	No TBV L-R R2	109402	109409	109400	109724	No TBV L-R AIC	109471	109469	109460	109784	No TBV L-R BIC	72
ld	0.00262867	0.0026545	0.000882141	0.00260088	No TBV R2	109410	109408	109476	109410	No TBV AIC	109478	109468	109536	109470	No TBV BIC	73
wholethalamus	0.0267099	0.0266532	0.0129403	0.0266865	FM R2	108798	108800	109341	108798	No L+R AIC	108867	108860	109401	108858	No L+R BIC	74
gsfrontomargin	0.0479052	0.0463983	0.00172198	0.0479222	No L+R R2	107946	108006	109778	107944	No L+R AIC	108015	108066	109838	108004	No L+R BIC	75
gsoccipitalinf	0.0459333	0.0402864	0.00986959	0.0380307	FM R2	108037	108265	109473	108356	FM AIC	108106	108325	109533	108416	FM BIC	76
gsparacentral	0.147865	0.147602	0.000508891	0.147598	FM R2	103661	103672	109834	103672	FM AIC	103730	103732	109894	103732	FM BIC	77
gssubcentral	0.0439985	0.0438678	0.00219616	0.0427436	FM R2	108121	108126	109777	108171	FM AIC	108190	108186	109837	108231	No TBV BIC	78
gstransvfrontopol	0.0733095	0.0728546	0.00218715	0.073306	FM R2	106905	106923	109766	106904	No L+R AIC	106973	106983	109826	106964	No L+R BIC	79
gscingulant	0.0369901	0.0366368	0.00995157	0.0305925	FM R2	108399	108412	109469	108654	FM AIC	108467	108472	109529	108714	FM BIC	80
gscingulmidant	0.0819825	0.0731113	0.0292852	0.0554259	FM R2	106513	106885	108672	107616	FM AIC	106582	106945	108732	107676	FM BIC	81
gscingulmidpost	0.0382967	0.0311626	0.00824811	0.0372198	FM R2	108312	108597	109502	108355	FM AIC	108381	108657	109562	108415	FM BIC	82
gcingulpostdorsal	0.0273666	0.0270346	0.00524262	0.027385	No L+R R2	108556	108568	109424	108554	No L+R AIC	108624	108628	109484	108614	No L+R BIC	83
gcingulpostventral	0.0620234	0.0620335	0.002336	0.0620475	No L+R R2	107360	107358	109746	107358	No L+R AIC	107428	107418	109806	107418	No L+R BIC	84
gcuneus	0.15178	0.151326	0.00370314	0.151362	FM R2	103454	103473	109679	103472	FM AIC	103522	103533	109739	103532	FM BIC	85
gfrontinfopercular	0.0446754	0.0443816	0.00215417	0.0428208	FM R2	108086	108097	109770	108160	FM AIC	108154	108156	109830	108220	FM BIC	86
gfrontinforbital	0.0521639	0.0494916	0.0371776	0.0172202	FM R2	107773	107881	108379	109173	FM AIC	107841	107941	108439	109233	FM BIC	87
gfrontinftriangul	0.0308556	0.029705	0.00810866	0.0234906	FM R2	108644	108689	109541	108936	FM AIC	108713	108749	109601	108996	FM BIC	88
gfrontmiddle	0.122465	0.115411	0.0108496	0.112388	FM R2	104803	105112	109437	105244	FM AIC	104872	105172	109497	105304	FM BIC	89
gfrontsup	0.204082	0.203158	0.0023223	0.204059	FM R2	101025	101069	109769	101025	FM AIC	101093	101129	109829	101085	No L+R BIC	90
ginslgscentins	0.0594831	0.0590521	0.00773113	0.0578305	FM R2	107478	107495	109550	107545	FM AIC	107547	107555	109610	107605	FM BIC	91
ginsularshort	0.109063	0.106586	0.030458	0.0840648	FM R2	105385	105491	108656	106455	FM AIC	105453	105551	108716	106515	FM BIC	92
goccipitalmiddle	0.0957968	0.0941344	0.00851948	0.0915596	FM R2	105951	106021	109517	106131	FM AIC	106020	106081	109577	106191	FM BIC	93
goccipitalsup	0.133435	0.133134	0.00322464	0.130085	FM R2	104314	104326	109732	104462	FM AIC	104382	104386	109791	104522	FM BIC	94
goctemplatfusifor	0.078618	0.0770569	0.0136066	0.07024	FM R2	106672	106736	109309	107021	FM AIC	106740	106796	109369	107081	FM BIC	95
goctempmedlingual	0.165219	0.164856	0.00197723	0.165069	FM R2	102833	102849	109743	102839	FM AIC	102901	102909	109803	102899	No L+R BIC	96
goctempmedparahip	0.1226	0.121306	0.0152442	0.107289	FM R2	104784	104840	109251	105453	FM AIC	104853	104900	109311	105513	FM BIC	97
gorbital	0.192988	0.190621	0.00644924	0.192838	FM R2	101561	101673	109609	101567	FM AIC	101629	101733	109669	101627	No L+R BIC	98
gparietinfangular	0.0818158	0.0746769	0.0196377	0.0638869	FM R2	106543	106841	109078	107290	FM AIC	106611	106901	109138	107350	FM BIC	99
gparietinfsupramar	0.0600663	0.059178	0.0103709	0.0577031	FM R2	107454	107490	109447	107550	FM AIC	107523	107550	109507	107610	FM BIC	100
gparietalsup	0.122088	0.121289	0.00174159	0.12211	No L+R R2	104761	104795	109730	104759	No L+R AIC	104829	104855	109789	104819	No L+R BIC	101
gpostcentral	0.133187	0.133207	0.000308754	0.133208	No L+R R2	104320	104318	109839	104318	No L+R AIC	104388	104378	109899	104378	No L+R BIC	102
gprecentral	0.180773	0.178354	0.00433078	0.177288	FM R2	102031	102144	109572	102194	FM AIC	102100	102204	109632	102254	FM BIC	103
gprecuneus	0.1246	0.124403	0.00518834	0.124349	FM R2	104693	104701	109641	104703	FM AIC	104761	104761	109701	104763	No TBV BIC	104
grectus	0.0750747	0.0745467	0.003793	0.0715692	FM R2	106812	106833	109684	106957	FM AIC	106880	106893	109744	107017	FM BIC	105
gsubcallosal	0.0523435	0.0397757	0.0402338	0.015151	FM R2	107415	107922	107903	108899	FM AIC	107483	107982	107963	108959	FM BIC	106
gtempsupgttransv	0.0432783	0.0380814	0.0246714	0.0185908	FM R2	108148	108356	108892	109133	FM AIC	108216	108416	108952	109193	FM BIC	107
gtempsuplateral	0.106318	0.0996885	0.0116892	0.0978326	FM R2	105479	105764	109373	105844	FM AIC	105548	105824	109433	105904	FM BIC	108
gtempsupplanpolar	0.0963252	0.0963232	0.0104058	0.0947349	FM R2	105929	105928	109443	105996	No TBV AIC	105997	105988	109503	106056	No TBV BIC	109
gtempsupplantempo	0.0783959	0.0674062	0.0688825	0.0170965	FM R2	106700	107158	107097	109192	FM AIC	106769	107218	107157	109252	FM BIC	110
gtemporalinf	0.0577929	0.0549975	0.00368434	0.0554006	FM R2	107545	107659	109705	107642	FM AIC	107613	107719	109765	107702	FM BIC	111
gtemporalmiddle	0.117392	0.113098	0.0162147	0.102719	FM R2	105024	105211	109224	105661	FM AIC	105092	105271	109284	105721	FM BIC	112
latfisanthorizont	0.101213	0.0883461	0.100415	0.00174504	FM R2	105713	106263	105747	109775	FM AIC	105782	106322	105807	109835	FM BIC	113
latfisantvertical	0.00694095	0.00657999	0.0062245	0.000880952	FM R2	108832	108845	108859	109065	FM AIC	108901	108905	108919	109125	FM BIC	114
latfispost	0.0662466	0.0641972	0.0466598	0.0363008	FM R2	107196	107280	107999	108417	FM AIC	107265	107340	108059	108477	FM BIC	115
poleoccipital	0.200289	0.197825	0.00397485	0.199977	FM R2	101209	101327	109705	101223	FM AIC	101277	101387	109765	101283	FM BIC	116
poletemporal	0.132707	0.132191	0.00954032	0.131417	FM R2	104260	104282	109395	104317	FM AIC	104329	104342	109455	104377	FM BIC	117
scalcarine	0.0391711	0.0372459	0.00375403	0.0387863	FM R2	108316	108393	109717	108331	FM AIC	108385	108453	109777	108391	FM BIC	118
scentral	0.126685	0.126682	0.00110494	0.126416	FM R2	104611	104611	109811	104622	No TBV AIC	104680	104671	109871	104682	No TBV BIC	119
scingulmarginalis	0.0294296	0.0269306	0.00919188	0.0212257	FM R2	108698	108797	109496	109023	FM AIC	108767	108857	109556	109083	FM BIC	120
scircularinsulaant	0.00984262	0.00728429	0.00637744	0.0043392	FM R2	109477	109576	109612	109691	FM AIC	109546	109636	109672	109751	FM BIC	121
scircularinsulainf	0.0808458	0.0784679	0.00725221	0.0742909	FM R2	106597	106696	109578	106871	FM AIC	106666	106756	109638	106931	FM BIC	122
scircularinsulasup	0.0306039	0.0274549	0.0121956	0.0199022	FM R2	108649	108773	109376	109073	FM AIC	108717	108833	109436	109133	FM BIC	123
scollattransvant	0.0291656	0.0287231	0.0108127	0.0198803	FM R2	108706	108723	109430	109074	FM AIC	108775	108783	109490	109134	FM BIC	124
scollattransvpost	0.0203237	0.0193693	0.0177796	0.00264316	FM R2	109037	109074	109137	109729	FM AIC	109106	109134	109197	109789	FM BIC	125
sfrontinf	0.0109933	0.0108296	0.000311897	0.0105656	FM R2	109432	109438	109847	109448	FM AIC	109501	109498	109907	109508	No TBV BIC	126
sfrontmiddle	0.0459274	0.0375593	0.0353094	0.0121312	FM R2	108040	108377	108468	109387	FM AIC	108109	108437	108528	109447	FM BIC	127
sfrontsup	0.0284766	0.0284564	0.00131341	0.0276698	FM R2	108736	108736	109803	108768	No TBV AIC	108805	108796	109863	108828	No TBV BIC	128
sintermprimjensen	0.0378958	0.0333416	0.0375775	0.000275431	FM R2	107976	108157	107988	109454	FM AIC	108044	108217	108048	109514	FM BIC	129
sintraparietptrans	0.03596	0.0336544	0.0166087	0.0228435	FM R2	108434	108526	109203	108956	FM AIC	108503	108586	109263	109016	FM BIC	130
socmiddlelunatus	0.0100245	0.0100417	0.00675815	0.00636826	No TBV R2	109470	109469	109597	109612	No TBV AIC	109539	109529	109657	109672	No TBV BIC	131
socsuptransversal	0.0206902	0.0188356	0.0103429	0.013708	FM R2	109034	109106	109440	109308	FM AIC	109103	109166	109500	109368	FM BIC	132
soccipitalant	0.00864963	0.00647543	0.0067791	0.00596249	FM R2	109527	109611	109599	109631	FM AIC	109595	109671	109659	109691	FM BIC	133
soctemplat	0.00801885	0.00771618	0.00319408	0.00797835	FM R2	109543	109554	109730	109544	FM AIC	109612	109614	109790	109604	No L+R BIC	134
soctempmedlingual	0.024546	0.0238174	0.00638778	0.0216416	FM R2	108887	108915	109600	109001	FM AIC	108956	108975	109660	109061	FM BIC	135
sorbitallateral	0.0073781	0.00692691	0.00413336	0.00334601	FM R2	109551	109568	109676	109707	FM AIC	109620	109628	109736	109767	FM BIC	136
sorbitalmedolfact	0.0248778	0.0136912	0.0120341	0.0192231	FM R2	108885	109326	109391	109108	FM AIC	108954	109386	109451	109168	FM BIC	137
sorbitalhshaped	0.034324	0.0343034	0.00433656	0.0331863	FM R2	108472	108472	109654	108517	No TBV AIC	108540	108532	109714	108576	No TBV BIC	138
sparietooccipital	0.0130198	0.0113219	0.00232198	0.0112022	FM R2	109342	109407	109758	109412	FM AIC	109410	109467	109818	109472	FM BIC	139
spericallosal	0.022816	0.0218183	0.00297364	0.0207341	FM R2	108854	108893	109631	108936	FM AIC	108923	108953	109691	108996	FM BIC	140
spostcentral	0.0321622	0.0317678	0.00465034	0.0311895	FM R2	108558	108573	109642	108596	FM AIC	108627	108633	109702	108656	FM BIC	141
sprecentralinfpart	0.00902095	0.00904176	0.000838286	0.00890606	No TBV R2	109467	109465	109784	109471	No TBV AIC	109536	109525	109844	109531	No TBV BIC	142
sprecentralsuppart	0.0114676	0.011075	0.00137791	0.0103425	FM R2	109363	109377	109755	109406	FM AIC	109432	109437	109815	109466	FM BIC	143
ssuborbital	0.0243358	0.0220083	0.0231371	0.00257554	FM R2	108499	108590	108545	109348	FM AIC	108567	108650	108605	109408	FM BIC	144
ssubparietal	0.00712313	0.0039921	0.00422409	0.00504385	FM R2	109584	109705	109696	109664	FM AIC	109652	109764	109755	109724	FM BIC	145
stemporalinf	0.0373693	0.0307114	0.023114	0.0154371	FM R2	108367	108632	108934	109237	FM AIC	108435	108692	108994	109297	FM BIC	146
stemporalsup	0.0339931	0.0338527	0.0027444	0.0332421	FM R2	108519	108523	109750	108548	FM AIC	108587	108583	109810	108608	No TBV BIC	147
stemporaltransverse	0.0179631	0.0146635	0.0168271	0.00321186	FM R2	108803	108932	108847	109378	FM AIC	108872	108992	108907	109438	FM BIC	148
N.B. L: Left, R: Right. FM: Full Model: Region = Intercept + Sex+ TBV + L-R TBV + L+R Region. No TBV: Full Model without TBV. No TBV L-R: Full Model without L-R TBV. No L+R: Full Model without L+R Region.
				N	%			N	%			N	%
			FM R2	123	83.1081		FM AIC	115	77.7027		FM BIC	81	54.7297
			No TBV R2	10	6.75676		No TBV AIC	16	10.8108		No TBV BIC	28	18.9189
			No TBV L-R R2	6	4.05405		No TBV L-R AIC	4	2.7027		No TBV L-R BIC	9	6.08108
			No L+R R2	9	6.08108		No L+R AIC	13	8.78378		No L+R BIC	30	20.2703

### Sheet: Table 2. MT
Table 2. R2, AIC, BIC of the Models with varying Predictors across Mean Thicknesses
Region	FM R2	No MCT R2	No MCT L-R R2	No L+R R2	Best R2	FM AIC	No MCT AIC	No MCT L-R AIC	No L+R AIC	Best AIC	FM BIC	No MCT BIC	No MCT L-R BIC	No L+R BIC	Best BIC
gsfrontomargin	0.159339	0.150715	0.0138728	0.15002	FM R2	103120	103514	109296	103546	FM AIC	103189	103574	109356	103606	FM BIC	1
gsoccipitalinf	0.123208	0.119291	0.0348621	0.09507	FM R2	104749	104921	108463	105971	FM AIC	104818	104981	108523	106030	FM BIC	2
gsparacentral	0.313936	0.313492	0.000925559	0.313708	FM R2	95255.8	95279.8	109801	95267.6	FM AIC	95324.3	95339.7	109861	95327.5	FM BIC	3
gssubcentral	0.162038	0.161993	0.00123449	0.16178	FM R2	102996	102997	109789	103007	FM AIC	103065	103057	109849	103067	No MCT BIC	4
gstransvfrontopol	0.246839	0.244609	0.017167	0.234602	FM R2	98866.9	98980.3	109167	99489.6	FM AIC	98935.4	99040.2	109226	99549.6	FM BIC	5
gscingulant	0.15661	0.156624	0.0057792	0.153977	No MCT R2	103246	103244	109612	103366	No MCT AIC	103314	103304	109672	103425	No MCT BIC	6
gscingulmidant	0.317354	0.309377	0.094849	0.253244	FM R2	95062.5	95511.1	105980	98535.3	FM AIC	95131	95571	106040	98595.3	FM BIC	7
gscingulmidpost	0.219496	0.216784	0.0053694	0.21704	FM R2	100247	100380	109628	100368	FM AIC	100315	100440	109688	100427	FM BIC	8
gcingulpostdorsal	0.108411	0.107107	0.00448864	0.105694	FM R2	105397	105452	109663	105514	FM AIC	105465	105512	109723	105573	FM BIC	9
gcingulpostventral	0.176578	0.176245	0.00613739	0.171738	FM R2	102319	102333	109598	102544	FM AIC	102387	102393	109658	102604	FM BIC	10
gcuneus	0.29546	0.292522	0.00410307	0.295475	No L+R R2	96284.2	96444.2	109678	96282.3	No L+R AIC	96352.7	96504.2	109738	96342.3	No L+R BIC	11
gfrontinfopercular	0.233591	0.232963	0.000872313	0.23279	FM R2	99541.7	99572.4	109803	99581.1	FM AIC	99610.2	99632.3	109863	99641.1	FM BIC	12
gfrontinforbital	0.115593	0.115023	0.00644785	0.111206	FM R2	105084	105108	109586	105274	FM AIC	105152	105168	109646	105334	FM BIC	13
gfrontinftriangul	0.194521	0.194465	0.000396336	0.19454	No L+R R2	101466	101468	109821	101464	No L+R AIC	101534	101528	109881	101524	No L+R BIC	14
gfrontmiddle	0.425623	0.425475	0.00236597	0.423806	FM R2	88379.1	88388.2	109745	88500.4	FM AIC	88447.6	88448.1	109805	88560.3	FM BIC	15
gfrontsup	0.491295	0.490811	0.00195499	0.491303	No L+R R2	83680.2	83716	109761	83678.5	No L+R AIC	83748.7	83775.9	109821	83738.5	No L+R BIC	16
ginslgscentins	0.154847	0.154524	0.0098558	0.148337	FM R2	103327	103340	109453	103623	FM AIC	103395	103400	109513	103683	FM BIC	17
ginsularshort	0.146713	0.143658	0.0240317	0.130393	FM R2	103697	103835	108895	104430	FM AIC	103766	103895	108955	104490	FM BIC	18
goccipitalmiddle	0.321999	0.321794	0.0017005	0.320944	FM R2	94798.2	94808.9	109771	94857.4	FM AIC	94866.8	94868.9	109831	94917.3	FM BIC	19
goccipitalsup	0.298719	0.298552	0.00177459	0.297584	FM R2	96104.8	96113	109768	96166.3	FM AIC	96173.3	96172.9	109828	96226.3	No MCT BIC	20
goctemplatfusifor	0.259455	0.259367	0.0149674	0.256434	FM R2	98213.1	98216.7	109253	98369.7	FM AIC	98281.6	98276.7	109313	98429.6	No MCT BIC	21
goctempmedlingual	0.3902	0.38869	0.00270583	0.390114	FM R2	90695.2	90790	109732	90699.7	FM AIC	90763.7	90849.9	109792	90759.6	No L+R BIC	22
goctempmedparahip	0.258084	0.257549	0.00672638	0.251733	FM R2	98284.7	98311.6	109575	98613.6	FM AIC	98353.2	98371.5	109635	98673.5	FM BIC	23
gorbital	0.312578	0.312039	0.0129482	0.311041	FM R2	95332.3	95361.6	109332	95417.7	FM AIC	95400.8	95421.6	109392	95477.7	FM BIC	24
gparietinfangular	0.320573	0.32041	0.0103009	0.316755	FM R2	94879.5	94887.8	109436	95095.4	FM AIC	94948.1	94947.7	109496	95155.4	No MCT BIC	25
gparietinfsupramar	0.291974	0.29192	0.000662393	0.291952	FM R2	96475.2	96477.2	109811	96475.4	FM AIC	96543.7	96537.1	109871	96535.4	No L+R BIC	26
gparietalsup	0.412519	0.411022	0.0117131	0.40624	FM R2	89252.1	89349.7	109381	89662.6	FM AIC	89320.7	89409.6	109441	89722.5	FM BIC	27
gpostcentral	0.378938	0.374818	0.0222775	0.3637	FM R2	91403.4	91658.3	108965	92340.6	FM AIC	91471.9	91718.3	109025	92400.5	FM BIC	28
gprecentral	0.325679	0.324629	0.00525273	0.322942	FM R2	94587.6	94646.8	109633	94743.3	FM AIC	94656.1	94706.8	109693	94803.3	FM BIC	29
gprecuneus	0.256423	0.256085	0.00226644	0.256422	FM R2	98371.2	98387.8	109749	98370.3	No L+R AIC	98439.7	98447.8	109809	98430.2	No L+R BIC	30
grectus	0.220759	0.219057	0.00675968	0.214158	FM R2	100184	100268	109574	100510	FM AIC	100253	100328	109634	100570	FM BIC	31
gsubcallosal	0.159367	0.155072	0.0519194	0.110627	FM R2	103119	103315	107773	105299	FM AIC	103188	103375	107833	105359	FM BIC	32
gtempsupgttransv	0.122788	0.122613	0.00215028	0.1226	FM R2	104768	104774	109753	104775	FM AIC	104836	104834	109813	104835	No MCT BIC	33
gtempsuplateral	0.289373	0.285675	0.00843099	0.283969	FM R2	96617.1	96817	109509	96909.3	FM AIC	96685.6	96876.9	109569	96969.3	FM BIC	34
gtempsupplanpolar	0.333733	0.333305	0.00767559	0.332477	FM R2	94122.6	94146.4	109538	94194.5	FM AIC	94191.1	94206.3	109598	94254.4	FM BIC	35
gtempsupplantempo	0.11589	0.109694	0.00735736	0.110112	FM R2	105071	105340	109551	105322	FM AIC	105139	105400	109611	105382	FM BIC	36
gtemporalinf	0.190355	0.190349	0.0131097	0.18596	FM R2	101666	101665	109326	101874	No MCT AIC	101734	101725	109386	101934	No MCT BIC	37
gtemporalmiddle	0.331387	0.326865	0.0139089	0.323407	FM R2	94258.6	94518.4	109295	94716.8	FM AIC	94327.1	94578.4	109355	94776.7	FM BIC	38
latfisanthorizont	0.0511099	0.0459701	0.0255348	0.0274817	FM R2	107807	108015	108836	108758	FM AIC	107876	108075	108896	108818	FM BIC	39
latfisantvertical	0.0505623	0.0466305	0.0121766	0.0397004	FM R2	107830	107989	109363	108269	FM AIC	107898	108049	109422	108329	FM BIC	40
latfispost	0.155487	0.15073	0.0100469	0.147663	FM R2	103297	103514	109446	103653	FM AIC	103366	103574	109506	103713	FM BIC	41
poleoccipital	0.394416	0.394121	0.0122701	0.386426	FM R2	90426.7	90444.6	109359	90933	FM AIC	90495.2	90504.5	109419	90993	FM BIC	42
poletemporal	0.215824	0.215396	0.00217747	0.215695	FM R2	100429	100449	109752	100434	FM AIC	100497	100509	109812	100494	No L+R BIC	43
scalcarine	0.243526	0.24195	0.00381951	0.242365	FM R2	99036.7	99116.3	109689	99095.1	FM AIC	99105.2	99176.2	109749	99155.1	FM BIC	44
scentral	0.434017	0.433842	0.00227036	0.434004	FM R2	87809.4	87820.4	109749	87809.3	No L+R AIC	87877.9	87880.3	109809	87869.2	No L+R BIC	45
scingulmarginalis	0.153885	0.151087	0.00756015	0.149677	FM R2	103371	103498	109543	103562	FM AIC	103439	103557	109603	103622	FM BIC	46
scircularinsulaant	0.0556433	0.0551828	0.00505979	0.0514106	FM R2	107622	107640	109640	107794	FM AIC	107691	107700	109700	107854	FM BIC	47
scircularinsulainf	0.363411	0.362744	0.00424376	0.360393	FM R2	92359.1	92398.6	109672	92541.2	FM AIC	92427.6	92458.6	109732	92601.1	FM BIC	48
scircularinsulasup	0.202105	0.197854	0.00725147	0.201207	FM R2	101100	101304	109555	101142	FM AIC	101168	101364	109615	101202	FM BIC	49
scollattransvant	0.200959	0.196186	0.0531061	0.161819	FM R2	101155	101385	107725	103005	FM AIC	101224	101445	107785	103065	FM BIC	50
scollattransvpost	0.0155344	0.0149441	0.00134555	0.0155474	No L+R R2	109232	109254	109785	109230	No L+R AIC	109300	109314	109845	109290	No L+R BIC	51
sfrontinf	0.107704	0.107641	0.00261963	0.107495	FM R2	105427	105429	109735	105435	FM AIC	105496	105489	109795	105495	No MCT BIC	52
sfrontmiddle	0.127906	0.123934	0.0304632	0.104251	FM R2	104541	104716	108639	105576	FM AIC	104610	104776	108699	105636	FM BIC	53
sfrontsup	0.227628	0.22728	0.00314984	0.22763	No L+R R2	99841.6	99858.1	109715	99840.6	No L+R AIC	99910.1	99918	109775	99900.5	No L+R BIC	54
sintermprimjensen	0.143474	0.117697	0.112944	0.0328547	FM R2	103844	104991	105198	108544	FM AIC	103913	105051	105258	108604	FM BIC	55
sintraparietptrans	0.166479	0.166478	0.00711022	0.165623	FM R2	102790	102789	109561	102829	No MCT AIC	102859	102849	109620	102889	No MCT BIC	56
socmiddlelunatus	0.0385406	0.0360919	0.0190599	0.0225693	FM R2	108317	108414	109092	108953	FM AIC	108385	108474	109152	109013	FM BIC	57
socsuptransversal	0.0575202	0.0572057	0.00640382	0.0545906	FM R2	107545	107557	109588	107664	FM AIC	107614	107617	109648	107724	FM BIC	58
soccipitalant	0.0242837	0.0237492	0.00617927	0.0219405	FM R2	108886	108906	109597	108978	FM AIC	108955	108966	109657	109038	FM BIC	59
soctemplat	0.0371715	0.0370735	0.0026652	0.0357146	FM R2	108372	108375	109733	108429	FM AIC	108440	108435	109793	108489	No MCT BIC	60
soctempmedlingual	0.105722	0.104317	0.0132754	0.0993829	FM R2	105513	105573	109319	105786	FM AIC	105582	105633	109379	105846	FM BIC	61
sorbitallateral	0.0652296	0.0623755	0.0320911	0.0355361	FM R2	107227	107344	108574	108436	FM AIC	107296	107404	108634	108496	FM BIC	62
sorbitalmedolfact	0.145772	0.140482	0.0125392	0.137757	FM R2	103740	103978	109348	104100	FM AIC	103809	104038	109408	104160	FM BIC	63
sorbitalhshaped	0.102867	0.102801	0.00220223	0.10199	FM R2	105637	105638	109751	105673	FM AIC	105705	105698	109811	105733	No MCT BIC	64
sparietooccipital	0.103578	0.103493	0.000801674	0.103198	FM R2	105606	105609	109806	105621	FM AIC	105674	105669	109866	105681	No MCT BIC	65
spericallosal	0.188705	0.185411	0.00464112	0.184495	FM R2	101744	101900	109657	101944	FM AIC	101813	101960	109717	102004	FM BIC	66
spostcentral	0.200538	0.19721	0.0100369	0.192655	FM R2	101176	101336	109446	101555	FM AIC	101244	101395	109506	101614	FM BIC	67
sprecentralinfpart	0.107304	0.107102	0.000321754	0.106704	FM R2	105445	105453	109824	105470	FM AIC	105513	105512	109884	105530	No MCT BIC	68
sprecentralsuppart	0.0936709	0.0934381	0.00141746	0.0930435	FM R2	106031	106040	109782	106057	FM AIC	106100	106100	109842	106117	FM BIC	69
ssuborbital	0.176294	0.161342	0.144388	0.0392975	FM R2	102332	103027	103802	108285	FM AIC	102400	103087	103862	108345	FM BIC	70
ssubparietal	0.0321859	0.0321261	0.00503184	0.0314935	FM R2	108572	108573	109641	108598	FM AIC	108640	108633	109701	108658	No MCT BIC	71
stemporalinf	0.171996	0.172014	0.00604129	0.170782	No MCT R2	102533	102532	109602	102589	No MCT AIC	102602	102591	109662	102649	No MCT BIC	72
stemporalsup	0.329968	0.32929	0.00464942	0.329328	FM R2	94340.7	94378.8	109656	94376.6	FM AIC	94409.2	94438.7	109716	94436.6	FM BIC	73
stemporaltransverse	0.0376102	0.0355306	0.00698671	0.0337735	FM R2	108354	108437	109565	108507	FM AIC	108423	108497	109625	108567	FM BIC	74
N.B. L: Left, R: Right. FM: Full Model: Region = Intercept + Sex+ Total MCT + L-R Total MCT + L+R Region. No Total MCT: Full Model without Total MCT. No Total MCT L-R: Full Model without L-R Total MCT. No L+R: Full Model without L+R Region.
				N	%				N	%				N	%
			FM R2	67	90.5405			FM AIC	63	85.1351			FM BIC	49	66.2162
			No MCT R2	2	2.7027			No MCT AIC	4	5.40541			No MCT BIC	15	20.2703
			No MCT L-R R2	0	0			No MCT L-R AIC	0	0			No MCT L-R BIC	0	0
			No L+R R2	5	6.75676			No L+R AIC	7	9.45946			No L+R BIC	10	13.5135

### Sheet: Table 3. Surface Areas
Table 3. R2, AIC, BIC of the Models with varying Predictors across Surface Areas
Region	FM R2	No TSA R2	No TSA L-R R2	No L+R R2	Best R2	FM AIC	No TSA AIC	No TSA L-R AIC	No L+R AIC	Best AIC	FM BIC	No TSA BIC	No TSA L-R BIC	No L+R BIC	Best BIC
gsfrontomargin	0.0105166	0.0101987	0.00491906	0.00673241	FM R2	109451	109463	109669	109598	FM AIC	109520	109523	109728	109658	FM BIC	1
gsoccipitalinf	0.0291194	0.0216524	0.0209688	0.0109363	FM R2	108716	109012	109039	109434	FM AIC	108785	109072	109099	109494	FM BIC	2
gsparacentral	0.00705465	0.00704862	0.00185101	0.00704576	FM R2	109586	109586	109788	109586	No TSA AIC	109655	109646	109848	109646	No TSA BIC	3
gssubcentral	0.016236	0.0136103	0.0114303	0.0062094	FM R2	109227	109329	109414	109618	FM AIC	109295	109389	109474	109678	FM BIC	4
gstransvfrontopol	0.011285	0.0100312	0.00480652	0.00994502	FM R2	109421	109469	109673	109472	FM AIC	109490	109529	109733	109532	FM BIC	5
gscingulant	0.0162251	0.0144758	0.0134103	0.00616552	FM R2	109227	109295	109337	109620	FM AIC	109296	109355	109397	109680	FM BIC	6
gscingulmidant	0.00697072	0.00224765	0.00670682	0.0018338	FM R2	109590	109772	109599	109788	FM AIC	109658	109832	109659	109848	FM BIC	7
gscingulmidpost	0.0181909	0.0119243	0.0181929	0.0180462	No TSA L-R R2	109150	109395	109149	109154	No TSA L-R AIC	109218	109455	109209	109214	No TSA L-R BIC	8
gcingulpostdorsal	0.00417227	0.00417151	0.00284694	0.00368022	FM R2	109699	109698	109749	109717	No TSA AIC	109767	109758	109809	109777	No TSA BIC	9
gcingulpostventral	0.00636291	0.00609678	0.00303358	0.00638767	No L+R R2	109613	109623	109742	109611	No L+R AIC	109682	109683	109802	109671	No L+R BIC	10
gcuneus	0.0256097	0.0233596	0.00791921	0.0213182	FM R2	108856	108944	109552	109025	FM AIC	108925	109004	109612	109085	FM BIC	11
gfrontinfopercular	0.00358069	0.00349949	0.000896184	0.00275728	FM R2	109722	109724	109825	109753	FM AIC	109790	109784	109885	109812	No TSA BIC	12
gfrontinforbital	0.0219099	0.0190973	0.0211387	0.0025201	FM R2	109003	109113	109032	109762	FM AIC	109071	109173	109092	109822	FM BIC	13
gfrontinftriangul	0.0108885	0.00990627	0.00579638	0.00553422	FM R2	109437	109474	109634	109645	FM AIC	109505	109534	109694	109705	FM BIC	14
gfrontmiddle	0.0317229	0.0266808	0.0068598	0.0244016	FM R2	108613	108813	109593	108903	FM AIC	108681	108873	109653	108963	FM BIC	15
gfrontsup	0.0190768	0.0167277	0.00483169	0.0185555	FM R2	109115	109206	109672	109134	FM AIC	109183	109266	109732	109194	FM BIC	16
ginslgscentins	0.032262	0.0275523	0.02954	0.0103463	FM R2	108591	108778	108699	109457	FM AIC	108659	108838	108759	109517	FM BIC	17
ginsularshort	0.187237	0.158394	0.182529	0.018112	FM R2	101835	103184	102058	109152	FM AIC	101904	103244	102118	109212	FM BIC	18
goccipitalmiddle	0.0289556	0.0251342	0.0157995	0.0192487	FM R2	108723	108874	109243	109107	FM AIC	108792	108934	109303	109167	FM BIC	19
goccipitalsup	0.0118959	0.0117149	0.000724328	0.0118304	FM R2	109397	109403	109831	109399	FM AIC	109466	109463	109891	109459	No L+R BIC	20
goctemplatfusifor	0.0205605	0.0164964	0.012236	0.0128187	FM R2	109056	109215	109383	109360	FM AIC	109125	109275	109443	109420	FM BIC	21
goctempmedlingual	0.022795	0.0218695	0.00208436	0.0227635	FM R2	108968	109003	109779	108968	FM AIC	109036	109063	109839	109028	No L+R BIC	22
goctempmedparahip	0.0075401	0.0068679	0.00595568	0.00287018	FM R2	109567	109593	109628	109748	FM AIC	109636	109653	109688	109808	FM BIC	23
gorbital	0.0262939	0.0215616	0.00960767	0.021886	FM R2	108829	109016	109486	109003	FM AIC	108897	109076	109546	109063	FM BIC	24
gparietinfangular	0.0249533	0.0156942	0.0190547	0.00869157	FM R2	108882	109247	109115	109521	FM AIC	108951	109307	109175	109581	FM BIC	25
gparietinfsupramar	0.0260037	0.0233845	0.0198296	0.0150996	FM R2	108840	108943	109084	109270	FM AIC	108909	109003	109144	109330	FM BIC	26
gparietalsup	0.0167606	0.0165556	0.00330075	0.0152516	FM R2	109206	109213	109731	109264	FM AIC	109275	109273	109791	109324	No TSA BIC	27
gpostcentral	0.00910611	0.00864047	0.000906544	0.00806126	FM R2	109506	109523	109824	109546	FM AIC	109575	109583	109884	109606	FM BIC	28
gprecentral	0.0158594	0.0150111	0.00174998	0.0142928	FM R2	109242	109274	109792	109302	FM AIC	109310	109334	109852	109362	FM BIC	29
gprecuneus	0.00837175	0.0082614	0.00227595	0.00673025	FM R2	109535	109538	109771	109598	FM AIC	109603	109598	109831	109658	No TSA BIC	30
grectus	0.0555439	0.0424141	0.053985	0.0034691	FM R2	107648	108182	107711	109725	FM AIC	107717	108242	107771	109785	FM BIC	31
gsubcallosal	0.0264309	0.0208462	0.01754	0.0111893	FM R2	108824	109044	109174	109424	FM AIC	108892	109104	109234	109484	FM BIC	32
gtempsupgttransv	0.0482005	0.0363413	0.0437091	0.00591338	FM R2	107948	108426	108129	109630	FM AIC	108017	108486	108189	109690	FM BIC	33
gtempsuplateral	0.0130735	0.0124168	0.00576968	0.0125008	FM R2	109351	109376	109635	109372	FM AIC	109419	109436	109695	109432	FM BIC	34
gtempsupplanpolar	0.0563305	0.0385914	0.0477824	0.0190582	FM R2	107616	108336	107964	109115	FM AIC	107685	108396	108024	109174	FM BIC	35
gtempsupplantempo	0.108124	0.081654	0.107097	0.00828085	FM R2	105431	106562	105475	109538	FM AIC	105499	106622	105534	109597	FM BIC	36
gtemporalinf	0.0217147	0.0191158	0.00776612	0.0162739	FM R2	109011	109112	109558	109224	FM AIC	109079	109172	109618	109284	FM BIC	37
gtemporalmiddle	0.0270881	0.0223263	0.0162976	0.0122213	FM R2	108797	108985	109223	109383	FM AIC	108866	109045	109283	109443	FM BIC	38
latfisanthorizont	0.00807463	0.00599156	0.00637449	0.00211644	FM R2	109547	109627	109612	109777	FM AIC	109615	109687	109672	109837	FM BIC	39
latfisantvertical	0.014961	0.0142379	0.0143257	0.000538694	FM R2	109277	109304	109301	109839	FM AIC	109345	109364	109361	109898	FM BIC	40
latfispost	0.0673173	0.0652681	0.0632709	0.0314449	FM R2	107163	107247	107329	108623	FM AIC	107231	107307	107389	108683	FM BIC	41
poleoccipital	0.035069	0.0259466	0.0194275	0.0155228	FM R2	108479	108842	109100	109254	FM AIC	108547	108902	109160	109314	FM BIC	42
poletemporal	0.0197021	0.0197047	0.00376996	0.0192617	No TSA R2	109090	109089	109713	109107	No TSA AIC	109159	109149	109773	109166	No TSA BIC	43
scalcarine	0.0357281	0.0249389	0.0157149	0.0279921	FM R2	108452	108882	109246	108760	FM AIC	108521	108942	109306	108820	FM BIC	44
scentral	0.00735058	0.00612401	0.00165188	0.00650847	FM R2	109575	109622	109795	109607	FM AIC	109643	109682	109855	109667	FM BIC	45
scingulmarginalis	0.0149833	0.0111853	0.0124272	0.00516244	FM R2	109276	109424	109375	109659	FM AIC	109345	109484	109435	109719	FM BIC	46
scircularinsulaant	0.0350296	0.0220579	0.0327644	0.00432438	FM R2	108480	108996	108570	109692	FM AIC	108549	109056	108630	109752	FM BIC	47
scircularinsulainf	0.00785401	0.00783188	0.00256276	0.00742493	FM R2	109555	109555	109760	109571	No TSA AIC	109624	109615	109820	109631	No TSA BIC	48
scircularinsulasup	0.0237365	0.0191606	0.0194961	0.0061003	FM R2	108930	109110	109097	109623	FM AIC	108999	109170	109157	109682	FM BIC	49
scollattransvant	0.0482942	0.0439282	0.04216	0.00821772	FM R2	107944	108120	108192	109540	FM AIC	108013	108180	108252	109600	FM BIC	50
scollattransvpost	0.0196727	0.0182353	0.0182926	0.00160919	FM R2	109091	109147	109145	109797	FM AIC	109160	109207	109205	109857	FM BIC	51
sfrontinf	0.0119893	0.0119354	0.000195756	0.0117894	FM R2	109393	109395	109852	109400	FM AIC	109462	109455	109912	109460	No TSA BIC	52
sfrontmiddle	0.0284874	0.023932	0.0172463	0.0123372	FM R2	108742	108922	109186	109379	FM AIC	108810	108982	109246	109439	FM BIC	53
sfrontsup	0.0134153	0.013123	0.00366343	0.0107632	FM R2	109338	109348	109717	109440	FM AIC	109406	109408	109777	109500	FM BIC	54
sintermprimjensen	0.0408407	0.0371623	0.0403686	0.00020378	FM R2	108246	108393	108264	109851	FM AIC	108315	108453	108324	109911	FM BIC	55
sintraparietptrans	0.0204759	0.0188321	0.00996836	0.014464	FM R2	109060	109123	109472	109295	FM AIC	109128	109183	109532	109355	FM BIC	56
socmiddlelunatus	0.0110624	0.011078	0.00644569	0.00740301	No TSA R2	109430	109428	109609	109572	No TSA AIC	109498	109488	109669	109632	No TSA BIC	57
socsuptransversal	0.0127617	0.0100024	0.00906574	0.0055497	FM R2	109363	109470	109507	109644	FM AIC	109432	109530	109567	109704	FM BIC	58
soccipitalant	0.00666415	0.00658132	0.00258533	0.00631712	FM R2	109602	109604	109759	109614	FM AIC	109670	109664	109819	109674	No TSA BIC	59
soctemplat	0.00974636	0.009745	0.00447818	0.00901753	FM R2	109481	109480	109686	109509	No TSA AIC	109550	109540	109746	109569	No TSA BIC	60
soctempmedlingual	0.0240271	0.021277	0.0128693	0.0170958	FM R2	108919	109027	109358	109192	FM AIC	108987	109087	109418	109252	FM BIC	61
sorbitallateral	0.0035147	0.00345257	0.000904428	0.00352989	No L+R R2	109724	109726	109824	109723	No L+R AIC	109793	109785	109884	109782	No L+R BIC	62
sorbitalmedolfact	0.0252082	0.0135042	0.018928	0.0095652	FM R2	108872	109333	109120	109487	FM AIC	108941	109393	109180	109547	FM BIC	63
sorbitalhshaped	0.0206457	0.019786	0.0114219	0.014228	FM R2	109053	109086	109415	109305	FM AIC	109121	109146	109475	109365	FM BIC	64
sparietooccipital	0.00709162	0.00489353	0.00377703	0.00425535	FM R2	109585	109669	109713	109694	FM AIC	109653	109729	109773	109754	FM BIC	65
spericallosal	0.00150196	0.00150359	0.000383988	0.00145583	No TSA R2	109802	109801	109845	109803	No TSA AIC	109871	109861	109904	109863	No TSA BIC	66
spostcentral	0.0122111	0.0122366	0.00403427	0.012234	No TSA R2	109385	109383	109703	109383	No TSA AIC	109453	109443	109763	109443	No TSA BIC	67
sprecentralinfpart	0.00356339	0.00355772	0.00095983	0.00357969	No L+R R2	109722	109721	109822	109721	No L+R AIC	109791	109781	109882	109781	No L+R BIC	68
sprecentralsuppart	0.00633635	0.00451277	0.0030443	0.00350063	FM R2	109614	109684	109741	109724	FM AIC	109683	109744	109801	109784	FM BIC	69
ssuborbital	0.0359525	0.0329442	0.0354033	0.00349466	FM R2	108443	108563	108464	109724	FM AIC	108512	108623	108524	109784	FM BIC	70
ssubparietal	0.0043963	0.000627584	0.00391381	0.0019373	FM R2	109690	109835	109708	109784	FM AIC	109758	109895	109768	109844	FM BIC	71
stemporalinf	0.0292143	0.0238961	0.0205168	0.0100699	FM R2	108713	108923	109057	109468	FM AIC	108781	108983	109117	109528	FM BIC	72
stemporalsup	0.0104134	0.010159	0.00239747	0.0100058	FM R2	109455	109464	109766	109470	FM AIC	109524	109524	109826	109530	FM BIC	73
stemporaltransverse	0.0123514	0.00726219	0.011714	0.00286326	FM R2	109379	109577	109403	109748	FM AIC	109448	109637	109463	109808	FM BIC	74
N.B. L: Left, R: Right. FM: Full Model: Region = Intercept + Sex+ TSA + L-R TSA + L+R Region. No TSA: Full Model without TSA. No TSA L-R: Full Model without L-R TSA. No L+R: Full Model without L+R Region.
				N	%				N	%				N	%
			FM R2	66	89.1892			FM AIC	62	83.7838			FM BIC	55	74.3243
			No TSA R2	4	5.40541			No TSA AIC	8	10.8108			No TSA BIC	13	17.5676
			No TSA L-R R2	1	1.35135			No TSA L-R AIC	1	1.35135			No TSA L-R BIC	1	1.35135
			No L+R R2	3	4.05405			No L+R AIC	3	4.05405			No L+R BIC	5	6.75676

### Sheet: Table 4. Global Measures
Table 4. R2, AIC, BIC of the Models with varying Predictors across Global Measures
Region	FM R2	No TBV R2	No TBV L-R R2	No L+R R2	Best R2	FM AIC	No TBV AIC	No TBV L-R AIC	No L+R AIC	Best AIC	FM BIC	No TBV BIC	No TBV L-R BIC	No L+R BIC	Best BIC
Cerebellum GM FAST AI	0.0336864	0.0299927	0.0282403	0.00879891	FM R2	106392	106536	106604	107356	FM AIC	106460	106596	106664	107416	FM BIC	1
Cortical TSA AI	0.152226	0.14896	0.0182919	0.149197	FM R2	103471	103618	109148	103608	FM AIC	103539	103678	109208	103668	FM BIC	2
Cortical GMV AI	0.819444	0.819122	0.000778897	0.819366	FM R2	43602.9	43670.8	109832	43618.5	FM AIC	43671.4	43730.8	109892	43678.5	FM BIC	3
Cortical MCT AI	0.596087	0.595874	0.000467534	0.595622	FM R2	74770.4	74789.9	109844	74814	FM AIC	74838.9	74849.8	109904	74873.9	FM BIC	4
Subseg AI	0.032051	0.0313882	0.00625074	0.0303949	FM R2	108602	108628	109619	108667	FM AIC	108671	108688	109679	108727	FM BIC	5
Cerebellum WM AI	0.0385201	0.0240842	0.0306514	0.00837071	FM R2	108390	108966	112356	109584	FM AIC	108459	109026	112417	109644	FM BIC	6
Cerebellum GM ASEG AI	0.0318684	0.0316669	0.0227542	0.0306246	FM R2	108606	108613	112681	108655	FM AIC	108675	108673	112741	108715	No TBV BIC	7
Cerebral WM AI	0.187969	0.187383	0.0113836	0.187741	FM R2	101554	101581	113144	101564	FM AIC	101623	101641	113204	101624	FM BIC	8
Cerebral GM ASEG AI	0.824404	0.824148	0.000708902	0.824371	FM R2	43576.3	43631.8	113574	43582.6	FM AIC	43644.9	43691.7	113634	43642.6	No L+R BIC	9
N.B. L: Left, R: Right. FM: Full Model: Region = Intercept + Sex+ TBV + L-R TBV + L+R Region. No TBV: Full Model without TBV. No TBV L-R: Full Model without L-R TBV. No L+R: Full Model without L+R Region.
				N	%				N	%				N	%
			FM R2	9	100			FM AIC	9	100			FM BIC	7	77.7778
			No TBV R2	0	0			No TBV AIC	0	0			No TBV BIC	1	11.1111
			No TBV L-R R2	0	0			No TBV L-R AIC	0	0			No TBV L-R BIC	0	0
			No L+R R2	0	0			No L+R AIC	0	0			No L+R BIC	1	11.1111
