## Supplemental Tables for "Comparing Brain Asymmetries Independently of Brain Size": Supplemental_Tables_G_Q4_Sex_AI_Direction.xlsx

### Sheet: Table 1. Volume
Table 1. Regional Volume AIs that Significantly Differ between Females and Males
Region	Mean Males	SD Males	Mean Females	SD Females	Mean_Diff	SD_Diff	Sex_Estimate	p < (0.05/(5*306))	Type
inflatvent	0.0196927	0.199954	-0.00958434	0.225841	-0.029277	0.0258872	-0.12854	1	Males L>R & Females R>L & AI M>F
caudate	-0.0218004	0.0273292	-0.0179444	0.0235593	0.00385602	-0.00376987	0.10317	1	R>L & F>M
pallidum	0.00976963	0.0301893	0.010389	0.029342	0.000619352	-0.00084736	-0.10555	1	L>R & M>F
accumbensarea	-0.0896436	0.0763137	-0.0880593	0.0748187	0.0015843	-0.00149503	0.11266	1	R>L & F>M
grey matter in crus i cerebellum	-0.0435367	0.0447056	-0.0339969	0.0383908	0.00953983	-0.00631483	0.14662	1	R>L & F>M
grey matter in viiia cerebellum	-0.00410775	0.0574169	-0.0106308	0.0482687	-0.0065231	-0.00914824	-0.12449	1	R>L & M>F
grey matter in viiib cerebellum	0.000705321	0.0645502	-0.0134054	0.0582415	-0.0141107	-0.00630865	-0.17074	1	Males L>R & Females R>L & AI M>F
grey matter in x cerebellum	0.0445152	0.0636213	0.0407216	0.0647446	-0.00379355	0.00112325	-0.06725	1	L>R & M>F
lateralnucleus	-0.0138496	0.0363707	-0.0170127	0.0350341	-0.0031631	-0.0013366	-0.15695	1	R>L & M>F
basalnucleus	-0.0242062	0.0408164	-0.0285591	0.0406149	-0.00435287	-0.000201508	-0.16558	1	R>L & M>F
accessorybasalnucleus	-0.0325012	0.047753	-0.0348257	0.0494603	-0.00232449	0.00170728	-0.11418	1	R>L & M>F
centralnucleus	-0.0333683	0.100981	-0.0421131	0.0997304	-0.00874485	-0.00125067	-0.09896	1	R>L & M>F
corticoamygdaloidtransitio	-0.0221927	0.0615118	-0.0245548	0.0641727	-0.00236207	0.00266088	-0.07568	1	R>L & M>F
paralaminarnucleus	-0.0231592	0.0487389	-0.0263144	0.0466179	-0.00315517	-0.00212108	-0.09098	1	R>L & M>F
wholeamygdala	-0.0237924	0.0350443	-0.0269378	0.0347902	-0.00314548	-0.0002541	-0.16317	1	R>L & M>F
subiculumhead	-0.00634551	0.055098	-0.00887194	0.0530821	-0.00252642	-0.00201588	-0.10117	1	R>L & M>F
presubiculumhead	-0.00500201	0.0527719	-0.00765761	0.0506539	-0.0026556	-0.00211801	-0.10396	1	R>L & M>F
ca1head	-0.0218917	0.0408877	-0.0227649	0.0391201	-0.000873201	-0.00176759	-0.08458	1	R>L & M>F
molecularlayerhphead	-0.00757473	0.0498783	-0.0109311	0.0505429	-0.00335637	0.000664526	-0.10034	1	R>L & M>F
ca4head	-0.015699	0.0475348	-0.0177608	0.0460634	-0.00206182	-0.00147144	-0.07143	1	R>L & M>F
mgn	-0.0203662	0.0674545	-0.00986481	0.0623752	0.0105014	-0.00507935	0.16875	1	R>L & F>M
lsg	0.064735	0.122646	0.0789065	0.121922	0.0141715	-0.000724433	0.13438	1	L>R & F>M
vpl	-0.00542725	0.0333363	0.00192764	0.032229	0.00735489	-0.0011073	0.25618	1	Males R>L & Females L>R & AI F>M
vla	-0.0174037	0.0277358	-0.014492	0.0257029	0.00291169	-0.00203296	0.07685	1	R>L & F>M
pua	-0.0550909	0.0386365	-0.0529977	0.0370555	0.00209322	-0.00158093	0.09624	1	R>L & F>M
mdm	-0.00326759	0.0328604	-0.000842779	0.0301648	0.00242481	-0.00269559	0.10045	1	R>L & F>M
pf	-0.00110974	0.0468723	-0.00532509	0.042709	-0.00421535	-0.00416329	-0.15151	1	R>L & M>F
mdl	-0.0137825	0.041813	-0.00538377	0.0420125	0.00839873	0.000199576	0.17775	1	R>L & F>M
vm	-0.00333021	0.0421823	0.00208585	0.0412664	0.00541606	-0.000915888	0.08884	1	Males R>L & Females L>R & AI F>M
cl	-0.00987302	0.0979065	-0.0187471	0.0918596	-0.00887406	-0.00604695	-0.07269	1	R>L & M>F
pul	-0.0936996	0.0693839	-0.0846943	0.0685085	0.00900539	-0.000875386	0.14837	1	R>L & F>M
pt	0.0340504	0.0448083	0.038283	0.0431801	0.00423259	-0.00162825	0.09527	1	L>R & F>M
av	-0.0679459	0.0680296	-0.0585777	0.0616763	0.00936814	-0.00635326	0.07132	1	R>L & F>M
vlp	-0.0133168	0.023305	-0.00962104	0.021734	0.00369572	-0.00157101	0.12986	1	R>L & F>M
lp	0.0506024	0.0603746	0.0470232	0.0577868	-0.00357916	-0.00258783	-0.08499	1	L>R & M>F
wholethalamus	-0.0204415	0.0162176	-0.0172209	0.0150906	0.00322058	-0.00112706	0.21305	1	R>L & F>M
gssubcentral	0.0371463	0.0680272	0.0348844	0.063927	-0.00226194	-0.00410021	-0.08152	1	L>R & M>F
gscingulant	-0.127054	0.0523032	-0.124626	0.0512846	0.00242819	-0.00101862	0.11032	1	R>L & F>M
gscingulmidpost	-0.0522341	0.0730011	-0.0484792	0.0704761	0.00375492	-0.002525	-0.06545	1	R>L & M>F
gcingulpostdorsal	0.0334349	0.0825568	0.0223112	0.0790508	-0.0111238	-0.00350605	-0.11183	1	L>R & M>F
gcingulpostventral	-0.0583283	0.0961102	-0.0665707	0.0955384	-0.00824247	-0.000571806	-0.13501	1	R>L & M>F
gfrontsup	0.0406707	0.0439497	0.0377938	0.0431757	-0.00287693	-0.000773953	-0.08883	1	L>R & M>F
ginslgscentins	-0.00844983	0.0752954	0.00290189	0.0756785	0.0113517	0.000383069	0.11659	1	Males R>L & Females L>R & AI F>M
ginsularshort	0.0224733	0.0618847	0.0266572	0.0618	0.00418388	-8.46981e-05	-0.07642	1	L>R & M>F
goccipitalmiddle	-0.0446385	0.0848578	-0.0331197	0.0801302	0.0115187	-0.00472764	0.1072	1	R>L & F>M
goccipitalsup	-0.0709706	0.0758866	-0.071301	0.074533	-0.000330362	-0.00135353	-0.06688	1	R>L & M>F
goctempmedlingual	0.0178787	0.0845297	0.012545	0.0782651	-0.00533365	-0.00626469	-0.11801	1	L>R & M>F
gparietinfangular	-0.0859894	0.0817148	-0.0797118	0.0764584	0.00627764	-0.00525637	0.09088	1	R>L & F>M
gparietinfsupramar	0.0666596	0.0760224	0.0534293	0.0716302	-0.0132303	-0.00439216	-0.20897	1	L>R & M>F
gprecuneus	0.0429454	0.058112	0.0495778	0.0554302	0.00663241	-0.0026818	0.08424	1	L>R & F>M
gtempsuplateral	0.0637785	0.0570151	0.0590492	0.0550991	-0.00472929	-0.00191601	-0.17655	1	L>R & M>F
gtempsupplanpolar	-0.0365124	0.0854285	-0.051704	0.0861749	-0.0151916	0.000746403	-0.16383	1	R>L & M>F
gtempsupplantempo	0.0709141	0.108781	0.0523259	0.100962	-0.0185882	-0.00781885	-0.12312	1	L>R & M>F
latfispost	-0.13292	0.059639	-0.147717	0.0547722	-0.0147977	-0.0048668	-0.20053	1	R>L & M>F
poleoccipital	-0.245014	0.0709088	-0.247433	0.0710254	-0.00241872	0.000116584	-0.07755	1	R>L & M>F
poletemporal	-0.0210237	0.0586792	-0.031448	0.0545766	-0.0104242	-0.00410263	-0.24581	1	R>L & M>F
scalcarine	0.00102884	0.0635146	0.0013054	0.0608586	0.000276561	-0.00265601	-0.10697	1	L>R & M>F
sintraparietptrans	-0.0611627	0.080047	-0.0528628	0.0754385	0.00829996	-0.00460849	0.0979	1	R>L & F>M
socsuptransversal	-0.0425916	0.102638	-0.0304902	0.094673	0.0121014	-0.00796547	0.1364	1	R>L & F>M
soctemplat	-0.0879724	0.110099	-0.0767465	0.110535	0.0112259	0.000435457	0.07277	1	R>L & F>M
soctempmedlingual	0.0338635	0.0672949	0.0402192	0.0641871	0.00635579	-0.00310784	0.09285	1	L>R & F>M
spostcentral	0.0971267	0.0824271	0.087716	0.076931	-0.00941064	-0.0054961	-0.16788	1	L>R & M>F
sprecentralinfpart	0.00334795	0.094126	-0.00140665	0.0855497	-0.0047546	-0.0085763	-0.09166	1	Males L>R & Females R>L & AI M>F
N.B. L: Left Measure, R: Right Measure, M: Males, F:Females. S: sulcus, g: gyrus.

### Sheet: Table 2. SA
Table 3. Cortical Mean Thickness AIs that Significantly Differ between Females and Males
Region	Mean Males	SD Males	Mean Females	SD Females	Mean_Diff	SD_Diff	Sex_Estimate	p < (0.05/(5*306))	Type
gssubcentral	0.0188165	0.0668883	0.0184977	0.063685	-0.000318801	-0.00320333	-0.0704	1	L>R & M>F
gstransvfrontopol	-0.224572	0.0734217	-0.216269	0.0745644	0.00830341	0.00114271	0.0962	1	R>L & F>M
gscingulant	-0.1366	0.050402	-0.135944	0.0494438	0.000655873	-0.000958137	0.08	1	R>L & F>M
gcingulpostventral	0.0042627	0.0810308	-0.00370495	0.0790933	-0.00796766	-0.00193745	-0.1365	1	Males L>R & Females R>L & AI M>F
gfrontsup	0.0451418	0.0430767	0.040579	0.0424689	-0.00456273	-0.00060779	-0.0796	1	L>R & M>F
ginslgscentins	0.0222737	0.0844406	0.0366029	0.0849545	0.0143292	0.000513921	0.1285	1	L>R & F>M
goccipitalmiddle	-0.0314008	0.0824563	-0.0188673	0.0772155	0.0125335	-0.00524072	0.1235	1	R>L & F>M
goctemplatfusifor	-0.03501	0.0819164	-0.0251068	0.0789074	0.00990318	-0.00300904	0.0996	1	R>L & F>M
goctempmedlingual	0.0160488	0.0579177	0.0149774	0.0533163	-0.00107141	-0.00460146	-0.1081	1	L>R & M>F
gorbital	-0.0633485	0.0382444	-0.0585362	0.0377546	0.0048123	-0.000489767	0.111	1	R>L & F>M
gparietinfangular	-0.0720304	0.0788537	-0.0654625	0.0736132	0.00656791	-0.00524057	0.1151	1	R>L & F>M
gparietinfsupramar	0.0708278	0.0755356	0.0569697	0.0701069	-0.0138581	-0.00542878	-0.1798	1	L>R & M>F
gtempsupgttransv	0.128767	0.103588	0.124144	0.0997886	-0.00462385	-0.00379891	-0.1191	1	L>R & M>F
gtempsuplateral	0.0440705	0.0544685	0.0365589	0.0521113	-0.00751159	-0.00235716	-0.1977	1	L>R & M>F
gtempsupplanpolar	-0.0723799	0.0923896	-0.0908422	0.0938454	-0.0184623	0.00145574	-0.1887	1	R>L & M>F
gtempsupplantempo	0.079697	0.0983006	0.0635927	0.0904624	-0.0161043	-0.00783822	-0.0999	1	L>R & M>F
latfispost	-0.102246	0.0515704	-0.116984	0.0460083	-0.0147381	-0.00556211	-0.1955	1	R>L & M>F
poletemporal	-0.0344754	0.0469077	-0.0396474	0.0447242	-0.00517205	-0.00218351	-0.1368	1	R>L & M>F
scalcarine	0.0172209	0.0562393	0.0187893	0.052844	0.00156842	-0.00339536	-0.1128	1	L>R & M>F
scingulmarginalis	-0.0830118	0.0611871	-0.077027	0.0590647	0.00598479	-0.00212238	0.0942	1	R>L & F>M
scollattransvpost	0.0427159	0.12106	0.0385126	0.124418	-0.00420325	0.00335756	-0.0741	1	L>R & M>F
sintraparietptrans	-0.0566153	0.0752222	-0.0478255	0.0711065	0.00878975	-0.00411569	0.1069	1	R>L & F>M
socsuptransversal	-0.0438843	0.0939925	-0.0357712	0.0883385	0.00811309	-0.00565407	0.1209	1	R>L & F>M
soccipitalant	-0.0399332	0.137562	-0.0276679	0.132583	0.0122653	-0.00497916	0.0663	1	R>L & F>M
soctemplat	-0.0901741	0.105357	-0.0788088	0.106402	0.0113653	0.00104509	0.068	1	R>L & F>M
soctempmedlingual	0.011167	0.0574774	0.0199523	0.0552648	0.00878533	-0.00221264	0.1272	1	L>R & F>M
sorbitalmedolfact	-0.0534877	0.0606829	-0.0492833	0.0605061	0.00420445	-0.000176855	0.0832	1	R>L & F>M
spostcentral	0.0688901	0.0715009	0.0602186	0.0668571	-0.00867157	-0.00464381	-0.1715	1	L>R & M>F
sprecentralinfpart	-0.0112139	0.085798	-0.0161715	0.0784279	-0.00495768	-0.00737006	-0.0822	1	R>L & M>F
N.B. L: Left Measure, R: Right Measure, M: Males, F:Females. S: sulcus, g: gyrus. Destrieux a2009s Atlas.

### Sheet: Table 3. MT
Table 3. Cortical Mean Thickness AIs that Significantly Differ between Females and Males
Region	Mean Males	SD Males	Mean Females	SD Females	Mean_Diff	SD_Diff	Sex_Estimate	p < (0.05/(5*306))	Type
gstransvfrontopol	0.00949108	0.0386459	0.00606057	0.0375484	-0.00343051	-0.00109754	-0.087	1	L>R & M>F
gcingulpostdorsal	-0.0104596	0.0300669	-0.0123904	0.0287088	-0.00193079	-0.00135802	-0.0605	1	R>L & M>F
gfrontinforbital	0.0105905	0.0437859	0.00693664	0.0434471	-0.00365384	-0.000338779	-0.06503	1	L>R & M>F
gfrontmiddle	0.00382764	0.0238014	0.00500817	0.0231429	0.00118053	-0.00065847	0.06598	1	L>R & F>M
gfrontsup	0.00358228	0.0215984	0.00478345	0.0203018	0.00120117	-0.00129659	0.08202	1	L>R & F>M
ginsularshort	0.0331462	0.0500572	0.0252177	0.0494453	-0.00792854	-0.000611957	-0.14688	1	L>R & M>F
goctempmedlingual	-0.000379306	0.0438122	-0.00322482	0.041994	-0.00284551	-0.00181814	-0.0632	1	R>L & M>F
gorbital	-0.00304476	0.0301114	-0.0086618	0.0299445	-0.00561704	-0.000166941	-0.17366	1	R>L & M>F
gparietinfangular	-0.00225233	0.0274367	-0.00117327	0.0275388	0.00107905	0.00010215	0.06184	1	R>L & F>M
gparietinfsupramar	-0.00332143	0.0265251	-0.00203588	0.0258735	0.00128555	-0.000651636	0.07534	1	R>L & F>M
gpostcentral	0.0112529	0.0413084	0.0119571	0.0420766	0.000704178	0.000768232	0.07831	1	L>R & F>M
gprecuneus	0.00298536	0.0275407	0.00524724	0.0264623	0.00226188	-0.00107841	0.0972	1	L>R & F>M
gtempsupgttransv	-0.0141701	0.0521451	-0.0103016	0.050597	0.00386848	-0.00154816	0.07296	1	R>L & F>M
gtempsuplateral	-0.00175789	0.029416	-0.00075668	0.0297201	0.00100121	0.00030409	0.06485	1	R>L & F>M
gtempsupplanpolar	0.0152842	0.0578512	0.0171243	0.0618299	0.00184003	0.00397864	0.06752	1	L>R & F>M
gtemporalmiddle	-0.00418682	0.0271509	-0.00380425	0.0277472	0.000382562	0.000596253	0.0659	1	R>L & F>M
latfisanthorizont	-0.00513859	0.0554784	-0.00942157	0.0584415	-0.00428299	0.00296311	-0.07058	1	R>L & M>F
latfispost	-0.0138525	0.0314152	-0.0104821	0.0301437	0.00337037	-0.00127145	0.12299	1	R>L & F>M
poletemporal	0.00280607	0.0344625	0.00019382	0.034135	-0.00261225	-0.000327474	-0.05671	1	L>R & M>F
scalcarine	-0.0130757	0.0324962	-0.0153283	0.0319559	-0.0022526	-0.000540259	-0.09344	1	R>L & M>F
scentral	0.0140529	0.0348447	0.0116491	0.0342826	-0.00240377	-0.000562057	-0.04687	1	L>R & M>F
scircularinsulainf	0.0169043	0.0392445	0.0136788	0.0411565	-0.00322545	0.00191206	-0.07306	1	L>R & M>F
scircularinsulasup	-0.0120274	0.0237699	-0.00939301	0.0232976	0.00263436	-0.000472351	0.10529	1	R>L & F>M
scollattransvant	0.000822548	0.0428116	0.000721881	0.0477182	-0.000100667	0.00490655	0.06382	1	L>R & F>M
sfrontmiddle	0.00110434	0.027919	0.00217052	0.0277854	0.00106618	-0.000133536	0.06534	1	L>R & F>M
sintraparietptrans	0.00568167	0.024956	0.00332939	0.0240612	-0.00235228	-0.000894876	-0.08449	1	L>R & M>F
socsuptransversal	-0.00326679	0.0300514	-0.000793676	0.0298807	0.00247312	-0.000170671	0.07422	1	R>L & F>M
sorbitalmedolfact	0.00259565	0.0401398	-0.000283834	0.0399687	-0.00287949	-0.000171137	-0.09558	1	Males L>R & Females R>L & AI M>F
ssubparietal	-0.011718	0.0295782	-0.0145284	0.0297815	-0.00281042	0.00020326	-0.07207	1	R>L & M>F
stemporaltransverse	-0.0371252	0.0697508	-0.0295691	0.0708819	0.00755607	0.00113117	0.10271	1	R>L & F>M
N.B. L: Left Measure, R: Right Measure, M: Males, F:Females. S: sulcus, g: gyrus. Destrieux a2009s Atlas.

### Sheet: Sex_Direction_Volumes_table
Table 4. Number of Regions by Sex Difference and AI
	Volumes	Surface Areas	Mean Thicknesses
L>R & F>M	4	2	7
L>R & M>F	13	10	7
Males L>R & Females R>L & AI M>F	3	1	1
Males R>L & Females L>R & AI F>M	3	0	0
R>L & F>M	18	12	9
R>L & M>F	22	4	6
N.B. L: Left Measure, R: Right Measure, M: Males, F:Females. Measure: Volume or Surface or Mean Thickness.
