## Supplemental Tables for "Comparing Brain Asymmetries Independently of Brain Size": Supplemental_Tables_H_Q4_Sex_Variance_results.xlsx

### Sheet: Table 1. Global Measures
Table 1. Sex differences in asymmetry variance across global measures
Global Measure	F	p	p < 0.05/306	Male SD	Female SD	VR (F/M)	F>M	M>F
Cerebellum GM ASEG	185.07	4.73979e-42	1	0.02025	0.018116	0.894616	0	1
Cerebellum GM FAST	675.456	1.29596e-147	1	0.0196943	0.0151662	0.770083	0	1
Cerebellum WM	0.289574	0.590497	0	0.0383368	0.0401788	1.04805	0	0
Cerebral GM ASEG	75.2231	4.36534e-18	1	0.00811637	0.00743088	0.915543	0	1
Cerebral WM	31.7791	1.73944e-08	1	0.00650364	0.00602927	0.927062	0	1
Cortical GMV	68.2407	1.49272e-16	1	0.00831195	0.00760246	0.914642	0	1
Cortical MCT	5.32966	0.0209708	0	0.00980356	0.00945549	0.964495	0	0
Cortical TSA	3.05783	0.0803566	0	0.00549519	0.00531674	0.967527	0	0
Subseg	24.5192	7.38825e-07	1	0.0105164	0.00984814	0.93646	0	1
TBV	21.3309	3.87704e-06	1	1.02089	0.972625	0.952727	0	1
		Total	7				0	7
		%	70

### Sheet: Table 2. Volumes
Table 2. Sex differences in asymmetry variance across volumes
Volumes	F	p	p < 0.05/306	Male SD	Female SD	VR	F>M	M>F
accessorybasalnucleus	10.3269	0.00131212	0	0.0475326	0.0491906	1.03488	0	0
accumbensarea	3.87995	0.0488731	0	0.0713889	0.0703935	0.986057	0	0
anterioramygdaloidareaaaa	1.31423	0.251637	0	0.0648767	0.064385	0.99242	0	0
av	149.757	2.27023e-34	1	0.0664264	0.0602552	0.907097	0	1
basalnucleus	0.819377	0.365368	0	0.0406024	0.0403628	0.9941	0	0
ca1body	47.8815	4.59853e-12	1	0.0892844	0.0828917	0.9284	0	1
ca1head	32.7903	1.03416e-08	1	0.0407906	0.0389741	0.955469	0	1
ca3body	136.901	1.43362e-31	1	0.0834304	0.0755512	0.90556	0	1
ca3head	60.0352	9.54551e-15	1	0.0629293	0.0592708	0.941863	0	1
ca4body	33.8057	6.13812e-09	1	0.0474617	0.0450189	0.94853	0	1
ca4head	7.85351	0.00507476	0	0.0472875	0.0458509	0.96962	0	0
caudate	163.537	2.27467e-37	1	0.0270076	0.0233865	0.865923	0	1
cem	4.59041	0.0321577	0	0.0495426	0.0486712	0.98241	0	0
centralnucleus	2.16106	0.141555	0	0.100675	0.0996824	0.990139	0	0
choroidplexus	63.8494	1.38011e-15	1	0.0965247	0.10268	1.06377	1	0
cl	63.7587	1.44506e-15	1	0.0977283	0.0917165	0.938485	0	1
cm	74.0855	7.75878e-18	1	0.0342438	0.0318049	0.928778	0	1
corticalnucleus	33.0518	9.04114e-09	1	0.102709	0.0987188	0.96115	0	1
corticoamygdaloidtransitio	12.9781	0.000315548	0	0.0613686	0.0639166	1.04152	0	0
fimbria	17.0646	3.62075e-05	1	0.150741	0.144732	0.960133	0	1
gcingulpostdorsal	23.5715	1.2083e-06	1	0.0814014	0.0782308	0.961051	0	1
gcingulpostventral	0.88438	0.347011	0	0.0931625	0.0924766	0.992637	0	0
gcmldgbody	19.3637	1.08334e-05	1	0.046874	0.0451292	0.962776	0	1
gcmldghead	12.4885	0.000409948	0	0.0483276	0.0468026	0.968445	0	0
gcuneus	13.0442	0.000304612	0	0.0599871	0.0578859	0.964971	0	0
gfrontinfopercular	128.414	1.01555e-29	1	0.0757008	0.0692683	0.915028	0	1
gfrontinforbital	0.355964	0.55076	0	0.115768	0.115083	0.994082	0	0
gfrontinftriangul	15.4366	8.54666e-05	1	0.112483	0.108525	0.964814	0	1
gfrontmiddle	1.16688	0.28005	0	0.0577644	0.05716	0.989536	0	0
gfrontsup	5.88864	0.0152435	0	0.0392871	0.0384678	0.979144	0	0
ginslgscentins	0.807756	0.36879	0	0.0731557	0.0736275	1.00645	0	0
ginsularshort	2.98827	0.083878	0	0.0580075	0.0587219	1.01232	0	0
goccipitalmiddle	63.2469	1.87293e-15	1	0.0809883	0.0762374	0.941338	0	1
goccipitalsup	7.03032	0.0080174	0	0.070842	0.069108	0.975523	0	0
goctemplatfusifor	15.1925	9.72515e-05	1	0.0787979	0.0767586	0.97412	0	1
goctempmedlingual	74.5218	6.22283e-18	1	0.0771161	0.0714959	0.92712	0	1
goctempmedparahip	100.269	1.42194e-23	1	0.0791149	0.0729492	0.922067	0	1
gorbital	10.0688	0.00150918	0	0.03954	0.0386123	0.976539	0	0
gparietalsup	24.6212	7.00783e-07	1	0.0658658	0.0633656	0.962041	0	1
gparietinfangular	81.8178	1.56005e-19	1	0.0785049	0.0731253	0.931474	0	1
gparietinfsupramar	51.9665	5.74896e-13	1	0.0740166	0.0696553	0.941076	0	1
gpostcentral	7.89147	0.00496934	0	0.0714654	0.0699039	0.978151	0	0
gprecentral	32.4381	1.23945e-08	1	0.0516033	0.0489813	0.949189	0	1
gprecuneus	30.0796	4.1728e-08	1	0.0543063	0.0520631	0.958694	0	1
grectus	1.45066	0.228429	0	0.0632245	0.0636902	1.00737	0	0
grey matter in crus i cerebellum	279.452	1.65959e-62	1	0.0443999	0.0382011	0.860387	0	1
grey matter in crus ii cerebellum	169.624	1.08357e-38	1	0.041562	0.0370353	0.891086	0	1
grey matter in iiv cerebellum	16.9266	3.8935e-05	1	0.0426083	0.0413677	0.970885	0	1
grey matter in ix cerebellum	111.642	4.65376e-26	1	0.0443417	0.0404596	0.91245	0	1
grey matter in v cerebellum	1.43967	0.230201	0	0.0424238	0.0426467	1.00526	0	0
grey matter in vi cerebellum	68.2638	1.47626e-16	1	0.0406082	0.0379419	0.934341	0	1
grey matter in viib cerebellum	292.157	2.96989e-65	1	0.0469322	0.0402771	0.858197	0	1
grey matter in viiia cerebellum	393.156	4.7304e-87	1	0.0568231	0.0480115	0.844928	0	1
grey matter in viiib cerebellum	145.415	2.00795e-33	1	0.063749	0.0578962	0.908189	0	1
grey matter in x cerebellum	0.329721	0.565827	0	0.0634141	0.064025	1.00963	0	0
gscingulant	9.51101	0.00204387	0	0.0512363	0.0503493	0.982688	0	0
gscingulmidant	50.1025	1.48409e-12	1	0.0950397	0.0898355	0.945242	0	1
gscingulmidpost	15.018	0.000106665	1	0.0713871	0.0692411	0.969938	0	1
gsfrontomargin	8.54872	0.00345966	0	0.0709222	0.0725621	1.02312	0	0
gsoccipitalinf	0.000444127	0.983186	0	0.0953606	0.0951919	0.998231	0	0
gsparacentral	84.3532	4.33813e-20	1	0.0681404	0.0631456	0.926698	0	1
gssubcentral	57.722	3.08717e-14	1	0.0664878	0.062524	0.940383	0	1
gstransvfrontopol	1.28052	0.257809	0	0.0750361	0.0743355	0.990663	0	0
gsubcallosal	178.977	1.00016e-40	1	0.138056	0.154747	1.12089	1	0
gtemporalinf	2.69586	0.100617	0	0.071612	0.0706831	0.987028	0	0
gtemporalmiddle	25.1679	5.2782e-07	1	0.0561139	0.0538481	0.959622	0	1
gtempsupgttransv	30.1998	3.92216e-08	1	0.107148	0.102498	0.956602	0	1
gtempsuplateral	29.1855	6.61599e-08	1	0.0541103	0.0519214	0.959547	0	1
gtempsupplanpolar	0.253927	0.614326	0	0.0816639	0.0820973	1.00531	0	0
gtempsupplantempo	105.296	1.13197e-24	1	0.105092	0.0968641	0.921708	0	1
hata	5.91529	0.0150145	0	0.0868696	0.0857231	0.986803	0	0
hippocampalfissure	0.201571	0.653458	0	0.0758637	0.0752997	0.992566	0	0
hippocampaltl	3.36701	0.0665222	0	0.0426406	0.0428253	1.00433	0	0
inflatvent	259.632	3.20122e-58	1	0.199431	0.224317	1.12478	1	0
lateralnucleus	21.038	4.51678e-06	1	0.0362075	0.0348391	0.962205	0	1
lateralventricle	85.0982	2.97868e-20	1	0.104423	0.0978777	0.937315	0	1
latfisanthorizont	0.0306423	0.861042	0	0.140941	0.140894	0.999661	0	0
latfisantvertical	19.2616	1.14281e-05	1	0.182689	0.175475	0.960508	0	1
latfispost	115.856	5.58385e-27	1	0.0579568	0.0534621	0.922447	0	1
ld	290.883	5.54303e-65	1	0.198778	0.172885	0.869739	0	1
lgn	88.3359	5.81629e-21	1	0.0662024	0.0611507	0.923693	0	1
lp	26.7862	2.28394e-07	1	0.0600547	0.0574324	0.956333	0	1
lsg	1.48788	0.222554	0	0.121483	0.121341	0.998831	0	0
mdl	0.586216	0.443891	0	0.0417293	0.0419394	1.00504	0	0
mdm	96.8402	7.99631e-23	1	0.0326478	0.0301047	0.922104	0	1
medialnucleus	0.652699	0.419155	0	0.151197	0.15076	0.997105	0	0
mgn	89.2797	3.61329e-21	1	0.0672251	0.0621797	0.924947	0	1
molecularlayerhpbody	23.5301	1.23455e-06	1	0.0638985	0.061265	0.958785	0	1
molecularlayerhphead	0.41621	0.518838	0	0.0498694	0.0504729	1.0121	0	0
mvre	135.846	2.43411e-31	1	0.0897541	0.0816885	0.910136	0	1
pallidum	8.99565	0.00270795	0	0.0299058	0.0291615	0.975114	0	0
paralaminarnucleus	32.3958	1.26672e-08	1	0.0484839	0.0463133	0.955232	0	1
parasubiculum	21.3075	3.92467e-06	1	0.104764	0.10127	0.966648	0	1
pc	1.82058	0.177253	0	0.0671588	0.0681531	1.01481	0	0
pf	96.0551	1.18758e-22	1	0.0466639	0.0424913	0.91058	0	1
poleoccipital	0.530546	0.466382	0	0.0638161	0.0631124	0.988974	0	0
poletemporal	93.5622	4.17121e-22	1	0.0550922	0.0507734	0.921608	0	1
presubiculumbody	89.57	3.12136e-21	1	0.0616728	0.0569436	0.923318	0	1
presubiculumhead	34.5028	4.29123e-09	1	0.0527018	0.0505225	0.958648	0	1
pt	18.571	1.64097e-05	1	0.0445738	0.0430721	0.966309	0	1
pua	18.6398	1.58287e-05	1	0.0383457	0.0369459	0.963495	0	1
pui	0.425404	0.514257	0	0.0508813	0.0506156	0.994777	0	0
pul	1.2206	0.26925	0	0.0684137	0.0679696	0.993508	0	0
pum	51.2932	8.09719e-13	1	0.0371785	0.0350452	0.942621	0	1
putamen	24.3899	7.90095e-07	1	0.0234722	0.0216216	0.921156	0	1
scalcarine	18.4034	1.79171e-05	1	0.0620337	0.0597264	0.962806	0	1
scentral	0.0905031	0.76354	0	0.0490461	0.0490861	1.00082	0	0
scingulmarginalis	23.9897	9.72434e-07	1	0.0703114	0.0677255	0.963222	0	1
scircularinsulaant	67.6135	2.05056e-16	1	0.0847806	0.0793433	0.935867	0	1
scircularinsulnf	1.1808	0.2772	0	0.0581789	0.058355	1.00303	0	0
scircularinsulasup	2.28402	0.130721	0	0.0506967	0.0512054	1.01003	0	0
scollattransvant	0.781795	0.376598	0	0.088223	0.0890023	1.00883	0	0
scollattransvpost	0.183053	0.668765	0	0.142363	0.141774	0.995865	0	0
sfrontinf	66.3027	3.98251e-16	1	0.0936707	0.0876217	0.935423	0	1
sfrontmiddle	1.2067	0.271994	0	0.0987548	0.0976037	0.988344	0	0
sfrontsup	20.7562	5.23228e-06	1	0.0798037	0.0773382	0.969106	0	1
sintermprimjensen	9.27543	0.00232406	0	0.238311	0.234282	0.983094	0	0
sintraparietptrans	67.192	2.53837e-16	1	0.078674	0.0741112	0.942004	0	1
soccipitalant	28.441	9.71409e-08	1	0.154914	0.149266	0.963547	0	1
socmiddlelunatus	4.47994	0.0343013	0	0.129535	0.126956	0.980088	0	0
socsuptransversal	93.4808	4.3456e-22	1	0.101664	0.0939254	0.923878	0	1
soctemplat	1.18266	0.276823	0	0.109766	0.110178	1.00375	0	0
soctempmedlingual	37.48	9.32452e-10	1	0.0664994	0.0634124	0.953579	0	1
sorbitalhshaped	0.345693	0.556565	0	0.0499315	0.0492284	0.98592	0	0
sorbitallateral	9.50528	0.00205027	0	0.143307	0.14691	1.02514	0	0
sorbitalmedolfact	3.37597	0.0661613	0	0.0626793	0.063431	1.01199	0	0
sparietooccipital	31.2717	2.25841e-08	1	0.0711269	0.0674766	0.948679	0	1
spericallosal	8.80798	0.003001	0	0.134793	0.132472	0.982782	0	0
spostcentral	75.4754	3.84278e-18	1	0.0810378	0.0759237	0.936893	0	1
sprecentralinfpart	158.195	3.30507e-36	1	0.0935895	0.085296	0.911384	0	1
sprecentralsuppart	33.2235	8.27784e-09	1	0.0982256	0.0941464	0.958471	0	1
ssuborbital	30.8812	2.76139e-08	1	0.147734	0.153577	1.03955	1	0
ssubparietal	11.2727	0.000787321	0	0.0959136	0.0929222	0.968812	0	0
stemporalinf	9.12839	0.00251838	0	0.0864569	0.0885082	1.02373	0	0
stemporalsup	90.9817	1.53175e-21	1	0.0555255	0.051457	0.926728	0	1
stemporaltransverse	6.13072	0.0132895	0	0.144904	0.14195	0.979614	0	0
subiculumbody	8.93767	0.00279525	0	0.0460312	0.044835	0.974013	0	0
subiculumhead	16.1283	5.93059e-05	1	0.0549923	0.0528742	0.961483	0	1
va	71.8256	2.43302e-17	1	0.0422865	0.0395585	0.935487	0	1
vamc	117.354	2.62941e-27	1	0.0422768	0.0386142	0.913367	0	1
ventraldc	0.176179	0.67468	0	0.0189139	0.0185659	0.981604	0	0
vla	81.2272	2.10205e-19	1	0.0276128	0.0256183	0.927771	0	1
vlp	44.469	2.61901e-11	1	0.0231387	0.0216293	0.934765	0	1
vm	4.93065	0.0263902	0	0.0412577	0.0405716	0.983369	0	0
vpl	8.87504	0.00289277	0	0.0327266	0.0319173	0.975272	0	0
wholeamygdala	0.650077	0.42009	0	0.0348377	0.0345598	0.992025	0	0
wholehippocampus	41.7259	1.06259e-10	1	0.0252027	0.0236918	0.940051	0	1
wholethalamus	34.9948	3.33369e-09	1	0.0160006	0.0149837	0.936443	0	1
		Total	86				4	82
		%	58.1081				2.7027	55.4054

### Sheet: Table 3. Surface Areas
Table 3. Sex differences in asymmetry variance across Surface Areas
Surface Areas	F	p	p < 0.05/306	Male SD	Female SD	VR	F>M	M>F
area of gcingulpostdorsal	51.3131	8.01551e-13	1	0.0868821	0.0819565	0.943308	0	1
area of gcingulpostventral	7.04052	0.00797184	0	0.0809934	0.0790769	0.976338	0	0
area of gcuneus	43.739	3.80116e-11	1	0.0531535	0.0502835	0.946006	0	1
area of gfrontinfopercular	111.467	5.07414e-26	1	0.0837252	0.0771267	0.921189	0	1
area of gfrontinforbital	0.434024	0.510025	0	0.11027	0.109385	0.991976	0	0
area of gfrontinftriangul	31.9976	1.55456e-08	1	0.11755	0.112293	0.955275	0	1
area of gfrontmiddle	1.60379	0.205375	0	0.060298	0.0596637	0.989482	0	0
area of gfrontsup	2.17613	0.140175	0	0.0430143	0.0423606	0.984802	0	0
area of ginslgscentins	0.00427611	0.947862	0	0.0835	0.0838411	1.00409	0	0
area of ginsularshort	6.79404	0.00914981	0	0.0841201	0.0855536	1.01704	0	0
area of goccipitalmiddle	76.3861	2.42517e-18	1	0.0817541	0.0767913	0.939296	0	1
area of goccipitalsup	29.0472	7.10513e-08	1	0.0667786	0.063561	0.951817	0	1
area of goctemplatfusifor	27.3599	1.69775e-07	1	0.0815845	0.0784577	0.961673	0	1
area of goctempmedlingual	79.5643	4.86815e-19	1	0.0577214	0.0532042	0.92174	0	1
area of goctempmedparahip	68.1524	1.56095e-16	1	0.0732364	0.0682464	0.931865	0	1
area of gorbital	0.597078	0.4397	0	0.0380912	0.037578	0.986529	0	0
area of gparietalsup	32.9617	9.46964e-09	1	0.0687487	0.065906	0.958651	0	1
area of gparietinfangular	81.7301	1.63067e-19	1	0.0781318	0.0730197	0.934572	0	1
area of gparietinfsupramar	85.5979	2.31483e-20	1	0.075044	0.0696768	0.928478	0	1
area of gpostcentral	19.8562	8.37246e-06	1	0.0601707	0.0584062	0.970674	0	1
area of gprecentral	4.12867	0.0421694	0	0.052517	0.0518443	0.98719	0	0
area of gprecuneus	57.6461	3.20855e-14	1	0.0608526	0.0574334	0.943811	0	1
area of grectus	2.79253	0.0947129	0	0.0548687	0.0556949	1.01506	0	0
area of gscingulant	10.0898	0.0014921	0	0.0501099	0.049072	0.979288	0	0
area of gscingulmidant	4.07033	0.0436498	0	0.0705343	0.0690054	0.978325	0	0
area of gscingulmidpost	23.9392	9.9828e-07	1	0.0648926	0.062587	0.964471	0	1
area of gsfrontomargin	1.04952	0.305625	0	0.0631156	0.0638718	1.01198	0	0
area of gsoccipitalinf	0.60018	0.438514	0	0.0855232	0.0851191	0.995275	0	0
area of gsparacentral	39.6782	3.02674e-10	1	0.0604913	0.057475	0.950137	0	1
area of gssubcentral	35.1398	3.09475e-09	1	0.0665095	0.0633166	0.951993	0	1
area of gstransvfrontopol	4.83966	0.0278183	0	0.073286	0.0744522	1.01591	0	0
area of gsubcallosal	214.078	2.38765e-48	1	0.154957	0.17464	1.12702	1	0
area of gtemporalinf	15.5827	7.91134e-05	1	0.0733503	0.0712341	0.97115	0	1
area of gtemporalmiddle	32.6602	1.10572e-08	1	0.0552035	0.0528576	0.957504	0	1
area of gtempsupgttransv	21.1414	4.27976e-06	1	0.101486	0.0977592	0.963279	0	1
area of gtempsuplateral	37.0645	1.15362e-09	1	0.0544062	0.0520648	0.956965	0	1
area of gtempsupplanpolar	1.67084	0.196153	0	0.090927	0.092061	1.01247	0	0
area of gtempsupplantempo	131.222	2.47883e-30	1	0.0936968	0.0859312	0.91712	0	1
area of latfisanthorizont	1.39582	0.237432	0	0.118177	0.119114	1.00793	0	0
area of latfisantvertical	39.583	3.17775e-10	1	0.186764	0.177061	0.94805	0	1
area of latfispost	185.888	3.1482e-42	1	0.0502192	0.0450751	0.897566	0	1
area of poleoccipital	25.4955	4.45429e-07	1	0.0507192	0.0489949	0.966003	0	1
area of poletemporal	42.4403	7.37706e-11	1	0.0468546	0.044683	0.953652	0	1
area of scalcarine	42.3808	7.60467e-11	1	0.0559305	0.0525054	0.938761	0	1
area of scentral	4.7472	0.029352	0	0.0360985	0.0353368	0.9789	0	0
area of scingulmarginalis	26.6922	2.39768e-07	1	0.0609155	0.0588023	0.965309	0	1
area of scircularinsulaant	112.591	2.88314e-26	1	0.0840854	0.0774204	0.920734	0	1
area of scircularinsulnf	12.2167	0.000474158	0	0.0457058	0.0444054	0.971549	0	0
area of scircularinsulasup	0.0568994	0.811467	0	0.0434688	0.0436414	1.00397	0	0
area of scollattransvant	0.0935544	0.759708	0	0.0788473	0.0789024	1.0007	0	0
area of scollattransvpost	11.9193	0.00055615	0	0.120129	0.12306	1.0244	0	0
area of sfrontinf	64.9436	7.92731e-16	1	0.0824484	0.0770562	0.9346	0	1
area of sfrontmiddle	2.3043	0.129025	0	0.0844345	0.083443	0.988257	0	0
area of sfrontsup	46.5296	9.15726e-12	1	0.0692559	0.0656939	0.948567	0	1
area of sintermprimjensen	0.111462	0.738488	0	0.264783	0.264942	1.0006	0	0
area of sintraparietptrans	56.9036	4.6775e-14	1	0.074969	0.0707952	0.944327	0	1
area of soccipitalant	25.0758	5.53644e-07	1	0.137541	0.132434	0.962868	0	1
area of socmiddlelunatus	0.00859844	0.92612	0	0.117643	0.117093	0.995318	0	0
area of socsuptransversal	60.2456	8.57883e-15	1	0.0935745	0.0878981	0.939338	0	1
area of soctemplat	2.93562	0.0866536	0	0.105173	0.106198	1.00974	0	0
area of soctempmedlingual	20.7544	5.23709e-06	1	0.0572055	0.0549655	0.960844	0	1
area of sorbitalhshaped	1.05919	0.303406	0	0.0454971	0.0447379	0.983314	0	0
area of sorbitallateral	39.0109	4.25827e-10	1	0.136617	0.143042	1.04703	1	0
area of sorbitalmedolfact	0.555891	0.455925	0	0.0601679	0.0600299	0.997707	0	0
area of sparietooccipital	19.6911	9.12751e-06	1	0.0678393	0.06517	0.960652	0	1
area of spericallosal	12.2464	0.000466679	0	0.104548	0.107688	1.03003	0	0
area of spostcentral	71.513	2.84983e-17	1	0.0713233	0.066817	0.936818	0	1
area of sprecentralinfpart	139.985	3.04958e-32	1	0.0856837	0.0784196	0.915222	0	1
area of sprecentralsuppart	10.6739	0.00108751	0	0.0916493	0.0895006	0.976555	0	0
area of ssuborbital	25.6972	4.01246e-07	1	0.13481	0.139853	1.03741	1	0
area of ssubparietal	11.4998	0.000696728	0	0.0932547	0.0903089	0.968411	0	0
area of stemporalinf	21.4293	3.6832e-06	1	0.0851816	0.0883644	1.03736	1	0
area of stemporalsup	120.445	5.56227e-28	1	0.0505974	0.0463807	0.916661	0	1
area of stemporaltransverse	5.91334	0.0150312	0	0.138463	0.134113	0.968583	0	0
		Total	43				4	39
		%	58.1081				5.40541	52.7027
166
54.2484

### Sheet: Table 4. Mean Thicknesses
Table 4. Sex differences in asymmetry variance across Mean Thicknesses
Mean Thicknesses	F	p	p < 0.05/306	Male SD	Female SD	VR	F>M	M>F
mean thickness of gcingulpostdorsal	21.1579	4.24306e-06	1	0.0288857	0.027822	0.963175	0	1
mean thickness of gcingulpostventral	0.0395314	0.842401	0	0.0512032	0.0512691	1.00129	0	0
mean thickness of gcuneus	3.65933	0.0557635	0	0.031883	0.0323694	1.01526	0	0
mean thickness of gfrontinfopercular	0.70509	0.401084	0	0.0267298	0.0269066	1.00662	0	0
mean thickness of gfrontinforbital	1.33616	0.24772	0	0.0424207	0.0421278	0.993095	0	0
mean thickness of gfrontinftriangul	0.190138	0.662804	0	0.0302989	0.0302949	0.999867	0	0
mean thickness of gfrontmiddle	4.15402	0.0415426	0	0.0198234	0.0192426	0.970702	0	0
mean thickness of gfrontsup	36.1727	1.82203e-09	1	0.0169398	0.0157516	0.929861	0	1
mean thickness of ginslgscentins	7.53633	0.0060495	0	0.0520377	0.053003	1.01855	0	0
mean thickness of ginsularshort	0.22917	0.632143	0	0.0476747	0.0475521	0.99743	0	0
mean thickness of goccipitalmiddle	5.04328	0.0247273	0	0.0247754	0.0252488	1.01911	0	0
mean thickness of goccipitalsup	66.2818	4.02485e-16	1	0.033535	0.0358086	1.0678	1	0
mean thickness of goctemplatfusifor	4.21485	0.0400784	0	0.0290093	0.02831	0.975894	0	0
mean thickness of goctempmedlingual	14.5591	0.000136044	1	0.0371803	0.0359891	0.96796	0	1
mean thickness of goctempmedparahip	59.8916	1.02665e-14	1	0.0424909	0.0398245	0.937248	0	1
mean thickness of gorbital	0.0264518	0.870803	0	0.0266907	0.0265803	0.995864	0	0
mean thickness of gparietalsup	9.17389	0.00245655	0	0.0242592	0.0235877	0.97232	0	0
mean thickness of gparietinfangular	0.739086	0.389959	0	0.0241903	0.0244412	1.01037	0	0
mean thickness of gparietinfsupramar	4.3369	0.0373014	0	0.0238425	0.0234664	0.984226	0	0
mean thickness of gpostcentral	7.14034	0.00754005	0	0.0350841	0.0361487	1.03035	0	0
mean thickness of gprecentral	40.592	1.89689e-10	1	0.032413	0.0307368	0.948286	0	1
mean thickness of gprecuneus	10.0545	0.00152099	0	0.0247001	0.02394	0.969223	0	0
mean thickness of grectus	0.537593	0.463436	0	0.0373314	0.0372826	0.998694	0	0
mean thickness of gscingulant	0.00700116	0.933317	0	0.0243823	0.0244336	1.00211	0	0
mean thickness of gscingulmidant	139.541	3.81209e-32	1	0.0508135	0.046511	0.915328	0	1
mean thickness of gscingulmidpost	0.0432029	0.835345	0	0.0284741	0.0283132	0.994349	0	0
mean thickness of gsfrontomargin	32.0036	1.54976e-08	1	0.0350229	0.0364574	1.04096	1	0
mean thickness of gsoccipitalinf	85.1667	2.87758e-20	1	0.0358028	0.0385343	1.07629	1	0
mean thickness of gsparacentral	54.0032	2.04128e-13	1	0.038749	0.0360572	0.930531	0	1
mean thickness of gssubcentral	0.339441	0.560155	0	0.0294713	0.0293695	0.996548	0	0
mean thickness of gstransvfrontopol	3.97929	0.04607	0	0.0349329	0.0341623	0.977939	0	0
mean thickness of gsubcallosal	109.153	1.62487e-25	1	0.0922535	0.100626	1.09076	1	0
mean thickness of gtemporalinf	23.2259	1.44595e-06	1	0.0264981	0.0275806	1.04085	1	0
mean thickness of gtemporalmiddle	26.3446	2.87005e-07	1	0.0234549	0.0243496	1.03815	1	0
mean thickness of gtempsupgttransv	18.9134	1.37143e-05	1	0.0505863	0.0491105	0.970827	0	1
mean thickness of gtempsuplateral	0.0197264	0.888305	0	0.0266953	0.0266793	0.999402	0	0
mean thickness of gtempsupplanpolar	25.4532	4.55292e-07	1	0.0516545	0.0540203	1.0458	1	0
mean thickness of gtempsupplantempo	6.29971	0.0120798	0	0.0393305	0.0401776	1.02154	0	0
mean thickness of latfisanthorizont	44.984	2.01391e-11	1	0.0547056	0.0576696	1.05418	1	0
mean thickness of latfisantvertical	2.86309	0.0906413	0	0.052969	0.0536724	1.01328	0	0
mean thickness of latfispost	26.5902	2.52754e-07	1	0.030006	0.0288671	0.962047	0	1
mean thickness of poleoccipital	35.2484	2.92693e-09	1	0.0356728	0.0373076	1.04583	1	0
mean thickness of poletemporal	0.410665	0.521636	0	0.0318384	0.0314468	0.987699	0	0
mean thickness of scalcarine	4.9285	0.0264231	0	0.0292246	0.0296294	1.01385	0	0
mean thickness of scentral	2.57864	0.108323	0	0.0287013	0.0290251	1.01128	0	0
mean thickness of scingulmarginalis	22.3234	2.31199e-06	1	0.0295608	0.0284172	0.961313	0	1
mean thickness of scircularinsulaant	27.133	1.90901e-07	1	0.0410713	0.0395284	0.962434	0	1
mean thickness of scircularinsulnf	25.6693	4.07091e-07	1	0.0341513	0.0357198	1.04593	1	0
mean thickness of scircularinsulasup	1.40428	0.236016	0	0.0218662	0.0217615	0.995209	0	0
mean thickness of scollattransvant	107.587	3.57311e-25	1	0.0402536	0.0439385	1.09154	1	0
mean thickness of scollattransvpost	15.2062	9.65489e-05	1	0.0471468	0.0487309	1.0336	1	0
mean thickness of sfrontinf	1.35055	0.245188	0	0.023492	0.0233879	0.995567	0	0
mean thickness of sfrontmiddle	0.565741	0.451961	0	0.0265097	0.0266888	1.00676	0	0
mean thickness of sfrontsup	6.81926	0.00902149	0	0.0199701	0.0193935	0.971124	0	0
mean thickness of sintermprimjensen	55.755	8.38187e-14	1	0.0576978	0.0612132	1.06093	1	0
mean thickness of sintraparietptrans	4.86681	0.0273839	0	0.0233113	0.0229947	0.986419	0	0
mean thickness of soccipitalant	2.47173	0.115919	0	0.0437771	0.0442717	1.0113	0	0
mean thickness of socmiddlelunatus	51.1539	8.69176e-13	1	0.0353164	0.0375736	1.06391	1	0
mean thickness of socsuptransversal	0.386941	0.533915	0	0.0293641	0.0294378	1.00251	0	0
mean thickness of soctemplat	68.5011	1.30834e-16	1	0.0366714	0.0393486	1.073	1	0
mean thickness of soctempmedlingual	6.05666	0.0138583	0	0.0324743	0.0330804	1.01867	0	0
mean thickness of sorbitalhshaped	0.0388436	0.84376	0	0.0304256	0.030255	0.994392	0	0
mean thickness of sorbitallateral	65.8392	5.03607e-16	1	0.0471549	0.0505379	1.07174	1	0
mean thickness of sorbitalmedolfact	0.115779	0.733661	0	0.0383999	0.0382808	0.996899	0	0
mean thickness of sparietooccipital	3.14004	0.0763998	0	0.0269001	0.027075	1.0065	0	0
mean thickness of spericallosal	0.600485	0.438398	0	0.0813872	0.0815349	1.00181	0	0
mean thickness of spostcentral	7.11297e-05	0.993271	0	0.0278975	0.0279208	1.00083	0	0
mean thickness of sprecentralinfpart	13.1474	0.000288283	0	0.0272989	0.0264627	0.96937	0	0
mean thickness of sprecentralsuppart	4.01827	0.045017	0	0.0325581	0.0321677	0.988009	0	0
mean thickness of ssuborbital	14.2308	0.00016194	1	0.0712019	0.0733239	1.0298	1	0
mean thickness of ssubparietal	0.646511	0.421368	0	0.029208	0.0295147	1.0105	0	0
mean thickness of stemporalinf	129.485	5.93004e-30	1	0.0376895	0.0415185	1.10159	1	0
mean thickness of stemporalsup	15.0261	0.000106209	1	0.0208435	0.0215873	1.03569	1	0
mean thickness of stemporaltransverse	1.62741	0.202069	0	0.0696095	0.0703779	1.01104	0	0
		Total	30				19	11
		%	40.5405				25.6757	14.8649

### Sheet: Table 5. Global Asym Markers
Table 5. Sex differences across Global Asymmetry Markers
Global Asymmetry Markers	F	p	p < 0.05/306	Male SD	Female SD	VR
Mean Thickness	1.01924	0.312706	0	0.00711492	0.00704361	0.989978
Surface Areas	1.4251	0.232573	0	0.0131007	0.0131812	1.00614
Volumes	1.17566	0.278247	0	0.00997659	0.00990283	0.992607
