## Supplemental Tables for "Comparing Brain Asymmetries Independently of Brain Size": Supplementel_Tables_I_CohensD_Destrieux_Desikan.xlsx

### Sheet: Table 1. Destrieux Volumes
Table 1. Quantification of Asymmetries across Cortical Volumes from the Destrieux Atlas with CohensD
Region	CI_low	CohensD	CI_high	t	p
gsfrontomargin	1.67527	1.52295	1.67527	299.616	0
gsoccipitalinf	1.08635	0.987577	1.08635	194.299	0
gsparacentral	0.970163	0.881955	0.970163	173.517	0
gssubcentral	0.60009	0.545529	0.60009	107.332	0
gstransvfrontopol	-2.68253	-2.46589	-2.44589	-485.136	0
gscingulant	-2.71718	-2.42891	-2.40912	-477.872	0
gscingulmidant	-0.840699	-0.829144	-0.8176	-163.103	0
gscingulmidpost	-0.711925	-0.7008	-0.624277	-137.856	0
gcingulpostdorsal	0.374495	0.340446	0.374495	66.9104	0
gcingulpostventral	-0.664725	-0.653745	-0.588713	-128.608	0
gcuneus	-0.0555862	-0.0456194	-0.0356508	-8.97393	2.98652e-19
gfrontinfopercular	0.0779583	0.0879393	0.0979214	17.3013	8.21614e-67
gfrontinforbital	0.550893	0.500805	0.550893	98.5251	0
gfrontinftriangul	0.892998	0.811805	0.892998	159.717	0
gfrontmiddle	0.800456	0.727678	0.800456	143.168	0
gfrontsup	0.988489	0.898614	0.988489	176.799	0
ginslgscentins	-0.0422236	-0.0322584	-0.0222936	-6.34646	2.2276e-10
ginsularshort	0.438903	0.398997	0.438903	78.4991	0
goccipitalmiddle	-0.477171	-0.466677	-0.456189	-91.8121	0
goccipitalsup	-0.958423	-0.94643	-0.899218	-186.204	0
goctemplatfusifor	-0.338321	-0.328091	-0.317866	-64.5448	0
goctempmedlingual	0.175107	0.185155	0.195205	36.4218	1.31388e-285
goctempmedparahip	0.0802729	0.0902552	0.100239	17.7562	2.9341e-70
gorbital	-1.42235	-1.40828	-1.39423	-277.073	0
gparietinfangular	-1.12479	-1.04592	-1.03354	-205.767	0
gparietinfsupramar	0.886517	0.805914	0.886517	158.554	0
gparietalsup	1.3661	1.2419	1.3661	244.269	0
gpostcentral	0.694528	0.631381	0.694528	124.217	0
gprecentral	-0.247257	-0.237149	-0.227044	-46.6327	0
gprecuneus	0.899601	0.817808	0.899601	160.888	0
grectus	1.19348	1.08497	1.19348	213.436	0
gsubcallosal	1.28273	1.1661	1.28273	229.037	0
gtempsupgttransv	0.925068	0.84096	0.925068	165.455	0
gtempsuplateral	1.20239	1.09307	1.20239	215.027	0
gtempsupplanpolar	-0.527719	-0.517108	-0.470122	-101.734	0
gtempsupplantempo	0.639101	0.580994	0.639101	114.308	0
gtemporalinf	0.336648	0.30604	0.336648	60.209	0
gtemporalmiddle	-0.981491	-0.969407	-0.957335	-190.724	0
latfisanthorizont	-0.763495	-0.752206	-0.740926	-147.982	0
latfisantvertical	0.680998	0.619081	0.680998	121.379	0
latfispost	-2.6639	-2.44403	-2.42416	-480.829	0
poleoccipital	-3.77605	-3.46991	-3.44354	-682.691	0
poletemporal	-0.477914	-0.467415	-0.456921	-91.9228	0
scalcarine	0.00895496	0.0189176	0.0288805	3.72202	0.000197919
scentral	0.904806	0.82254	0.904806	161.827	0
scingulmarginalis	-1.56996	-1.43913	-1.42493	-283.136	0
scircularinsulaant	-0.574231	-0.563503	-0.511353	-110.867	0
scircularinsulainf	1.84211	1.67463	1.84211	329.476	0
scircularinsulasup	1.52589	1.38716	1.52589	272.907	0
scollattransvant	-0.253807	-0.243696	-0.233589	-47.9444	0
scollattransvpost	0.214193	0.243398	0.281128	47.8813	0
sfrontinf	0.55825	0.507493	0.55825	99.8473	0
sfrontmiddle	-2.54324	-2.33813	-2.3189	-460.019	0
sfrontsup	0.828929	0.753562	0.828929	148.257	0
sintermprimjensen	-0.487598	-0.47705	-0.46652	-93.6889	0
sintraparietptrans	-0.741365	-0.730149	-0.667005	-143.648	0
socmiddlelunatus	0.330785	0.30071	0.330785	59.1635	0
socsuptransversal	-0.376976	-0.366681	-0.356391	-72.1375	0
soccipitalant	-0.251187	-0.24108	-0.230976	-47.4321	0
soctemplat	-0.753821	-0.742564	-0.731317	-146.093	0
soctempmedlingual	0.622878	0.566245	0.622878	111.401	0
sorbitallateral	-0.600494	-0.589696	-0.534809	-116.008	0
sorbitalmedolfact	-1.31295	-1.26202	-1.24868	-248.298	0
sorbitalhshaped	0.588144	0.534669	0.588144	105.176	0
sparietooccipital	-0.563989	-0.553287	-0.503461	-108.851	0
spericallosal	-0.170604	-0.160571	-0.150541	-31.5755	4.50681e-216
spostcentral	1.27175	1.15612	1.27175	227.424	0
sprecentralinfpart	-0.000697085	0.00926703	0.0192313	1.8229	0.0683266
sprecentralsuppart	0.0248659	0.034833	0.0448006	6.85166	7.40885e-12
ssuborbital	2.42378	2.20341	2.42378	432.7	0
ssubparietal	-1.41147	-1.34223	-1.3285	-264.078	0
stemporalinf	1.17813	1.07102	1.17813	210.699	0
stemporalsup	-0.588508	-0.577742	-0.527658	-113.667	0
stemporaltransverse	0.939696	0.854258	0.939696	167.798	0
N.B. Cohen's d from 1 sample t-test, with null hypothesis set to mu = 0.

### Sheet: Table 2. Destrieux SA
Table 2. Quantification of Asymmetries across Cortical Surface Areas from the Destrieux Atlas with CohensD
Region	CI_low	CohensD	CI_high	t	p
gsfrontomargin	2.22049	2.0186	2.22049	397.151	0
gsoccipitalinf	1.40322	1.27564	1.40322	250.977	0
gsparacentral	0.921261	0.8375	0.921261	164.775	0
gssubcentral	0.251645	0.285957	0.330284	56.2608	0
gstransvfrontopol	-3.25094	-2.96961	-2.94646	-584.259	0
gscingulant	-2.90076	-2.73065	-2.70901	-537.245	0
gscingulmidant	-0.571421	-0.560701	-0.509217	-110.316	0
gscingulmidpost	-0.599562	-0.588767	-0.533189	-115.838	0
gcingulpostdorsal	0.777292	0.70662	0.777292	139.025	0
gcingulpostventral	-0.00939069	0.000571331	0.0105334	0.112407	0.910501
gcuneus	-0.874402	-0.862727	-0.851063	-169.738	0
gfrontinfopercular	-0.0399836	-0.0300192	-0.0200551	-5.90615	3.53113e-09
gfrontinforbital	0.242621	0.275702	0.31844	54.2433	0
gfrontinftriangul	0.755623	0.686921	0.755623	135.149	0
gfrontmiddle	0.997116	0.906458	0.997116	178.342	0
gfrontsup	1.09772	0.997916	1.09772	196.336	0
ginslgscentins	0.386336	0.35121	0.386336	69.0991	0
ginsularshort	-0.142176	-0.13217	-0.122165	-26.0039	8.35561e-148
goccipitalmiddle	-0.31991	-0.30971	-0.299514	-60.9343	0
goccipitalsup	-0.727111	-0.715941	-0.638528	-140.858	0
goctemplatfusifor	-0.380148	-0.369848	-0.359554	-72.7662	0
goctempmedlingual	0.24534	0.278792	0.322009	54.8511	0
goctempmedparahip	0.689572	0.626876	0.689572	123.335	0
gorbital	-1.68692	-1.59746	-1.58244	-314.294	0
gparietinfangular	-0.911539	-0.899726	-0.791755	-177.017	0
gparietinfsupramar	0.956233	0.869291	0.956233	171.03	0
gparietalsup	1.46456	1.3314	1.46456	261.948	0
gpostcentral	0.939112	0.853727	0.939112	167.967	0
gprecentral	-0.243078	-0.23298	-0.222885	-45.8379	0
gprecuneus	0.661256	0.601134	0.661256	118.271	0
grectus	1.30169	1.18334	1.30169	232.817	0
gsubcallosal	1.40457	1.27686	1.40457	251.218	0
gtempsupgttransv	1.3674	1.24307	1.3674	244.569	0
gtempsuplateral	0.826475	0.751331	0.826475	147.821	0
gtempsupplanpolar	-0.88926	-0.87753	-0.865812	-172.651	0
gtempsupplantempo	0.827835	0.752567	0.827835	148.065	0
gtemporalinf	0.12251	0.132515	0.142521	26.0718	1.46894e-148
gtemporalmiddle	-1.3161	-1.25155	-1.23825	-246.237	0
latfisanthorizont	-1.13869	-1.05995	-1.04751	-208.542	0
latfisantvertical	0.722562	0.656866	0.722562	129.236	0
latfispost	-2.35618	-2.23409	-2.21548	-439.548	0
poleoccipital	-5.3629	-5.06376	-5.02675	-996.274	0
poletemporal	-0.823337	-0.811845	-0.800363	-159.727	0
scalcarine	0.364513	0.331372	0.364513	65.196	0
scentral	0.689255	0.626588	0.689255	123.279	0
scingulmarginalis	-1.37932	-1.3275	-1.31384	-261.18	0
scircularinsulaant	-0.670578	-0.659581	-0.593549	-129.77	0
scircularinsulainf	2.12813	1.93464	2.12813	380.633	0
scircularinsulasup	2.45156	2.22867	2.45156	438.481	0
scollattransvant	-0.350233	-0.339985	-0.329741	-66.8906	0
scollattransvpost	0.362519	0.329559	0.362519	64.8394	0
sfrontinf	0.545755	0.496135	0.545755	97.6125	0
sfrontmiddle	-2.76684	-2.60522	-2.58436	-512.567	0
sfrontsup	0.76281	0.693455	0.76281	136.434	0
sintermprimjensen	-0.518531	-0.507943	-0.455608	-99.9358	0
sintraparietptrans	-0.720998	-0.709847	-0.63747	-139.66	0
socmiddlelunatus	0.371302	0.337543	0.371302	66.4102	0
socsuptransversal	-0.44485	-0.434426	-0.424007	-85.4716	0
soccipitalant	-0.257672	-0.247557	-0.237445	-48.7058	0
soctemplat	-0.804918	-0.79349	-0.782072	-156.116	0
soctempmedlingual	0.246409	0.280006	0.323412	55.0901	0
sorbitallateral	-0.711732	-0.70061	-0.625299	-137.842	0
sorbitalmedolfact	-0.85718	-0.845568	-0.833966	-166.362	0
sorbitalhshaped	0.369314	0.335736	0.369314	66.0547	0
sparietooccipital	-0.588651	-0.577886	-0.527425	-113.697	0
spericallosal	-0.402498	-0.392157	-0.381822	-77.1553	0
spostcentral	1.02189	0.928978	1.02189	182.773	0
sprecentralinfpart	-0.178753	-0.16872	-0.158688	-33.1949	2.84433e-238
sprecentralsuppart	-0.156343	-0.146326	-0.136312	-28.7891	2.35405e-180
ssuborbital	2.76211	2.51098	2.76211	494.025	0
ssubparietal	-0.885063	-0.873349	-0.861646	-171.828	0
stemporalinf	0.988225	0.898375	0.988225	176.752	0
stemporalsup	-0.621665	-0.61081	-0.553338	-120.174	0
stemporaltransverse	1.12846	1.02586	1.12846	201.833	0
N.B. Cohen's d from 1 sample t-test, with null hypothesis set to mu = 0.

### Sheet: Tabel 3. Destrieux MT
Table 3. Quantification of Asymmetries across Cortical Mean Thicknesses from the Destrieux Atlas with CohensD
Region	CI_low	CohensD	CI_high	t	p
gsfrontomargin	-0.0185879	-0.00862456	0.00133798	-1.69667	0.0897666
gsoccipitalinf	-0.451465	-0.441026	-0.430593	-86.7612	0
gsparacentral	0.130784	0.207685	0.217756	40.857	0
gssubcentral	0.0910674	0.198534	0.208596	39.0568	0
gstransvfrontopol	0.153108	0.201414	0.211479	39.6233	0
gscingulant	0.3472	0.315632	0.3472	62.0929	0
gscingulmidant	-0.384367	-0.374059	-0.363755	-73.5869	0
gscingulmidpost	-0.135963	-0.12596	-0.115958	-24.7795	1.67256e-134
gcingulpostdorsal	-0.401251	-0.390912	-0.380578	-76.9024	0
gcingulpostventral	-0.275464	-0.265325	-0.25519	-52.1962	0
gcuneus	0.554626	0.504199	0.554626	99.1889	0
gfrontinfopercular	0.21262	0.222704	0.265749	43.8117	0
gfrontinforbital	0.14862	0.19834	0.208402	39.0186	0
gfrontinftriangul	0.183906	0.193961	0.204018	38.157	0
gfrontmiddle	0.179722	0.189773	0.199827	37.3333	1.01408e-299
gfrontsup	0.140882	0.201528	0.211593	39.6458	0
ginslgscentins	-0.392136	-0.381813	-0.371496	-75.1125	0
ginsularshort	0.638292	0.580258	0.638292	114.152	0
goccipitalmiddle	-0.482168	-0.471662	-0.461163	-92.7881	0
goccipitalsup	-0.171749	-0.16172	-0.151693	-31.8144	2.77034e-219
goctemplatfusifor	0.355352	0.323043	0.355352	63.5508	0
goctempmedlingual	-0.0539367	-0.0439686	-0.034001	-8.64975	5.3563e-18
goctempmedparahip	-0.347464	-0.337219	-0.326979	-66.3397	0
gorbital	-0.209641	-0.199577	-0.186233	-39.262	0
gparietinfangular	-0.0711157	-0.061143	-0.051171	-12.0284	2.88949e-33
gparietinfsupramar	-0.110829	-0.10084	-0.090852	-19.8378	3.81635e-87
gparietalsup	0.104604	0.114599	0.124595	22.5446	7.99256e-112
gpostcentral	0.245237	0.278675	0.321873	54.8225	0
gprecentral	0.229138	0.26038	0.300743	51.2235	0
gprecuneus	0.144898	0.15492	0.164944	30.4767	1.29358e-201
grectus	0.240145	0.272888	0.31519	53.6841	0
gsubcallosal	-0.261814	-0.251693	-0.241575	-49.5145	0
gtempsupgttransv	-0.246098	-0.235996	-0.225896	-46.4264	0
gtempsuplateral	-0.0514788	-0.0415107	-0.0315436	-8.16623	3.27727e-16
gtempsupplanpolar	0.238471	0.270986	0.312993	53.31	0
gtempsupplantempo	-0.206804	-0.183106	-0.173061	-36.0216	1.63045e-279
gtemporalinf	0.185954	0.196011	0.221813	38.5604	0
gtemporalmiddle	-0.155067	-0.145051	-0.135036	-28.5352	2.95877e-177
latfisanthorizont	-0.13969	-0.129684	-0.11968	-25.5122	2.18099e-142
latfisantvertical	-0.0137856	-0.00382247	0.0061406	-0.751978	0.452069
latfispost	-0.402248	-0.391907	-0.381571	-77.0983	0
poleoccipital	-0.00528722	0.00467586	0.014639	0.919862	0.357651
poletemporal	0.0315138	0.0414809	0.0514485	8.16036	3.44009e-16
scalcarine	-0.453129	-0.442686	-0.43225	-87.0878	0
scentral	0.406692	0.369715	0.406692	72.7325	0
scingulmarginalis	-0.254279	-0.244167	-0.234058	-48.0339	0
scircularinsulaant	-0.050679	-0.0407115	-0.0307446	-8.009	1.18853e-15
scircularinsulainf	0.414817	0.377102	0.414817	74.1856	0
scircularinsulasup	-0.461823	-0.451362	-0.440907	-88.7945	0
scollattransvant	0.00695283	0.0169165	0.0268804	3.32791	0.000875819
scollattransvpost	-0.343341	-0.333103	-0.32287	-65.53	0
sfrontinf	0.366904	0.333545	0.366904	65.6169	0
sfrontmiddle	0.0499387	0.0599103	0.0698827	11.7859	5.23495e-32
sfrontsup	0.349599	0.317813	0.349599	62.5221	0
sintermprimjensen	0.241712	0.274669	0.317247	54.0344	0
sintraparietptrans	0.170936	0.180979	0.191025	35.6033	3.26997e-273
socmiddlelunatus	-0.298819	-0.288649	-0.278482	-56.7846	0
socsuptransversal	-0.0849646	-0.0652879	-0.0553147	-12.8438	1.11253e-37
soccipitalant	-0.137265	-0.127261	-0.117259	-25.0356	3.11301e-137
soctemplat	-0.172196	-0.162166	-0.152139	-31.9023	1.8043e-220
soctempmedlingual	0.173093	0.183138	0.193186	36.028	1.30426e-279
sorbitallateral	0.1371	0.147116	0.157134	28.9416	3.1582e-182
sorbitalmedolfact	0.016773	0.0267376	0.0367026	5.25998	1.44839e-07
sorbitalhshaped	0.125938	0.201807	0.211872	39.7006	0
sparietooccipital	-0.145265	-0.135256	-0.125248	-26.6083	1.34567e-154
spericallosal	0.093847	0.103836	0.113827	20.4273	2.9404e-92
spostcentral	0.460963	0.419052	0.460963	82.4383	0
sprecentralinfpart	0.349188	0.317439	0.349188	62.4485	0
sprecentralsuppart	0.226822	0.257749	0.297704	50.7058	0
ssuborbital	-0.363716	-0.353444	-0.343177	-69.5316	0
ssubparietal	-0.454799	-0.444353	-0.433912	-87.4156	0
stemporalinf	-0.167753	-0.157727	-0.147703	-31.0289	8.04344e-209
stemporalsup	-0.609675	-0.598851	-0.540216	-117.809	0
stemporaltransverse	-0.480691	-0.470188	-0.459692	-92.4981	0
N.B. Cohen's d from 1 sample t-test, with null hypothesis set to mu = 0.

### Sheet: Table 4. DK Vol
Table 4. Quantification of Asymmetries across Cortical Volumes of the Desikan-Killiany Atlas with CohensD
Region	CI_low	CohensD	CI_high	t	p
caudalanteriorcingulate	1.40655	1.27867	1.40655	252.371	0
caudalmiddlefrontal	0.617383	0.56125	0.617383	110.774	0
cuneus	0.857445	0.779486	0.857445	153.847	0
entorhinal	0.216369	0.226424	0.236483	44.6894	0
fusiform	0.129089	0.209908	0.219948	41.4295	0
inferiorparietal	-1.67635	-1.57708	-1.56221	-311.268	0
inferiortemporal	-0.153273	-0.143291	-0.133311	-28.2814	3.39486e-174
isthmuscingulate	0.440756	0.400682	0.440756	79.0827	0
lateraloccipital	-0.25298	-0.242903	-0.232828	-47.9418	0
lateralorbitofrontal	0.0139906	0.0239223	0.0338544	4.72156	2.34858e-06
lingual	-0.066777	-0.0568381	-0.0469	-11.2182	3.68178e-29
medialorbitofrontal	0.223602	0.25409	0.293478	50.1498	0
middletemporal	-0.188861	-0.178851	-0.168842	-35.2998	1.03879e-268
parahippocampal	0.376976	0.342701	0.376976	67.639	0
paracentral	0.316989	0.288168	0.316989	56.8757	0
parsopercularis	-0.184404	-0.174398	-0.164393	-34.4209	8.52815e-256
parsorbitalis	-0.207033	-0.182811	-0.172799	-36.0814	1.8893e-280
parstriangularis	0.533013	0.484551	0.533013	95.6359	0
pericalcarine	-0.712735	-0.701645	-0.626283	-138.484	0
postcentral	0.755277	0.686606	0.755277	135.516	0
posteriorcingulate	-0.0333794	-0.0234473	-0.0135156	-4.6278	3.70753e-06
precentral	0.512175	0.465607	0.512175	91.897	0
precuneus	-0.937087	-0.925215	-0.873435	-182.61	0
rostralanteriorcingulate	2.05571	1.8688	2.05571	368.846	0
rostralmiddlefrontal	-0.0825172	-0.0725732	-0.0626301	-14.3238	2.03968e-46
superiorfrontal	-1.59182	-1.50315	-1.48866	-296.676	0
superiorparietal	-0.119603	-0.109642	-0.0996824	-21.6401	3.06391e-103
superiortemporal	0.746587	0.678707	0.746587	133.956	0
supramarginal	0.519465	0.472235	0.519465	93.205	0
transversetemporal	1.55819	1.41652	1.55819	279.578	0
insula	-0.633458	-0.622604	-0.560913	-122.883	0
N.B. Cohen's d from 1 sample t-test, with null hypothesis set to mu = 0.

### Sheet: Table 5. DK SA
Table 5. Quantification of Asymmetries across Cortical Surface Areas of the Desikan-Killiany Atlas with CohensD
Region	CI_low	CohensD	CI_high	t	p
caudalanteriorcingulate	1.95537	1.77759	1.95537	350.843	0
caudalmiddlefrontal	0.63069	0.573347	0.63069	113.162	0
cuneus	0.433825	0.394381	0.433825	77.8391	0
entorhinal	0.771837	0.701661	0.771837	138.487	0
fusiform	0.172919	0.213763	0.223808	42.1905	0
inferiorparietal	-1.63918	-1.54976	-1.53503	-305.876	0
inferiortemporal	-0.587401	-0.576673	-0.524043	-113.818	0
isthmuscingulate	1.04038	0.945791	1.04038	186.671	0
lateraloccipital	-0.218745	-0.208706	-0.198669	-41.1923	0
lateralorbitofrontal	-0.0364854	-0.0265529	-0.0166208	-5.24076	1.60747e-07
lingual	-0.303645	-0.293501	-0.28336	-57.9283	0
medialorbitofrontal	0.629392	0.572167	0.629392	112.929	0
middletemporal	-0.065554	-0.0556155	-0.0456776	-10.9768	5.4289e-28
parahippocampal	0.225694	0.235758	0.245827	46.5316	0
paracentral	0.121956	0.131928	0.141903	26.0387	3.36516e-148
parsopercularis	-0.443267	-0.432879	-0.422497	-85.4375	0
parsorbitalis	-0.204576	-0.194551	-0.184528	-38.3985	0
parstriangularis	0.488554	0.444134	0.488554	87.6588	0
pericalcarine	-1.00655	-0.994401	-0.909662	-196.265	0
postcentral	0.764661	0.695138	0.764661	137.199	0
posteriorcingulate	0.340483	0.309526	0.340483	61.0913	0
precentral	0.461373	0.419425	0.461373	82.782	0
precuneus	-1.30746	-1.2449	-1.23168	-245.707	0
rostralanteriorcingulate	2.58011	2.34552	2.58011	462.936	0
rostralmiddlefrontal	-0.349256	-0.339042	-0.328832	-66.9168	0
superiorfrontal	-2.38046	-2.18769	-2.16941	-431.784	0
superiorparietal	-0.267305	-0.25721	-0.247118	-50.7655	0
superiortemporal	1.16249	1.0568	1.16249	208.581	0
supramarginal	0.515392	0.468532	0.515392	92.4743	0
transversetemporal	2.74535	2.49574	2.74535	492.584	0
insula	-0.908164	-0.896401	-0.884649	-176.923	0
N.B. Cohen's d from 1 sample t-test, with null hypothesis set to mu = 0.

### Sheet: Table 6. DK MT
Table 6. Quantification of Asymmetries across Cortical Mean Thicknesses of the Desikan-Killiany Atlas with CohensD
Region	CI_low	CohensD	CI_high	t	p
caudalanteriorcingulate	0.618801	0.562539	0.618801	111.028	0
caudalmiddlefrontal	0.334183	0.303798	0.334183	59.9608	0
cuneus	0.758771	0.689783	0.758771	136.143	0
entorhinal	-0.242472	-0.232407	-0.222344	-45.8701	0
fusiform	0.0358108	0.0457462	0.0556822	9.02894	1.81069e-19
inferiorparietal	-0.262256	-0.252167	-0.242081	-49.7702	0
inferiortemporal	0.171305	0.214035	0.22408	42.2442	0
isthmuscingulate	-0.335761	-0.325568	-0.31538	-64.2575	0
lateraloccipital	-0.297988	-0.287852	-0.27772	-56.8135	0
lateralorbitofrontal	0.0797017	0.0896515	0.0996026	17.6945	8.67192e-70
lingual	0.136299	0.146281	0.156266	28.8716	2.22705e-181
medialorbitofrontal	-0.14683	-0.136852	-0.126876	-27.0106	3.27373e-159
middletemporal	-0.544638	-0.53402	-0.484481	-105.4	0
parahippocampal	0.207182	0.217228	0.255866	42.8743	0
paracentral	0.0849742	0.0949264	0.10488	18.7356	5.58958e-78
parsopercularis	0.362981	0.329978	0.362981	65.1279	0
parsorbitalis	-0.0183737	-0.00844294	0.0014877	-1.66639	0.0956447
parstriangularis	0.159347	0.169348	0.17935	33.4242	1.60621e-241
pericalcarine	0.128912	0.210351	0.220392	41.517	0
postcentral	0.420376	0.382155	0.420376	75.426	0
posteriorcingulate	-0.0252427	-0.0153115	-0.00538047	-3.02203	0.00251249
precentral	0.401308	0.364821	0.401308	72.0048	0
precuneus	0.0165288	0.0264609	0.0363933	5.22259	1.77344e-07
rostralanteriorcingulate	-0.232025	-0.221972	-0.211921	-43.8106	0
rostralmiddlefrontal	0.515553	0.468678	0.515553	92.5032	0
superiorfrontal	0.426812	0.388006	0.426812	76.5807	0
superiorparietal	0.316149	0.287404	0.316149	56.7251	0
superiortemporal	-0.486107	-0.475627	-0.465153	-93.8745	0
supramarginal	-0.0264042	-0.0164729	-0.00654181	-3.25126	0.00114993
transversetemporal	-0.154762	-0.144778	-0.134797	-28.5749	9.46522e-178
insula	0.087336	0.0972894	0.107244	19.202	8.50983e-82
N.B. Cohen's d from 1 sample t-test, with null hypothesis set to mu = 0.
